# Absolute quantification of photoreceptor outer segment proteins

**DOI:** 10.1101/2023.01.19.524794

**Authors:** Nikolai P. Skiba, Tylor R. Lewis, William J. Spencer, Carson M. Castillo, Andrej Shevchenko, Vadim Y. Arshavsky

**Author notes:** Department of Ophthalmology and Visual Sciences, SUNY Upstate Medical University, Syracuse, NY 13210.

## Abstract

Photoreceptor cells generate neuronal signals in response to capturing light. This process, called phototransduction, takes place in a highly specialized outer segment organelle. There are significant discrepancies in the reported amounts of many proteins supporting this process, particularly those of low abundance, which limits our understanding of their molecular organization and function. In this study, we used quantitative mass spectrometry to simultaneously determine the abundances of twenty key structural and functional proteins residing in mouse rod outer segments. We computed the absolute number of molecules of each protein residing within an individual outer segment and the molar ratio amongst all twenty proteins. The molar ratios of proteins comprising three well-characterized constitutive complexes in outer segments differed from the established subunit stoichiometries of these complexes by less than 7%, highlighting the exceptional precision of our quantification. Overall, this study resolves multiple existing discrepancies regarding the outer segment abundances of these proteins, thereby advancing our understanding of how the phototransduction pathway functions as a single, well-coordinated molecular ensemble.
