## Supplementary Table 1 for "Absolute quantification of photoreceptor outer segment proteins"

### Sheet: Sheet1
Supplementary table 1
Entry	Protein	Protein as annotated in MS raw data	Uniprot #	Peptides
1	Rhodopsin	Rhodopsin	P15409	EAAAQQQESATTQK, NPLGDDDASATASK (4 copies each)
2	Gat	GNAT1	P20612	LVTPGYVPTEQDVLR, ASEYQLNDSAGYYLSDLER, TTGIIETQFSFK, DSGIQACFDR, AHLSICFPDYDGPNTYEDAGNYIK
3	Gb1	GNB1	P62874	LLVSASQDGK, LIIWDSYTTNK, VHAIPLR, LFVSGACDASAK, ACADATLSQITNNIDPVGR
4	PDE6a	PDE6A	P27664	FLDSNIGFAK, FHIPQEALVR, VISDLLGAK, IDEPHFTK, QYYNFHYR
5	PDE6b	PDE6B	P23440	EELPGPTK, FQIPQEVLVR, FLFSVSK, YLNFATLNLK, SFLDGNPTFAHQYFGK
6	GRK1	GRK1	Q9WVL4	GITTEEAAPTAK, GYQGAIVEK, LFQQFLK, NIQDVGAFSTVK, YHIYNVDEDNPGFSEPR
7	Arrestin	S-arrestin	P20443	ESVQDENLVFEEFAR, HEDTNLASSTIIK, EIYFHGEPIPVTVTVTNNTDK, SVTIYLGK, VQPNSTLTK
8	Recoverin	Recoverin	P34057	LLPDDENTPEK, LIQFEPQK, FFPDSDPK, AYAQHVFR, QEFESIYSK
9	RGS9	RGS9	O54828	YGYIYPLQDPK, SSVSLGGIVK, QSFQYFLK, SSPSPVILR, LVEIPTK
10	Gb5	GNB5	P62881	VSILFGHENR, LHDVELHQVAER, ESIIFGASSVDFSLSGR, ALRPVFK, EVAIYSK
11	R9AP	R9BP	Q148R9	TGVTGGSSAVAAR, ALALGATFPLHAPR, HEAESDFDVADLPQLER, ELAVATGAR, ALLDALNK
12	CNGa1	CNGA1	P29974	TNYPNIFR, FGWNYPEIR, TGYLEQGLLVK, LDVLSVIPTDLLYIK, LQPQVYSPGDYICK
13	CNGb1	CNGB1	E1AZ71	LGINPLLR, QQQLLEQAK, AASTASQNSAIINDR, VLPQPPGTPQK, SDTLTVPGAAAAGHR
14	NCKX1	NCKX1	Q91WD8	AEYPPDLFSVEDR, GSSSASLHNSIIR, QESLNQEAR, AESSPDEDEPAELPAVTVTPAPAPDAK, LPSVLTR
15	Guanylyl cyclase 1	Guanylyl cyclase 1	P52785	AQEHQELPLDLNLK, AHDAVLTLTR, GSLHDLLAQR, DFALDGGPR, ALSTALR
16	Guanylyl cyclase 2	Guanylyl cyclase 2	Q5SDA5	HSPYQVLR, SLEDILTNDDVK, SQGLPVGVVLTSGR, TFYEAYAEAAAR, ASAASLVQHSR
17	Peripherin-2	Peripherin-2	P15499	YLDFSSK, AFLESFK, GSLESTLAYGLK, SVPETWK, ICYDALDPAK
18	ROM1	ROM1	P32958	YLDPSDQDVVDR, ASLDAAQYPPWR, DWFGVQWVSNR, YLQTALEGLGGVIDGEGEAQGYLFPGGLK, DTEVPGR
19	ABCA4	ABCA4	O35600	VYSGSSSPAVDR, ALSLLEENR, IAIISQGR, VVVLDEPTSGVDPYSR, ILFTPDSPAAR, YGGISIGGK
20	ATP8A2	ATP8A2	P98200	LQAGVPETIATLLK, ATSVGDQLEAPAR, YSVLTFLPR, NLLLLGATAIEDR, SEIVDVVK
