## Supplementary Table 2 for "Absolute quantification of photoreceptor outer segment proteins"

### Sheet: Supplementary table 2
Supplementary table 2
Calculated injected amount of heavy construct is 125.8 fmol
Calculated amount of heavy rhodopsin peptides is 503.2 fmol (125.8 X 4 copies of each rhodopsin peptide = 503.2 fmol)
Bold - indicated heavy peptides and their average intensities
																Normalized abundance			Normalized abundance		amount	ave
Peptide identifier	Ions used in quantitation	Ions	Deconvoluted peptide ions	Deconvoluted charges	Retention time (min)	Neutral mass	Score	Sequence	Modifications	Accession	Description	Max fold change	Highest mean condition	Lowest mean condition	Maximum CV	run 1	run 2		ave		fmol	fmol
56.87_1021.6266n	1	1	#736	2	56.8718	1021.63	65.65	QTALVELLK	[9] Label:13C(6)15N(2) (K)	P02769	BSA	1.09002	run 1	run 2		1.04445e+08	9.5819e+07		1.00132e+08		127.042	125.79
56.90_1013.6123n	1	1	#383	2	56.9001	1013.61	69.83	QTALVELLK		P02769	BSA	1.05712	run 1	run 2		2.02517e+08	1.91574e+08		1.97046e+08
50.12_1170.6377n	1	1	#776	2	50.1159	1170.64	71.32	LVNELTEFAK	[10] Label:13C(6)15N(2) (K)	P02769	BSA	1.05106	run 1	run 2		2.35876e+08	2.24418e+08		2.30147e+08		137.638
50.19_1162.6238n	1	1	#360	2	50.191	1162.62	70.28	LVNELTEFAK		P02769	BSA	1.0199	run 1	run 2		4.22147e+08	4.13911e+08		4.18029e+08
37.12_1312.7244n	2	2	#881,#1984	2,3	37.1249	1312.72	62.24	HLVDEPQNLIK	[11] Label:13C(6)15N(2) (K)	P02769	BSA	1.14053	run 2	run 1		1.89322e+08	2.15929e+08		2.02625e+08		99.4507
37.13_1304.7097n	2	2	#390,#1069	2,3	37.135	1304.71	68.97	HLVDEPQNLIK		P02769	BSA	1.12301	run 2	run 1		4.79849e+08	5.38874e+08		5.09361e+08
38.36_936.4954n	1	1	#1224	2	38.3634	936.495	33.87	YLYEIAR	[7] Label:13C(6)15N(4) (R)	P02769	BSA	1.1079	run 2	run 1		8.10151e+07	8.97568e+07		8.5386e+07		139.029
38.47_926.4871n	1	1	#695	2	38.468	926.487	46.16	YLYEIAR		P02769	BSA	1.10832	run 2	run 1		1.45651e+08	1.61427e+08		1.53539e+08
63.87_1488.7968n	2	2	#781	2	63.8677	1488.8	112.65	LGEYGFQNALIVR	[13] Label:13C(6)15N(4) (R)	P02769	BSA	1.14133	run 1	run 2		1.53991e+08	1.34922e+08		1.44457e+08		498.247
63.84_1478.7878n	1	1	#1423	2	63.8426	1478.79	97.98	LGEYGFQNALIVR		P02769	BSA	1.13577	run 1	run 2		7.70903e+07	6.7875e+07		7.24826e+07
																							ratio to Rho
18.81_1368.6233n	1	1	#927	2	18.8134	1368.62	90.57	NPLGDDDASATASK	[14] Label:13C(6)15N(2) (K)	P15409	Rhodopsin	1.35243	run 2	run 1		6.76896e+08	6.44969e+08		6.60933e+08
18.88_1360.6112n	1	1	#2	2	18.883	1360.61	90.64	NPLGDDDASATASK		P15409	Rhodopsin	1.34552	run 2	run 1		2.08932e+10	2.24942e+10		2.16937e+10		16542.7	17967.9	1
11.91_1497.7122n	1	1	#44478	2	11.918	1497.71	80.89	EAAAQQQESATTQK	[14] Label:13C(6)15N(2) (K)	P15409	Rhodopsin	1.79957	run 2	run 1		694130	739265		716698
11.92_1489.6998n	1	1	#44479	2	11.9205	1489.7	48.5	EAAAQQQESATTQK		P15409	Rhodopsin	4.45348	run 1	run 2		2.71445e+07	2.80102e+07		2.75774e+07		19393.1
56.13_1695.9065n	2	2	#614,#4248	2,3	56.1326	1695.91	76.74	LVTPGYVPTEQDVLR	[15] Label:13C(6)15N(4) (R)	P20612	GNAT1	1.03197	run 1	run 2		6.96515e+08	6.74934e+08		6.85725e+08
56.20_1685.8997n	2	2	#11,#342	2,3	56.1962	1685.9	84.96	LVTPGYVPTEQDVLR		P20612	GNAT1	1.0323	run 1	run 2		1.18902e+10	1.22495e+10		1.20699e+10		2217.81	2349.68	7.64697
66.26_2767.2308n	1	1	#1975	3	66.2644	2767.23	94.95	AHLSICFPDYDGPNTYEDAGNYIK	[6] Carbamidomethyl (C)|[24] Label:13C(6)15N(2) (K)	P20612	GNAT1	1.27459	run 1	run 2		2.62833e+08	2.06209e+08		2.34521e+08
66.28_2759.2192n	1	1	#86	3	66.2844	2759.22	87.62	AHLSICFPDYDGPNTYEDAGNYIK	[6] Carbamidomethyl (C)	P20612	GNAT1	1.26663	run 1	run 2		4.38432e+09	4.4614e+09		4.42286e+09		2376.25
57.78_1378.7228n	1	1	#1870	2	57.7763	1378.72	58.78	TTGIIETQFSFK	[12] Label:13C(6)15N(2) (K)	P20612	GNAT1	1.0573	run 1	run 2		2.45671e+08	2.32358e+08		2.39014e+08
57.78_1370.7088n	1	1	#130	2	57.7763	1370.71	57.75	TTGIIETQFSFK		P20612	GNAT1	1.07697	run 1	run 2		4.58134e+09	4.73255e+09		4.65695e+09		2454.98
65.23_2202.9948n	2	2	#2619	2	65.2334	2202.99	128.67	ASEYQLNDSAGYYLSDLER	[19] Label:13C(6)15N(4) (R)	P20612	GNAT1	1.12232	run 1	run 2		2.02694e+08	1.80602e+08		1.91648e+08
72.90_2192.9841n	1	1	#24574	2	72.9018	2192.98	142.19	ASEYQLNDSAGYYLSDLER		P20612	GNAT1	1.29914	run 1	run 2		4.76955e+06	3.67132e+06		4.22043e+06
73.10_2192.9844n	1	1	#26973	2	73.0953	2192.98	105.1	ASEYQLNDSAGYYLSDLER		P20612	GNAT1	1.38084	run 1	run 2		4.01965e+06	2.91102e+06		3.46534e+06
63.68_2192.9841n	1	1	#25948	2	63.6768	2192.98	109.27	ASEYQLNDSAGYYLSDLER		P20612	GNAT1	1.00969	run 1	run 2		2.49357e+06	2.46964e+06		2.48161e+06
69.89_2192.9854n	1	1	#26051	2	69.8922	2192.99	109.07	ASEYQLNDSAGYYLSDLER		P20612	GNAT1	1.01007	run 1	run 2		2.04452e+06	2.02414e+06		2.03433e+06
								sum								1.33273e+07	1.10761e+07		1.22017e+07		8.02208
34.79_1177.5067n	1	1	#1455	2	34.7878	1177.51	66.83	DSGIQACFDR	[7] Carbamidomethyl (C)|[10] Label:13C(6)15N(4) (R)	P20612	GNAT1	1.19603	run 2	run 1		9.90058e+07	1.18414e+08		1.0871e+08
34.82_1167.4991n	1	1	#156	2	34.8195	1167.5	70.26	DSGIQACFDR	[7] Carbamidomethyl (C)	P20612	GNAT1	1.17792	run 2	run 1		8.16131e+08	9.61339e+08		8.88735e+08		1030.09
21.85_1024.5642n	1	1	#491	2	21.8485	1024.56	78.62	LLVSASQDGK	[10] Label:13C(6)15N(2) (K)	P62874	GNB1	1.32509	run 2	run 1		3.02385e+08	3.30688e+08		3.16536e+08
21.83_1016.5509n	1	1	#7	2	21.8285	1016.55	73.61	LLVSASQDGK		P62874	GNB1	1.3299	run 2	run 1		5.58165e+09	5.96014e+09		5.7709e+09		2297.16	2303.52	7.8002
21.70_814.5049n	1	1	#764	2	21.6959	814.505	32.3	VHAIPLR	[7] Label:13C(6)15N(4) (R)	P62874	GNB1	1.18361	run 2	run 1		8.99523e+07	9.04685e+07		9.02104e+07
21.69_804.4972n	1	1	#23	2	21.6937	804.497	43.25	VHAIPLR		P62874	GNB1	1.1783	run 2	run 1		1.56418e+09	1.58958e+09		1.57688e+09		2202.48
57.19_1360.7116n	1	1	#1400	2	57.1899	1360.71	67.41	LIIWDSYTTNK	[11] Label:13C(6)15N(2) (K)	P62874	GNB1	1.00638	run 2	run 1		2.08555e+08	2.09884e+08		2.09219e+08
57.20_1352.6962n	2	2	#44	2	57.1994	1352.7	79.3	LIIWDSYTTNK		P62874	GNB1	1.00446	run 1	run 2		3.78972e+09	3.77332e+09		3.78152e+09		2277.38
52.34_2015.9603n	2	2	#2285,#3032	2,3	52.3434	2015.96	123.26	ACADATLSQITNNIDPVGR	[2] Carbamidomethyl (C)|[19] Label:13C(6)15N(4) (R)	P62874	GNB1	1.01875	run 1	run 2		2.66508e+08	2.52707e+08		2.59608e+08
51.97_2014.9752n	2	2	#158,#167	2,3	51.9722	2005.96	137.52	ACADATLSQITNNIDPVGR	[2] Carbamidomethyl (C)	P62874	GNB1	1.16902	run 1	run 2		5.19696e+09	4.84559e+09		5.02128e+09		2437.07
28.75_1232.5950n	1	1	#1746	2	28.7488	1232.59	53.82	LFVSGACDASAK	[7] Carbamidomethyl (C)|[12] Label:13C(6)15N(2) (K)	P62874	GNB1	1.27439	run 2	run 1		1.01142e+08	1.28894e+08		1.15018e+08
28.75_1224.5821n	1	1	#13	2	28.7488	1224.58	85.04	LFVSGACDASAK	[7] Carbamidomethyl (C)	P62874	GNB1	1.28162	run 2	run 1		5.11633e+09	6.5572e+09		5.83677e+09		6394.08
39.17_1172.5625n	1	1	#1332	2	39.1727	1172.56	63.52	ICYDALDPAK	[2] Carbamidomethyl (C)|[10] Label:13C(6)15N(2) (K)	P15499	Peripherin-2	1.15225	run 2	run 1		1.37178e+08	1.58063e+08		1.4762e+08
39.14_1164.5493n	1	1	#143	2	39.1369	1164.55	66.46	ICYDALDPAK	[2] Carbamidomethyl (C)	P15499	Peripherin-2	1.15501	run 2	run 1		1.06466e+09	1.22969e+09		1.14717e+09		979.161	1019.68	17.6212
44.31_848.4526n	1	1	#971	2	44.3104	848.453	49.2	AFLESFK	[7] Label:13C(6)15N(2) (K)	P15499	Peripherin-2	1.05803	run 2	run 1		8.47876e+07	8.97078e+07		8.72477e+07
44.24_840.4387n	1	1	#53	2	44.2391	840.439	56.88	AFLESFK		P15499	Peripherin-2	1.04876	run 2	run 1		7.5429e+08	7.26917e+08		7.40603e+08		1069.55
32.18_866.4269n	1	1	#972	2	32.1793	866.427	44.54	YLDFSSK	[7] Label:13C(6)15N(2) (K)	P15499	Peripherin-2	1.05414	run 2	run 1		1.10234e+08	1.16202e+08		1.13218e+08
32.18_858.4129n	1	1	#74	2	32.1816	858.413	48.54	YLDFSSK		P15499	Peripherin-2	1.06408	run 2	run 1		8.94172e+08	9.21475e+08		9.07823e+08		1010.31
53.46_1245.6702n	1	1	#661	2	53.4638	1245.67	54.19	GSLESTLAYGLK	[12] Label:13C(6)15N(2) (K)	P15499	Peripherin-2	1.1041	run 2	run 1		1.69965e+08	1.87659e+08		1.78812e+08
53.46_1237.6574n	1	1	#753	2	53.4638	1237.66	67.85	GSLESTLAYGLK		P15499	Peripherin-2	1.10577	run 2	run 1		1.47065e+08	1.62621e+08		1.54843e+08		109.11
24.89_853.4420n	1	1	#1982	2	24.8918	853.442	33.35	SVPETWK	[7] Label:13C(6)15N(2) (K)	P15499	Peripherin-2	1.19916	run 2	run 1		6.048e+07	7.25254e+07		6.65027e+07
24.88_845.4287n	1	1	#124	2	24.879	845.429	38.32	SVPETWK		P15499	Peripherin-2	1.20269	run 2	run 1		7.37203e+08	8.86629e+08		8.11916e+08		1538.3
33.60_1430.6558n	1	1	#555	2	33.5977	1430.66	75.06	YLDPSDQDVVDR	[12] Label:13C(6)15N(4) (R)	P32958	ROM1	1.29689	run 2	run 1		3.85696e+08	5.00203e+08		4.42949e+08
33.62_1420.6481n	2	2	#123	2	33.6189	1420.65	88.87	YLDPSDQDVVDR		P32958	ROM1	1.27403	run 2	run 1		1.55767e+09	1.48451e+09		1.52109e+09		432.685	484.146	37.1126
93.42_2959.5115n	1	1	#4254	3	93.4191	2959.51	105.37	YLQTALEGLGGVIDGEGEAQGYLFPGGLK	[29] Label:13C(6)15N(2) (K)	P32958	ROM1	1.22629	run 1	run 2		2.84932e+07	2.95446e+07		2.90189e+07
93.35_2951.5016n	1	1	#5706	3	93.3533	2951.5	85.52	YLQTALEGLGGVIDGEGEAQGYLFPGGLK		P32958	ROM1	1.23036	run 1	run 2		1.25248e+08	1.21461e+08		1.23355e+08		535.606
74.44_1402.6656n	1	1	#2444	2	74.4418	1402.67	59.7	DWFGVQWVSNR	[11] Label:13C(6)15N(4) (R)	P32958	ROM1	1.41369	run 1	run 2		3.90005e+07	3.25877e+07		3.57941e+07
74.43_1392.6571n	2	2	#587	2	74.4287	1392.66	60.14	DWFGVQWVSNR		P32958	ROM1	1.42017	run 1	run 2		1.5552e+08	1.37674e+08		1.46597e+08		516.041
13.85_782.3790n	1	1	#14041	2	13.8525	782.379	26.26	DTEVPGR	[7] Label:13C(6)15N(4) (R)	P32958	ROM1	1.97378	run 1	run 2		827536	419264		623400
13.83_772.3707n	1	1	#2088	2	13.8292	772.371	31.29	DTEVPGR		P32958	ROM1	1.92399	run 1	run 2		7.17723e+06	3.73039e+06		5.45381e+06		1102.31
49.75_1118.5858n	1	1	#454	2	49.7521	1118.59	76.83	FLDSNIGFAK	[10] Label:13C(6)15N(2) (K)	P27664	PDE6A	1.11087	run 1	run 2		2.24782e+08	2.02347e+08		2.13565e+08
49.75_1110.5714n	1	1	#363	2	49.7521	1110.57	73.82	FLDSNIGFAK		P27664	PDE6A	1.10295	run 1	run 2		2.60492e+08	2.36177e+08		2.48335e+08		146.514	138.835	129.419
42.04_922.5583n	1	1	#594	2	42.0413	922.558	67.7	VISDLLGAK	[9] Label:13C(6)15N(2) (K)	P27664	PDE6A	1.16671	run 2	run 1		1.5998e+08	1.8665e+08		1.73315e+08
42.10_914.5442n	1	1	#482	2	42.0954	914.544	66.44	VISDLLGAK		P27664	PDE6A	1.16489	run 2	run 1		1.79369e+08	2.08945e+08		1.94157e+08		141.152
46.20_1218.6756n	2	2	#1290,#1141	2,3	46.1958	1218.68	41.3	FHIPQEALVR	[10] Label:13C(6)15N(4) (R)	P27664	PDE6A	1.00854	run 2	run 1		2.03507e+08	2.05244e+08		2.04376e+08
46.16_1208.6680n	2	2	#1449,#1317	2,3	46.156	1208.67	35.78	FHIPQEALVR		P27664	PDE6A	1.01891	run 2	run 1		2.07023e+08	2.10937e+08		2.0898e+08		128.839
31.37_1199.5393n	2	2	#2698,#1262	2,3	31.3657	1199.54	38.72	QYYNFHYR	[8] Label:13C(6)15N(4) (R)	P27664	PDE6A	1.24916	run 2	run 1		7.53801e+07	9.41615e+07		8.47708e+07
31.36_1189.5310n	2	2	#4600,#1878	2,3	31.3646	1189.53	38.3	QYYNFHYR		P27664	PDE6A	1.2415	run 2	run 1		4.49819e+07	5.5845e+07		5.04134e+07		74.9326
23.64_993.5018n	1	1	#1515	2	23.6391	993.502	36.55	IDEPHFTK	[8] Label:13C(6)15N(2) (K)	P27664	PDE6A	1.09613	run 2	run 1		2.33128e+07	2.55539e+07		2.44334e+07
23.64_985.4879n	1	1	#1306	2	23.6436	985.488	49.15	IDEPHFTK		P27664	PDE6A	1.05541	run 2	run 1		1.05982e+08	1.11855e+08		1.08919e+08		561.681
60.78_1237.7042n	2	2	#249,#13086	2,3	60.776	1237.7	46.43	FQIPQEVLVR	[10] Label:13C(6)15N(4) (R)	P23440	PDE6B	1.34897	run 1	run 2		2.44118e+08	2.00966e+08		2.22542e+08
60.79_1227.6965n	2	2	#315,#15805	2,3	60.7914	1227.7	48.04	FQIPQEVLVR		P23440	PDE6B	1.35503	run 1	run 2		2.29351e+08	2.09259e+08		2.19305e+08		124.167	125.768	142.865
65.52_1203.6742n	1	1	#493	2	65.5156	1203.67	44.27	YLNFATLNLK	[10] Label:13C(6)15N(2) (K)	P23440	PDE6B	1.00076	run 1	run 2		1.36879e+08	1.36776e+08		1.36828e+08
65.52_1195.6603n	1	1	#746	2	65.5156	1195.66	58.57	YLNFATLNLK		P23440	PDE6B	1.02041	run 2	run 1		1.16595e+08	1.12649e+08		1.14622e+08		105.552
60.18_1835.8715n	2	2	#2961,#856	2,3	60.181	1835.87	80.48	SFLDGNPTFAHQYFGK	[16] Label:13C(6)15N(2) (K)	P23440	PDE6B	1.12525	run 1	run 2		3.09179e+08	2.74765e+08		2.91972e+08
60.17_1827.8577n	2	2	#2388,#704	2,3	60.1743	1827.86	112.57	SFLDGNPTFAHQYFGK		P23440	PDE6B	1.13068	run 1	run 2		3.62969e+08	3.21017e+08		3.41993e+08		147.587
49.89_834.4730n	1	1	#576	2	49.8884	834.473	44.29	FLFSVSK	[7] Label:13C(6)15N(2) (K)	P23440	PDE6B	1.07077	run 1	run 2		9.74846e+07	9.10415e+07		9.4263e+07
49.94_826.4588n	1	1	#942	2	49.9432	826.459	47.07	FLFSVSK		P23440	PDE6B	1.10425	run 1	run 2		6.22626e+07	5.63847e+07		5.93236e+07		79.297
18.75_877.4628n	1	1	#725	2	18.753	877.463	40.31	EELPGPTK	[8] Label:13C(6)15N(2) (K)	P23440	PDE6B	1.33476	run 2	run 1		8.91664e+07	1.19016e+08		1.04091e+08
18.78_869.4488n	1	1	#474	2	18.781	869.449	42.01	EELPGPTK		P23440	PDE6B	1.30128	run 2	run 1		1.45979e+08	1.8996e+08		1.6797e+08		203.324
43.93_1196.6439n	1	1	#234	2	43.931	1196.64	76.03	ILFTPDSPAAR	[11] Label:13C(6)15N(4) (R)	O35600	ABCA4	1.02314	run 2	run 1		4.12775e+08	4.22327e+08		4.17551e+08
43.99_1186.6377n	1	1	#1198	2	43.9949	1186.64	75.44	ILFTPDSPAAR		O35600	ABCA4	1.04578	run 2	run 1		7.81349e+07	8.17116e+07		7.99232e+07		24.1176	23.6821	758.711
17.63_1233.5861n	1	1	#257	2	17.6259	1233.59	55.35	VYSGSSSPAVDR	[12] Label:13C(6)15N(4) (R)	O35600	ABCA4	1.28811	run 2	run 1		3.31254e+08	4.26693e+08		3.78973e+08
17.63_1223.5780n	1	1	#1403	2	17.6259	1223.58	61.05	VYSGSSSPAVDR		O35600	ABCA4	1.31187	run 2	run 1		5.77443e+07	7.57528e+07		6.67485e+07		22.1924
28.45_866.5218n	1	1	#265	2	28.449	866.522	57.34	IAIISQGR	[8] Label:13C(6)15N(4) (R)	O35600	ABCA4	1.22311	run 2	run 1		1.53096e+08	1.87253e+08		1.70174e+08
28.45_856.5134n	1	1	#1544	2	28.449	856.513	32.45	IAIISQGR		O35600	ABCA4	1.21633	run 2	run 1		3.1529e+07	3.83497e+07		3.49394e+07		25.8697
48.91_1741.8771n	1	1	#350	2	48.9111	1741.88	116.09	VVVLDEPTSGVDPYSR	[16] Label:13C(6)15N(4) (R)	O35600	ABCA4	1.01898	run 2	run 1		7.78287e+08	7.93057e+08		7.85672e+08
48.85_1731.8678n	1	1	#1796	2	48.8526	1731.87	96.69	VVVLDEPTSGVDPYSR		O35600	ABCA4	1.02062	run 2	run 1		1.50909e+08	1.54022e+08		1.52465e+08		24.4512
29.47_858.4695n	1	1	#369	2	29.47	858.469	58.63	YGGISIGGK	[9] Label:13C(6)15N(2) (K)	O35600	ABCA4	1.33683	run 2	run 1		9.29866e+07	1.24307e+08		1.08647e+08
29.45_850.4551n	1	1	#2161	2	29.4475	850.455	63.5	YGGISIGGK		O35600	ABCA4	1.3403	run 2	run 1		1.60494e+07	2.1511e+07		1.87802e+07		21.7798
40.42_1053.5698n	1	1	#250	2	40.4236	1053.57	77.12	ALSLLEENR	[9] Label:13C(6)15N(4) (R)	O35600	ABCA4	1.0853	run 2	run 1		1.57445e+08	1.70874e+08		1.64159e+08
40.42_1043.5617n	1	1	#2580	2	40.4191	1043.56	62.85	ALSLLEENR		O35600	ABCA4	1.08512	run 2	run 1		1.67365e+07	1.81611e+07		1.74488e+07		13.3928
29.62_806.4998n	1	1	#171	2	29.6182	806.5	41.2	LVEIPTK	[7] Label:13C(6)15N(2) (K)	O54828	RGS9	1.13817	run 2	run 1		1.85312e+08	2.10917e+08		1.98115e+08
29.66_798.4856n	1	1	#660	2	29.6637	798.486	53.38	LVEIPTK		O54828	RGS9	1.17042	run 2	run 1		6.28805e+07	7.35966e+07		6.82386e+07		43.3994	42.6121	421.662
32.82_964.5586n	1	1	#200	2	32.821	964.559	36.97	SSPSPVILR	[9] Label:13C(6)15N(4) (R)	O54828	RGS9	1.25165	run 2	run 1		2.19369e+08	2.74573e+08		2.46971e+08
32.85_954.5506n	1	1	#665	2	32.8474	954.551	45.76	SSPSPVILR		O54828	RGS9	1.2271	run 2	run 1		8.10201e+07	9.94201e+07		9.02201e+07		46.0286
51.83_1363.6914n	1	1	#742	2	51.8251	1363.69	46.87	YGYIYPLQDPK	[11] Label:13C(6)15N(2) (K)	O54828	RGS9	1.00699	run 1	run 2		4.13322e+08	4.10453e+08		4.11888e+08
51.95_1355.6776n	1	1	#1972	2	51.9482	1355.68	43.38	YGYIYPLQDPK		O54828	RGS9	1.02522	run 1	run 2		1.42396e+08	1.38893e+08		1.40644e+08		43.0244
52.82_1067.5546n	1	1	#801	2	52.8227	1067.55	54.55	QSFQYFLK	[8] Label:13C(6)15N(2) (K)	O54828	RGS9	1.05697	run 1	run 2		7.81075e+07	7.38979e+07		7.60027e+07
52.82_1059.5401n	1	1	#2429	2	52.8227	1059.54	54.2	QSFQYFLK		O54828	RGS9	1.08318	run 1	run 2		2.38342e+07	2.20039e+07		2.2919e+07		37.996
38.99_953.5644n	1	1	#570	2	38.9924	953.564	40.07	SSVSLGGIVK	[10] Label:13C(6)15N(2) (K)	O54828	RGS9	1.1982	run 2	run 1		1.28595e+08	1.54082e+08		1.41338e+08
36.26_1180.6240n	2	2	#533	3	36.2597	1180.62	74.24	VSILFGHENR	[10] Label:13C(6)15N(4) (R)	P62881	GNB5	1.20046	run 2	run 1		8.50613e+07	8.61675e+07		8.56144e+07
36.26_1170.6150n	1	1	#1912	3	36.2597	1170.61	38.71	VSILFGHENR		P62881	GNB5	1.15325	run 2	run 1		2.65121e+07	3.0575e+07		2.85435e+07		42.008
20.15_816.4473n	1	1	#677	2	20.1461	816.447	31	EVAIYSK	[7] Label:13C(6)15N(2) (K)	P62881	GNB5	1.31066	run 2	run 1		7.29288e+07	9.55851e+07		8.4257e+07
20.13_808.4332n	1	1	#1910	2	20.1325	808.433	36.52	EVAIYSK		P62881	GNB5	1.38462	run 2	run 1		2.32798e+07	3.22337e+07		2.77568e+07		41.5082	42.9553	418.293
23.35_1454.7514n	2	2	#3995,#1385	2,3	23.3491	1454.75	79.19	LHDVELHQVAER	[12] Label:13C(6)15N(4) (R)	P62881	GNB5	1.06931	run 2	run 1		2.95186e+08	2.72874e+08		2.8403e+08
23.35_1444.7426n	2	2	#7862,#2989	2,3	23.3482	1444.74	62.26	LHDVELHQVAER		P62881	GNB5	1.03231	run 2	run 1		1.05523e+08	9.89326e+07		1.02228e+08		45.3499
76.76_1780.8840n	1	1	#17030	2	76.7562	1780.88	69.43	ESIIFGASSVDFSLSGR	[17] Label:13C(6)15N(4) (R)	P62881	GNB5	1.37169	run 1	run 2		3.53257e+07	2.57535e+07		3.05396e+07
77.52_1780.8820n	1	1	#19093	2	77.5172	1780.88	66.8	ESIIFGASSVDFSLSGR	[17] Label:13C(6)15N(4) (R)	P62881	GNB5	1.31516	run 1	run 2		1.70607e+07	1.29723e+07		1.50165e+07
16.47_1142.5912n	1	1	#131	2	16.4666	1142.59	71.18	TGVTGGSSAVAAR	[13] Label:13C(6)15N(4) (R)	Q148R9	R9BP	1.08566	run 2	run 1		1.92459e+08	2.08945e+08		2.00702e+08
16.46_1132.5828n	1	1	#793	2	16.4567	1132.58	78.07	TGVTGGSSAVAAR		Q148R9	R9BP	1.46045	run 2	run 1		2.43926e+07	3.56242e+07		3.00084e+07		18.8392	43.4489	413.541
58.76_1443.8233n	2	2	#455	3	58.7619	1443.82	94.61	ALALGATFPLHAPR	[14] Label:13C(6)15N(4) (R)	Q148R9	R9BP	1.28417	run 1	run 2		2.85292e+08	2.2216e+08		2.53726e+08
58.77_1433.8152n	1	1	#2460	3	58.77	1433.82	52.48	ALALGATFPLHAPR		Q148R9	R9BP	1.32237	run 1	run 2		3.28455e+07	2.48384e+07		2.88419e+07		14.3229
20.70_896.4957n	1	1	#536	2	20.7006	896.496	51.58	ELAVATGAR	[9] Label:13C(6)15N(4) (R)	Q148R9	R9BP	1.35646	run 2	run 1		1.34701e+08	1.82716e+08		1.58709e+08
20.73_886.4874n	1	1	#1343	2	20.7277	886.487	29.62	ELAVATGAR		Q148R9	R9BP	1.41056	run 2	run 1		4.08826e+07	5.76674e+07		4.9275e+07		39.1198
42.09_864.5165n	1	1	#1382	2	42.0932	864.516	42.18	ALLDALNK	[8] Label:13C(6)15N(2) (K)	Q148R9	R9BP	1.13208	run 2	run 1		7.25959e+07	8.21847e+07		7.73903e+07
42.10_856.5025n	1	1	#2235	2	42.0954	856.503	47.43	ALLDALNK		Q148R9	R9BP	1.1158	run 2	run 1		4.25907e+07	4.75229e+07		4.50568e+07		73.3575
57.12_1979.9098n	2	2	#3912,#1678	2,3	57.1183	1979.91	110.78	HEAESDFDVADLPQLER	[17] Label:13C(6)15N(4) (R)	Q148R9	R9BP	1.05462	run 2	run 1		3.7871e+08	3.99396e+08		3.89053e+08
57.11_1969.9017n	2	2	#9164,#4046	2,3	57.1067	1969.9	110.98	HEAESDFDVADLPQLER		Q148R9	R9BP	1.06572	run 2	run 1		1.26991e+08	1.35336e+08		1.31164e+08		42.4791
101.90_1709.0116n	2	2	#484,#3546	2,3	101.904	1709.01	57.07	LDVLSVIPTDLLYIK	[15] Label:13C(6)15N(2) (K)	P29974	CNGA1	1.3703	run 2	run 1		5.29891e+07	7.26107e+07		6.27999e+07
101.94_1700.9977n	2	2	#1102,#7093	2,3	101.937	1701	53.67	LDVLSVIPTDLLYIK		P29974	CNGA1	1.37984	run 2	run 1		2.65767e+07	3.66716e+07		3.16242e+07		63.4498	59.3721	302.632
44.95_1033.5228n	1	1	#547	2	44.9454	1033.52	52.77	TNYPNIFR	[8] Label:13C(6)15N(4) (R)	P29974	CNGA1	1.01708	run 2	run 1		1.72499e+08	1.75446e+08		1.73972e+08
44.94_1023.5144n	1	1	#1958	2	44.9432	1023.51	55.2	TNYPNIFR		P29974	CNGA1	1.0246	run 2	run 1		5.2066e+07	5.33469e+07		5.27064e+07		38.1728
59.26_1190.5739n	1	1	#577	2	59.2606	1190.57	55.76	FGWNYPEIR	[9] Label:13C(6)15N(4) (R)	P29974	CNGA1	1.18041	run 1	run 2		1.20397e+08	1.01996e+08		1.11196e+08
59.26_1180.5654n	1	1	#1022	2	59.2635	1180.57	54.39	FGWNYPEIR		P29974	CNGA1	1.2076	run 1	run 2		6.20316e+07	5.79923e+07		6.0012e+07		68.0013
48.18_1674.8196n	1	1	#770	2	48.1758	1674.82	55.61	LQPQVYSPGDYICK	[13] Carbamidomethyl (C)|[14] Label:13C(6)15N(2) (K)	P29974	CNGA1	1.01393	run 1	run 2		2.71331e+08	2.67603e+08		2.69467e+08
48.21_1666.8040n	1	1	#678	2	48.2073	1666.8	71.76	LQPQVYSPGDYICK	[13] Carbamidomethyl (C)	P29974	CNGA1	1.0315	run 2	run 1		1.31956e+08	1.58318e+08		1.45137e+08		67.8645
51.32_1227.6956n	1	1	#568	2	51.3183	1227.7	78.05	TGYLEQGLLVK	[11] Label:13C(6)15N(2) (K)	P29974	CNGA1	1.03612	run 2	run 1		2.89126e+08	2.9957e+08		2.94348e+08
28.20_1168.6701n	1	1	#292	2	28.197	1168.67	35.18	VLPQPPGTPQK	[11] Label:13C(6)15N(2) (K)	E1AZ71	CNGB1	1.22767	run 2	run 1		4.75568e+08	5.10179e+08		4.92874e+08
28.19_1160.6559n	1	1	#1619	2	28.1883	1160.66	33.22	VLPQPPGTPQK		E1AZ71	CNGB1	1.23693	run 2	run 1		7.84985e+07	9.00973e+07		8.42979e+07		21.5502	20.4056	880.539
51.69_904.5738n	1	1	#355	2	51.6861	904.574	62.35	LGINPLLR	[8] Label:13C(6)15N(4) (R)	E1AZ71	CNGB1	1.01967	run 1	run 2		2.64571e+08	2.59469e+08		2.6202e+08
51.71_894.5656n	1	1	#2887	2	51.7133	894.566	50.33	LGINPLLR		E1AZ71	CNGB1	1.01386	run 2	run 1		2.93473e+07	2.97542e+07		2.95508e+07		14.2104
28.99_1432.7309n	2	2	#882,#375	2,3	28.9948	1432.73	61.96	SDTLTVPGAAAAGHR	[15] Label:13C(6)15N(4) (R)	E1AZ71	CNGB1	1.27101	run 2	run 1		4.04306e+08	5.13875e+08		4.5909e+08
28.99_1422.7222n	2	2	#3812,#2059	2,3	28.9938	1422.72	69.7	SDTLTVPGAAAAGHR		E1AZ71	CNGB1	1.2705	run 2	run 1		7.41985e+07	8.42689e+07		7.92337e+07		21.7461
21.20_1092.6026n	1	1	#418	2	21.204	1092.6	47.56	QQQLLEQAK	[9] Label:13C(6)15N(2) (K)	E1AZ71	CNGB1	1.2063	run 2	run 1		2.19085e+08	2.28093e+08		2.23589e+08
21.24_1084.5889n	1	1	#1963	2	21.2374	1084.59	42.87	QQQLLEQAK		E1AZ71	CNGB1	1.17831	run 2	run 1		4.47994e+07	4.07877e+07		4.27936e+07		24.1156
21.92_1527.7517n	1	1	#686	2	21.9171	1527.75	108.53	AASTASQNSAIINDR	[15] Label:13C(6)15N(4) (R)	E1AZ71	CNGB1	1.37194	run 2	run 1		6.18713e+08	8.48835e+08		7.33774e+08
35.00_794.4893n	1	1	#528	2	35.0041	794.489	35.18	LPSVLTR	[7] Label:13C(6)15N(4) (R)	Q91WD8	NCKX1	1.04262	run 2	run 1		1.12431e+08	1.17222e+08		1.14826e+08
34.98_784.4810n	1	1	#1227	2	34.9812	784.481	46.55	LPSVLTR		Q91WD8	NCKX1	1.05356	run 2	run 1		4.94325e+07	4.50799e+07		4.72562e+07		51.8546	42.0062	427.744
59.75_1546.7168n	1	1	#2638	2	59.7501	1546.72	64.63	AEYPPDLFSVEDR	[13] Label:13C(6)15N(4) (R)	Q91WD8	NCKX1	1.10191	run 1	run 2		1.92279e+08	1.74495e+08		1.83387e+08
59.79_1536.7040n	1	1	#9423	2	59.7919	1536.7	52.54	AEYPPDLFSVEDR		Q91WD8	NCKX1	1.10495	run 1	run 2		4.41408e+07	3.99482e+07		4.20445e+07		28.8876
13.99_1083.5173n	1	1	#4411	2	13.99	1083.52	59.14	QESLNQEAR	[9] Label:13C(6)15N(4) (R)	Q91WD8	NCKX1	1.76371	run 1	run 2		4.24938e+06	2.40934e+06		3.32936e+06
13.99_1073.5092n	1	1	#8885	2	13.9937	1073.51	60.21	QESLNQEAR		Q91WD8	NCKX1	1.66869	run 1	run 2		1.38371e+06	1.009e+06		1.19636e+06		45.2763
23.65_1337.6932n	2	2	#2848,#2120	2,3	23.6462	1337.69	80.75	GSSSASLHNSIIR	[13] Label:13C(6)15N(4) (R)	Q91WD8	NCKX1	1.08402	run 2	run 1		2.31417e+08	2.50862e+08		2.41139e+08
15.74_994.5528n	1	1	#351	2	15.7413	994.553	37.78	VQPNSTLTK	[9] Label:13C(6)15N(2) (K)	P20443	S-arrestin	1.14745	run 2	run 1		1.27468e+08	1.46263e+08		1.36865e+08
15.74_986.5393n	1	1	#10	2	15.7413	986.539	43.38	VQPNSTLTK		P20443	S-arrestin	1.13794	run 2	run 1		1.15786e+09	1.21757e+09		1.18771e+09		1093.42	1012.52	17.7457
68.35_1820.8408n	1	1	#1163	2	68.349	1820.84	97.29	ESVQDENLVFEEFAR	[15] Label:13C(6)15N(4) (R)	P20443	S-arrestin	1.40777	run 1	run 2		3.23688e+08	2.29929e+08		2.76809e+08
68.36_1810.8371n	2	2	#82	2	68.3586	1810.84	94.26	ESVQDENLVFEEFAR		P20443	S-arrestin	1.43244	run 1	run 2		2.60732e+09	2.20378e+09		2.40555e+09		1094.98
38.46_887.5211n	1	1	#1333	2	38.4644	887.521	47.79	SVTIYLGK	[8] Label:13C(6)15N(2) (K)	P20443	S-arrestin	1.16801	run 2	run 1		6.10494e+07	7.1306e+07		6.61777e+07
38.47_879.5073n	1	1	#228	2	38.468	879.507	48.4	SVTIYLGK		P20443	S-arrestin	1.1108	run 2	run 1		3.55112e+08	3.94457e+08		3.74785e+08		713.577
29.89_1435.7405n	2	2	#1406,#1497	2,3	29.8897	1435.74	86.21	HEDTNLASSTIIK	[13] Label:13C(6)15N(2) (K)	P20443	S-arrestin	1.13482	run 2	run 1		3.26655e+08	3.51258e+08		3.38957e+08
29.89_1427.7266n	2	2	#108,#122	2,3	29.8908	1427.73	102.9	HEDTNLASSTIIK		P20443	S-arrestin	1.15374	run 2	run 1		3.14669e+09	3.03046e+09		3.08858e+09		1148.11
61.39_2381.2000n	1	1	#10885	2	61.3916	2381.2	63.13	EIYFHGEPIPVTVTVTNNTDK	[21] Label:13C(6)15N(2) (K)	P20443	S-arrestin	1.02523	run 2	run 1		3.44606e+07	3.53301e+07		3.48954e+07
61.42_2373.1867n	1	1	#109	3	61.419	2373.19	68.37	EIYFHGEPIPVTVTVTNNTDK		P20443	S-arrestin	1.21154	run 1	run 2		4.06183e+09	3.65739e+09		3.85961e+09		13936.3
20.77_971.5166n	1	1	#283	2	20.7659	971.517	53.92	GYQGAIVEK	[9] Label:13C(6)15N(2) (K)	Q9WVL4	GRK1	1.38169	run 2	run 1		1.48101e+08	2.0463e+08		1.76366e+08
20.78_963.5028n	1	1	#373	2	20.7807	963.503	47.81	GYQGAIVEK		Q9WVL4	GRK1	1.39757	run 2	run 1		1.18071e+08	1.65012e+08		1.41541e+08		101.121	95.0304	189.075
19.46_1195.6175n	1	1	#347	2	19.4563	1195.62	81.74	GITTEEAAPTAK	[12] Label:13C(6)15N(2) (K)	Q9WVL4	GRK1	1.34898	run 2	run 1		4.04151e+08	4.64254e+08		4.34203e+08
19.48_1187.6034n	1	1	#397	2	19.484	1187.6	74.62	GITTEEAAPTAK		Q9WVL4	GRK1	1.3569	run 2	run 1		3.33467e+08	3.72482e+08		3.52975e+08		102.429
44.06_2060.9121n	2	2	#2459,#871	2,3	44.0638	2060.91	77.31	YHIYNVDEDNPGFSEPR	[17] Label:13C(6)15N(4) (R)	Q9WVL4	GRK1	1.14671	run 2	run 1		4.04313e+08	4.63628e+08		4.33971e+08
44.06_2050.9032n	2	2	#3089,#1014	2,3	44.0645	2050.9	104.32	YHIYNVDEDNPGFSEPR		Q9WVL4	GRK1	1.15751	run 2	run 1		3.33014e+08	3.85467e+08		3.5924e+08		104.303
41.78_1285.6761n	1	1	#1012	2	41.7761	1285.68	72.25	NIQDVGAFSTVK	[12] Label:13C(6)15N(2) (K)	Q9WVL4	GRK1	1.09336	run 2	run 1		2.8874e+08	3.15696e+08		3.02218e+08
41.76_1277.6625n	1	1	#1428	2	41.7554	1277.66	65.53	NIQDVGAFSTVK		Q9WVL4	GRK1	1.06734	run 2	run 1		1.67696e+08	1.78988e+08		1.73342e+08		72.2693
53.57_930.5432n	1	1	#341	2	53.5683	930.543	40.18	LFQQFLK	[7] Label:13C(6)15N(2) (K)	Q9WVL4	GRK1	1.06176	run 2	run 1		9.83283e+07	1.04401e+08		1.01365e+08
53.57_922.5288n	1	1	#913	2	53.5683	922.529	41.77	LFQQFLK		Q9WVL4	GRK1	1.07361	run 2	run 1		4.03096e+07	4.34974e+07		4.19035e+07		52.0875
36.30_1009.5700n	1	1	#324	2	36.2974	1009.57	52.95	LIQFEPQK	[8] Label:13C(6)15N(2) (K)	P34057	Recoverin	1.25318	run 2	run 1		2.15393e+08	2.69926e+08		2.4266e+08
36.30_1001.5555n	1	1	#440	2	36.2951	1001.56	50.56	LIQFEPQK		P34057	Recoverin	1.25803	run 2	run 1		1.94083e+08	2.44163e+08		2.19123e+08		113.779	107.654	166.905
24.30_1277.6239n	1	1	#407	2	24.3038	1277.62	68.51	LLPDDENTPEK	[11] Label:13C(6)15N(2) (K)	P34057	Recoverin	1.1596	run 2	run 1		3.97856e+08	4.61353e+08		4.29605e+08
24.30_1269.6097n	1	1	#598	2	24.3038	1269.61	64.34	LLPDDENTPEK		P34057	Recoverin	1.16528	run 2	run 1		3.1043e+08	3.61739e+08		3.36085e+08		98.5712
33.26_1137.5444n	1	1	#1002	2	33.2612	1137.54	54.68	QEFESIYSK	[9] Label:13C(6)15N(2) (K)	P34057	Recoverin	1.17952	run 2	run 1		1.20538e+08	1.42177e+08		1.31357e+08
33.24_1129.5308n	1	1	#1065	2	33.2408	1129.53	33.09	QEFESIYSK		P34057	Recoverin	1.16763	run 2	run 1		1.18261e+08	1.38085e+08		1.28173e+08		122.945
29.41_959.4489n	1	1	#1099	2	29.4061	959.449	35.53	FFPDSDPK	[8] Label:13C(6)15N(2) (K)	P34057	Recoverin	1.25544	run 2	run 1		1.26465e+08	1.58769e+08		1.42617e+08
29.38_951.4353n	1	1	#1374	2	29.3822	951.435	31.61	FFPDSDPK		P34057	Recoverin	1.27598	run 2	run 1		9.48071e+07	1.20972e+08		1.0789e+08		95.319
20.15_1000.5119n	1	1	#963	2	20.1461	1000.51	61.42	AYAQHVFR	[8] Label:13C(6)15N(4) (R)	P34057	Recoverin	1.37829	run 2	run 1		1.06058e+08	1.46179e+08		1.26119e+08
20.13_990.5039n	1	1	#2456	2	20.1325	990.504	59.08	AYAQHVFR		P34057	Recoverin	1.4507	run 2	run 1		3.80941e+07	5.52632e+07		4.66786e+07		46.6347
53.50_1654.8792n	2	2	#1270,#403	2,3	53.5031	1654.88	68.75	AQEHQELPLDLNLK	[14] Label:13C(6)15N(2) (K)	P52785	Guanylyl cyclase 1	1.1651	run 2	run 1		2.50656e+08	2.9204e+08		2.71348e+08
53.54_1646.8665n	2	2	#3429,#1242	2,3	53.5419	1646.87	74.88	AQEHQELPLDLNLK		P52785	Guanylyl cyclase 1	1.16075	run 2	run 1		8.43051e+07	9.78569e+07		9.1081e+07		42.2933	37.9856	473.019
29.48_1105.6126n	2	2	#422	2	29.4783	1105.61	56.1	AHDAVLTLTR	[10] Label:13C(6)15N(4) (R)	P52785	Guanylyl cyclase 1	1.00199	run 1	run 2		1.95593e+08	1.95205e+08		1.95399e+08
29.47_1095.6046n	1	1	#1364	2	29.47	1095.6	31.34	AHDAVLTLTR		P52785	Guanylyl cyclase 1	1.36272	run 2	run 1		4.81426e+07	6.56051e+07		5.68738e+07		36.6743
36.10_956.4606n	1	1	#812	2	36.0989	956.461	39.91	DFALDGGPR	[9] Label:13C(6)15N(4) (R)	P52785	Guanylyl cyclase 1	1.08651	run 2	run 1		1.38984e+08	1.51008e+08		1.44996e+08
36.13_946.4522n	1	1	#2420	2	36.1306	946.452	34.45	DFALDGGPR		P52785	Guanylyl cyclase 1	1.07687	run 2	run 1		5.16106e+07	5.5578e+07		5.35943e+07		46.5729
21.50_740.4424n	1	1	#852	2	21.5034	740.442	25.79	ALSTALR	[7] Label:13C(6)15N(4) (R)	P52785	Guanylyl cyclase 1	Infinity	run 1	run 2		7.71937e+07	0		3.85968e+07
21.50_730.4327n	1	1	#2862	2	21.5034	730.433	29.91	ALSTALR		P52785	Guanylyl cyclase 1	Infinity	run 1	run 2		2.15043e+07	0		1.07521e+07		35.1005
37.70_1118.6074n	2	2	#1047,#2640	2,3	37.7019	1118.61	45.41	GSLHDLLAQR	[10] Label:13C(6)15N(4) (R)	P52785	Guanylyl cyclase 1	1.16853	run 1	run 2		2.20859e+08	1.89005e+08		2.04932e+08
37.67_1108.5989n	2	2	#3801,#8686	2,3	37.6743	1108.6	41.4	GSLHDLLAQR		P52785	Guanylyl cyclase 1	1.12331	run 1	run 2		5.04002e+07	4.48676e+07		4.76339e+07		29.2871
22.35_1008.5375n	1	1	#189	2	22.3463	1008.54	32.24	HSPYQVLR	[8] Label:13C(6)15N(4) (R)	Q5SDA5	Guanylyl cyclase 2	1.41483	run 2	run 1		2.7721e+08	3.92206e+08		3.34708e+08
22.36_998.5328n	1	1	#3673	2	22.3563	998.533	37.01	HSPYQVLR		Q5SDA5	Guanylyl cyclase 2	1.50223	run 2	run 1		1.33077e+07	1.99912e+07		1.66494e+07		6.26764	6.10459	2943.35
54.72_1378.7819n	2	2	#226	2	54.7194	1378.78	71.86	SQGLPVGVVLTSGR	[14] Label:13C(6)15N(4) (R)	Q5SDA5	Guanylyl cyclase 2	1.11334	run 1	run 2		4.49458e+08	4.03704e+08		4.26581e+08
54.71_1368.7728n	1	1	#3960	2	54.7093	1368.77	44.91	SQGLPVGVVLTSGR		Q5SDA5	Guanylyl cyclase 2	1.06309	run 1	run 2		2.07306e+07	1.95003e+07		2.01154e+07		5.94153
18.16_1135.5971n	2	2	#634,#394	2,3	18.159	1135.6	75.24	ASAASLVQHSR	[11] Label:13C(6)15N(4) (R)	Q5SDA5	Guanylyl cyclase 2	1.20872	run 2	run 1		2.23226e+08	2.69817e+08		2.46522e+08
56.20_1368.6874n	1	1	#1005	2	56.1966	1368.69	76.34	SLEDILTNDDVK	[12] Label:13C(6)15N(2) (K)	Q5SDA5	Guanylyl cyclase 2	1.06446	run 1	run 2		2.78994e+08	2.62101e+08		2.70548e+08
45.48_1371.6347n	2	2	#1417,#14303	2,3	45.476	1371.63	58.96	TFYEAYAEAAAR	[12] Label:13C(6)15N(4) (R)	Q5SDA5	Guanylyl cyclase 2	1.1123	run 2	run 1		1.82412e+08	2.02898e+08		1.92655e+08
77.03_1460.8696n	2	2	#497	2	77.0326	1460.87	56.97	LQAGVPETIATLLK	[14] Label:13C(6)15N(2) (K)	P98200	ATP8A2	1.33799	run 1	run 2		1.88337e+08	1.55709e+08		1.72023e+08
77.06_1452.8553n	1	1	#19070	2	77.0587	1452.86	29.15	LQAGVPETIATLLK		P98200	ATP8A2	1.24914	run 1	run 2		3.20333e+06	2.56442e+06		2.88388e+06		2.11232	2.00809	8947.78
71.73_1407.7961n	2	2	#1197	2	71.7305	1407.8	101.38	NLLLLGATAIEDR	[13] Label:13C(6)15N(4) (R)	P98200	ATP8A2	1.35197	run 1	run 2		1.41081e+08	1.24353e+08		1.32717e+08
71.75_1397.7865n	1	1	#21032	2	71.7535	1397.79	70.11	NLLLLGATAIEDR		P98200	ATP8A2	1.43214	run 1	run 2		2.11496e+06	1.89573e+06		2.00535e+06		1.90385
32.18_895.5111n	1	1	#630	2	32.1816	895.511	41.39	SEIVDVVK	[8] Label:13C(6)15N(2) (K)	P98200	ATP8A2	1.01015	run 2	run 1		1.04839e+08	1.05903e+08		1.05371e+08
70.51_1104.6207n	1	1	#703	2	70.513	1104.62	54.39	YSVLTFLPR	[9] Label:13C(6)15N(4) (R)	P98200	ATP8A2	1.70955	run 1	run 2		7.98816e+07	4.67266e+07		6.33041e+07
27.57_1323.6674n	1	1	#381	2	27.5715	1323.67	73.92	ATSVGDQLEAPAR	[13] Label:13C(6)15N(4) (R)	P98200	ATP8A2	1.2082	run 2	run 1		2.9143e+08	3.52106e+08		3.21768e+08
