## Supplementary Table 3 for "Absolute quantification of photoreceptor outer segment proteins"

### Sheet: Supplementary table 3
Supplementary table 3
Calculated injected amount of heavy construct is 82.8 fmol
Calculated amount of heavy rhodopsin peptides is 331.2 fmol (82.8 X 4 copies of each rhodopsin peptide = 331.2 fmol)
Bold - indicated heavy peptides and their average intensities
												Normalized abundance			Normalized abundance		amount	ave
Peptide identifier	Ions used in quantitation	Ions	Deconvoluted peptide ions	Deconvoluted charges	Retention time (min)	Neutral mass	Score	Sequence	Modifications	Accession	Description	run1	run2				fmol	fmol
59.56_1021.6264n	0	1	#832	2	59.5647	1021.63	69.89	QTALVELLK	[9] Label:13C(6)15N(2) (K)	P02769	BSA	4.94557e+07	5.46474e+07		5.20516e+07		69.454	82.8171
59.58_1013.6126n	1	1	#178	2	59.5796	1013.61	70.03	QTALVELLK		P02769	BSA	1.79784e+08	1.94936e+08		1.8736e+08
66.45_1488.7969n	0	2	#919,#30705	2,3	66.4535	1488.8	93.21	LGEYGFQNALIVR	[13] Label:13C(6)15N(4) (R)	P02769	BSA	8.06169e+07	8.29135e+07		8.17652e+07		121.433
66.45_1478.7896n	0	2	#481,#23226	2,3	66.4535	1478.79	98.14	LGEYGFQNALIVR		P02769	BSA	1.69727e+08	1.66942e+08		1.68334e+08
53.12_1170.6373n	0	1	#1037	2	53.1229	1170.64	69.81	LVNELTEFAK	[10] Label:13C(6)15N(2) (K)	P02769	BSA	9.52919e+07	9.61519e+07		9.57219e+07		82.7852
53.14_1162.6246n	1	1	#236	2	53.1416	1162.62	70.24	LVNELTEFAK		P02769	BSA	2.91828e+08	2.86306e+08		2.89067e+08
41.37_936.4943n	0	1	#1418	2	41.3667	936.494	34.45	YLYEIAR	[7] Label:13C(6)15N(4) (R)	P02769	BSA	4.65695e+07	5.23345e+07		4.9452e+07		73.632
41.33_926.4866n	0	1	#415	2	41.3279	926.487	37.53	YLYEIAR		P02769	BSA	1.57741e+08	1.78064e+08		1.67903e+08
40.21_1312.7237n	0	2	#1649,#6531	2,3	40.2117	1312.72	62.32	HLVDEPQNLIK	[11] Label:13C(6)15N(2) (K)	P02769	BSA	1.30821e+08	1.35543e+08		1.33182e+08		66.7816
40.21_1304.7097n	2	2	#406,#2046	2,3	40.2117	1304.71	61.29	HLVDEPQNLIK		P02769	BSA	5.02831e+08	4.94314e+08		4.98573e+08
																			ratio to rho
21.14_1368.6206n	0	1	#1211	2	21.1387	1368.62	95.93	NPLGDDDASATASK	[14] Label:13C(6)15N(2) (K)	P15409	Rhodopsin	3.21669e+08	3.08879e+08		3.15274e+08
21.18_1360.6121n	2	2	#56747	2	21.1809	1360.61	98.37	NPLGDDDASATASK		P15409	Rhodopsin	1.70553e+10	1.62653e+10		1.66603e+10		17491.3	17729.1	1
12.29_1497.7136n	0	1	#54833	2	12.2865	1497.71	58.2	EAAAQQQESATTQK	[14] Label:13C(6)15N(2) (K)	P15409	Rhodopsin	1.04594e+06	818484		932212
12.29_1489.7003n	0	2	#4500	2	12.2909	1489.7	82.97	EAAAQQQESATTQK		P15409	Rhodopsin	5.21232e+07	4.90794e+07		5.06013e+07		17967
67.85_2202.9942n	0	2	#2889,#6498	2,3	67.8466	2202.99	123.46	ASEYQLNDSAGYYLSDLER	[19] Label:13C(6)15N(4) (R)	P20612	GNAT1	8.27475e+07	9.61371e+07		8.94423e+07
67.88_2192.9887n	0	2	#56,#275	2,3	67.8777	2192.99	100.27	ASEYQLNDSAGYYLSDLER		P20612	GNAT1	2.52516e+09	2.41423e+09		2.4697e+09		2286.29	2270.89	7.80712
60.52_1378.7224n	0	1	#3069	2	60.5168	1378.72	63.32	TTGIIETQFSFK	[12] Label:13C(6)15N(2) (K)	P20612	GNAT1	1.02991e+08	1.01419e+08		1.02205e+08
60.52_1370.7097n	0	1	#99	2	60.5168	1370.71	73.39	TTGIIETQFSFK		P20612	GNAT1	2.50461e+09	2.73253e+09		2.61857e+09		2121.4
58.79_1695.9033n	0	1	#969	2	58.7887	1695.9	74.65	LVTPGYVPTEQDVLR	[15] Label:13C(6)15N(4) (R)	P20612	GNAT1	2.47888e+08	2.45892e+08		2.4689e+08
58.96_1685.9015n	2	2	#6,	2	58.9606	1685.9	82.77	LVTPGYVPTEQDVLR		P20612	GNAT1	6.06832e+09	6.45557e+09		6.26194e+09		2100.08
68.66_2767.2298n	0	1	#3202	3	68.6576	2767.23	88.01	AHLSICFPDYDGPNTYEDAGNYIK	[6] Carbamidomethyl (C)|[24] Label:13C(6)15N(2) (K)	P20612	GNAT1	1.03973e+08	1.21229e+08		1.12601e+08
68.66_2759.2258n	1	1	#51	3	68.6576	2759.23	96.85	AHLSICFPDYDGPNTYEDAGNYIK	[6] Carbamidomethyl (C)	P20612	GNAT1	3.26463e+09	3.74111e+09		3.50287e+09		2575.8
37.87_1177.5040n	0	1	#1827	2	37.8719	1177.5	62.73	DSGIQACFDR	[7] Carbamidomethyl (C)|[10] Label:13C(6)15N(4) (R)	P20612	GNAT1	4.34934e+07	5.26069e+07		4.80501e+07
37.84_1167.4984n	0	1	#83	2	37.843	1167.5	85.53	DSGIQACFDR	[7] Carbamidomethyl (C)	P20612	GNAT1	6.68665e+08	8.04185e+08		7.36425e+08		1269.01
24.46_814.5049n	0	1	#1619	2	24.4623	814.505	38.68	VHAIPLR	[7] Label:13C(6)15N(4) (R)	P62874	GNB1	3.76652e+07	4.27974e+07		4.02313e+07
24.46_804.4978n	0	1	#24	2	24.4623	804.498	43.64	VHAIPLR		P62874	GNB1	1.00713e+09	1.09215e+09		1.04964e+09		2160.26	2183.13	8.12098
24.64_1024.5633n	0	1	#957	2	24.6445	1024.56	68.54	LLVSASQDGK	[10] Label:13C(6)15N(2) (K)	P62874	GNB1	1.27704e+08	1.39127e+08		1.33416e+08
24.66_1016.5528n	0	1	#8	2	24.6575	1016.55	78.07	LLVSASQDGK		P62874	GNB1	3.37486e+09	3.02958e+09		3.20222e+09		1987.35
59.65_1360.7110n	0	1	#2246	2	59.6472	1360.71	67.51	LIIWDSYTTNK	[11] Label:13C(6)15N(2) (K)	P62874	GNB1	8.86349e+07	9.06612e+07		8.9648e+07
59.80_1352.7001n	0	1	#25	2	59.7967	1352.7	74.6	LIIWDSYTTNK		P62874	GNB1	2.57374e+09	2.62709e+09		2.60041e+09		2401.77
31.48_1232.5904n	0	1	#2633	2	31.482	1232.59	47.62	LFVSGACDASAK	[7] Carbamidomethyl (C)|[12] Label:13C(6)15N(2) (K)	P62874	GNB1	4.85065e+07	5.69695e+07		5.2738e+07
31.63_1224.5822n	1	1	#5	2	31.6315	1224.58	84.39	LFVSGACDASAK	[7] Carbamidomethyl (C)	P62874	GNB1	4.22298e+09	4.9263e+09		4.57464e+09		7182.3
64.27_2024.9846n	0	2	#9817,#17487	2,3	64.2715	2024.98	150.35	ACADATLSQITNNIDPVGR	[2] Carbamidomethyl (C)|[19] Label:13C(6)15N(4) (R)	P62874	GNB1	3.2834e+07	3.08457e+07		3.18399e+07
64.35_2014.9784n	2	2	#69,#169	2,3	64.35	2014.98	137.43	ACADATLSQITNNIDPVGR	[2] Carbamidomethyl (C)	P62874	GNB1	4.00255e+09	3.72896e+09		3.86576e+09		10053
35.15_866.4246n	0	1	#1162	2	35.154	866.425	44.52	YLDFSSK	[7] Label:13C(6)15N(2) (K)	P15499	Peripherin-2	5.12795e+07	5.13167e+07		5.12981e+07
35.15_858.4112n	1	1	#65	2	35.154	858.411	52.77	YLDFSSK		P15499	Peripherin-2	5.22041e+08	5.13777e+08		5.17909e+08		835.954	805.86	22.0003
47.23_848.4517n	0	1	#1229	2	47.2324	848.452	54.26	AFLESFK	[7] Label:13C(6)15N(2) (K)	P15499	Peripherin-2	4.7766e+07	4.8851e+07		4.83085e+07
47.23_840.4389n	0	1	#61	2	47.2324	840.439	56.8	AFLESFK		P15499	Peripherin-2	4.52898e+08	4.65534e+08		4.59216e+08		787.089
42.12_1172.5613n	0	1	#1746	2	42.1192	1172.56	75.82	ICYDALDPAK	[2] Carbamidomethyl (C)|[10] Label:13C(6)15N(2) (K)	P15499	Peripherin-2	6.15564e+07	6.01504e+07		6.08534e+07
42.18_1164.5491n	1	1	#170	2	42.1811	1164.55	69.84	ICYDALDPAK	[2] Carbamidomethyl (C)	P15499	Peripherin-2	5.88626e+08	5.79257e+08		5.83941e+08		794.538
27.42_853.4411n	0	1	#2624	2	27.4166	853.441	33.49	SVPETWK	[7] Label:13C(6)15N(2) (K)	P15499	Peripherin-2	3.58505e+07	3.29593e+07		3.44049e+07
27.50_845.4286n	0	1	#106	2	27.4983	845.429	36.55	SVPETWK		P15499	Peripherin-2	4.54851e+08	4.79876e+08		4.67364e+08		1124.77
56.42_1245.6688n	0	2	#994,#34580	2,3	56.4234	1245.67	67.09	GSLESTLAYGLK	[12] Label:13C(6)15N(2) (K)	P15499	Peripherin-2	6.50252e+07	5.66411e+07		6.08332e+07
56.45_1237.6566n	0	2	#1087,#40003	2,3	56.4472	1237.66	67.87	GSLESTLAYGLK		P15499	Peripherin-2	5.57927e+07	4.82258e+07		5.20092e+07		70.7897
36.73_1430.6531n	0	1	#636	2	36.7294	1430.65	86.7	YLDPSDQDVVDR	[12] Label:13C(6)15N(4) (R)	P32958	ROM1	1.8221e+08	2.07867e+08		1.95038e+08
36.77_1420.6451n	2	2	#96	2	36.7709	1420.65	87.43	YLDPSDQDVVDR		P32958	ROM1	7.91732e+08	9.01277e+08		8.46505e+08		359.368	418.065	42.4076
14.57_782.3782n	0	1	#3602	2	14.5679	782.378	27.71	DTEVPGR	[7] Label:13C(6)15N(4) (R)	P32958	ROM1	1.04858e+07	1.06789e+07		1.05824e+07
14.57_772.3711n	0	1	#387	2	14.5679	772.371	30.82	DTEVPGR		P32958	ROM1	6.16549e+07	6.02116e+07		6.09332e+07		476.762
95.64_2959.5141n	0	1	#4773	3	95.6402	2959.51	77.92	YLQTALEGLGGVIDGEGEAQGYLFPGGLK	[29] Label:13C(6)15N(2) (K)	P32958	ROM1	5.32962e+07	3.74102e+07		4.53532e+07
95.62_2951.5054n	0	1	#6117	3	95.6153	2951.51	73.61	YLQTALEGLGGVIDGEGEAQGYLFPGGLK		P32958	ROM1	4.73458e+07	3.31373e+07		4.02416e+07		73.4678
76.95_1402.6653n	0	1	#2975	2	76.9478	1402.67	59.79	DWFGVQWVSNR	[11] Label:13C(6)15N(4) (R)	P32958	ROM1	1.93503e+07	1.93636e+07		1.9357e+07
76.94_1392.6577n	0	2	#363	2	76.9437	1392.66	73.62	DWFGVQWVSNR		P32958	ROM1	1.17477e+08	1.10142e+08		1.1381e+08		486.824
53.52_1373.6713n	2	2	#646,#20440	2,3	53.5195	1373.67	79.78	ASLDAAQYPPWR		P32958	ROM1	5.56812e+08	5.27095e+08		5.41953e+08
52.70_1118.5847n	0	1	#618	2	52.6957	1118.58	76.32	FLDSNIGFAK	[10] Label:13C(6)15N(2) (K)	P27664	PDE6A	9.84638e+07	9.32044e+07		9.58341e+07
52.70_1110.5713n	0	1	#305	2	52.6957	1110.57	76.64	FLDSNIGFAK		P27664	PDE6A	1.49389e+08	1.431e+08		1.46244e+08		126.354	127.404	139.157
45.16_922.5574n	0	1	#850	2	45.1647	922.557	67.68	VISDLLGAK	[9] Label:13C(6)15N(2) (K)	P27664	PDE6A	7.35172e+07	7.88375e+07		7.61773e+07
45.19_914.5436n	0	1	#520	2	45.1947	914.544	70.34	VISDLLGAK		P27664	PDE6A	1.19355e+08	1.30014e+08		1.24685e+08		135.524
34.36_1199.5369n	0	2	#2741,#1320	2,3	34.3568	1199.54	38.71	QYYNFHYR	[8] Label:13C(6)15N(4) (R)	P27664	PDE6A	5.27897e+07	6.07327e+07		5.67612e+07
34.37_1189.5286n	0	2	#2043,#954	2,3	34.3671	1189.53	39.1	QYYNFHYR		P27664	PDE6A	8.55143e+07	9.6176e+07		9.08452e+07		132.52
49.09_1218.6743n	0	2	#1420,#1642	2,3	49.0852	1218.67	35.26	FHIPQEALVR	[10] Label:13C(6)15N(4) (R)	P27664	PDE6A	1.21267e+08	1.14423e+08		1.17845e+08
49.09_1208.6671n	0	2	#1210,#1317	2,3	49.0852	1208.67	37.94	FHIPQEALVR		P27664	PDE6A	1.69117e+08	1.58851e+08		1.63984e+08		115.218
26.44_993.5014n	0	1	#2005	2	26.4369	993.501	37.32	IDEPHFTK	[8] Label:13C(6)15N(2) (K)	P27664	PDE6A	2.1202e+07	1.75885e+07		1.93952e+07
26.44_985.4875n	0	1	#1374	2	26.4369	985.487	46.53	IDEPHFTK		P27664	PDE6A	6.16862e+07	5.6991e+07		5.93386e+07		253.322
63.40_1237.7015n	0	1	#333	2	63.3998	1237.7	44.04	FQIPQEVLVR	[10] Label:13C(6)15N(4) (R)	P23440	PDE6B	7.33419e+07	6.95906e+07		7.14662e+07
63.39_1227.6964n	0	2	#332	2	63.3887	1227.7	45.93	FQIPQEVLVR		P23440	PDE6B	1.05773e+08	9.83443e+07		1.02059e+08		118.244	121.333	146.12
68.07_1203.6742n	0	1	#426	2	68.0687	1203.67	57.42	YLNFATLNLK	[10] Label:13C(6)15N(2) (K)	P23440	PDE6B	5.93596e+07	6.14393e+07		6.03994e+07
68.09_1195.6602n	0	1	#383	2	68.0897	1195.66	56.66	YLNFATLNLK		P23440	PDE6B	7.99178e+07	7.73033e+07		7.86105e+07		107.765
21.07_877.4624n	0	1	#475	2	21.065	877.462	39.95	EELPGPTK	[8] Label:13C(6)15N(2) (K)	P23440	PDE6B	4.62832e+07	5.38266e+07		5.00549e+07
21.08_869.4486n	0	1	#316	2	21.0807	869.449	41.78	EELPGPTK		P23440	PDE6B	6.66044e+07	7.965e+07		7.31272e+07		120.966
52.87_834.4727n	0	1	#853	2	52.8744	834.473	47.16	FLFSVSK	[7] Label:13C(6)15N(2) (K)	P23440	PDE6B	3.72972e+07	3.73015e+07		3.72993e+07
52.94_826.4586n	0	1	#754	2	52.9439	826.459	43.73	FLFSVSK		P23440	PDE6B	4.73874e+07	4.96241e+07		4.85058e+07		107.677
62.92_1835.8728n	0	2	#2585,#942	2,3	62.9241	1835.87	95.87	SFLDGNPTFAHQYFGK	[16] Label:13C(6)15N(2) (K)	P23440	PDE6B	1.76883e+08	1.50399e+08		1.63641e+08
62.92_1827.8608n	2	2	#1403,#393	2,3	62.9241	1827.86	77.59	SFLDGNPTFAHQYFGK		P23440	PDE6B	3.259e+08	2.74958e+08		3.00429e+08		152.013
46.94_1196.6433n	1	1	#222	2	46.9449	1196.64	76.11	ILFTPDSPAAR	[11] Label:13C(6)15N(4) (R)	O35600	ABCA4	1.8963e+08	1.80059e+08		1.84845e+08
46.95_1186.6372n	0	1	#989	2	46.948	1186.64	75.82	ILFTPDSPAAR		O35600	ABCA4	5.54326e+07	5.13979e+07		5.34152e+07		23.927	21.544	822.928
51.92_1741.8817n	2	2	#327,#10703	2,3	51.9166	1741.88	96.94	VVVLDEPTSGVDPYSR	[16] Label:13C(6)15N(4) (R)	O35600	ABCA4	2.82361e+08	3.02573e+08		2.92467e+08
51.90_1731.8709n	0	2	#1691,#31480	2,3	51.8951	1731.87	96.46	VVVLDEPTSGVDPYSR		O35600	ABCA4	7.14228e+07	6.98352e+07		7.0629e+07		19.9957
43.49_1053.5694n	0	1	#342	2	43.4894	1053.57	78.05	ALSLLEENR	[9] Label:13C(6)15N(4) (R)	O35600	ABCA4	9.94578e+07	8.63527e+07		9.29052e+07
31.40_856.5119n	0	1	#1668	2	31.4004	856.512	30.85	IAIISQGR		O35600	ABCA4	1.78652e+07	1.98678e+07		1.88665e+07		22.3873
19.76_1233.5871n	1	1	#379	2	19.761	1233.59	71.6	VYSGSSSPAVDR	[12] Label:13C(6)15N(4) (R)	O35600	ABCA4	1.96702e+08	2.02776e+08		1.99739e+08
19.76_1223.5796n	0	1	#1562	2	19.7638	1223.58	78.79	VYSGSSSPAVDR		O35600	ABCA4	4.64808e+07	4.88304e+07		4.76556e+07		19.7552
32.44_858.4678n	0	1	#479	2	32.4362	858.468	34.19	YGGISIGGK	[9] Label:13C(6)15N(2) (K)	O35600	ABCA4	6.22068e+07	6.34817e+07		6.28443e+07
32.44_850.4533n	0	1	#2004	2	32.4362	850.453	54.76	YGGISIGGK		O35600	ABCA4	1.69404e+07	1.59309e+07		1.64356e+07		21.6546
43.49_1043.5613n	0	1	#3712	2	43.4894	1043.56	54.93	ALSLLEENR		O35600	ABCA4	1.04363e+07	8.81437e+06		9.62535e+06		8.57841
31.40_866.5207n	0	1	#351	2	31.4004	866.521	57.46	IAIISQGR	[8] Label:13C(6)15N(4) (R)	O35600	ABCA4	6.68302e+07	7.2726e+07		6.97781e+07
35.79_964.5568n	1	1	#172	2	35.7874	964.557	46.6	SSPSPVILR	[9] Label:13C(6)15N(4) (R)	O54828	RGS9	1.23606e+08	1.18039e+08		1.20822e+08
35.79_954.5491n	0	1	#536	2	35.7874	954.549	44.58	SSPSPVILR		O54828	RGS9	5.69718e+07	5.38379e+07		5.54048e+07		37.9692	37.0129	478.999
32.55_806.4977n	1	1	#248	2	32.5463	806.498	44.71	LVEIPTK	[7] Label:13C(6)15N(2) (K)	O54828	RGS9	8.51606e+07	1.02072e+08		9.36161e+07
32.55_798.4837n	0	1	#858	2	32.5463	798.484	44.47	LVEIPTK		O54828	RGS9	3.42158e+07	4.11434e+07		3.76796e+07		33.3262
54.84_1363.6908n	1	1	#731	2	54.8377	1363.69	43.42	YGYIYPLQDPK	[11] Label:13C(6)15N(2) (K)	O54828	RGS9	1.22672e+08	1.04091e+08		1.13382e+08
54.84_1355.6765n	0	1	#1738	2	54.8377	1355.68	59.22	YGYIYPLQDPK		O54828	RGS9	5.63507e+07	4.74273e+07		5.1889e+07		37.8933
55.75_1067.5538n	0	1	#1036	2	55.7535	1067.55	65.09	QSFQYFLK	[8] Label:13C(6)15N(2) (K)	O54828	RGS9	4.4009e+07	3.35814e+07		3.87952e+07
55.80_1059.5392n	0	1	#2484	2	55.8013	1059.54	54.09	QSFQYFLK		O54828	RGS9	2.08948e+07	1.55231e+07		1.82089e+07		38.8631
41.89_953.5633n	0	1	#862	2	41.8927	953.563	40.64	SSVSLGGIVK	[10] Label:13C(6)15N(2) (K)	O54828	RGS9	6.59299e+07	7.11588e+07		6.85444e+07
39.32_1180.6227n	2	2	#615	3	39.3152	1180.62	77.3	VSILFGHENR	[10] Label:13C(6)15N(4) (R)	P62881	GNB5	6.08839e+07	6.19112e+07		6.13976e+07
39.34_1170.6133n	0	1	#1669	3	39.339	1170.61	39.12	VSILFGHENR		P62881	GNB5	2.31215e+07	2.41571e+07		2.36393e+07		31.8797
26.28_1454.7512n	2	2	#2071,#631	2,3	26.2828	1454.75	77.53	LHDVELHQVAER	[12] Label:13C(6)15N(4) (R)	P62881	GNB5	1.15131e+08	1.12906e+08		1.14019e+08
26.28_1444.7429n	0	2	#3991,#1275	2,3	26.2828	1444.74	64.04	LHDVELHQVAER		P62881	GNB5	6.40534e+07	6.21602e+07		6.31068e+07		45.828	37.6089	471.409
82.10_1780.8858n	0	1	#26722	2	82.1042	1780.89	38.9	ESIIFGASSVDFSLSGR	[17] Label:13C(6)15N(4) (R)	P62881	GNB5	1.53581e+07	1.50033e+07		1.51807e+07
82.04_1770.8900n	0	1	#45526	2	82.0443	1770.89	28.31	ESIIFGASSVDFSLSGR		P62881	GNB5	6.51058e+06	6.36691e+06		6.43875e+06		35.1189
22.41_816.4461n	0	1	#1265	2	22.4091	816.446	30.58	EVAIYSK	[7] Label:13C(6)15N(2) (K)	P62881	GNB5	4.26696e+07	5.01588e+07		4.64142e+07
61.45_1443.8229n	2	2	#1567,#537	2,3	61.4461	1443.82	85.45	ALALGATFPLHAPR	[14] Label:13C(6)15N(4) (R)	Q148R9	R9BP	1.77141e+08	1.5773e+08		1.67435e+08
61.45_1433.8147n	0	2	#4775,#1793	2,3	61.4502	1433.81	59.6	ALALGATFPLHAPR		Q148R9	R9BP	5.80142e+07	5.10658e+07		5.454e+07		26.9711	37.3378	474.831
17.93_1142.5912n	1	1	#659	2	17.9322	1142.59	82.61	TGVTGGSSAVAAR	[13] Label:13C(6)15N(4) (R)	Q148R9	R9BP	1.17908e+08	1.81979e+08		1.49943e+08
17.93_1132.5833n	0	1	#2040	2	17.9322	1132.58	97.47	TGVTGGSSAVAAR		Q148R9	R9BP	4.6169e+07	5.76351e+07		5.1902e+07		28.6607
23.04_896.4951n	0	1	#749	2	23.0406	896.495	49.42	ELAVATGAR	[9] Label:13C(6)15N(4) (R)	Q148R9	R9BP	7.54213e+07	7.57775e+07		7.55994e+07
23.06_886.4860n	0	1	#1693	2	23.058	886.486	44.91	ELAVATGAR		Q148R9	R9BP	3.33777e+07	3.32563e+07		3.3317e+07		36.4903
59.87_1979.9108n	2	2	#3101,#1485	2,3	59.8691	1979.91	118.34	HEAESDFDVADLPQLER	[17] Label:13C(6)15N(4) (R)	Q148R9	R9BP	1.8868e+08	1.9164e+08		1.9016e+08
59.88_1969.9025n	0	2	#7284,#3693	2,3	59.8772	1969.9	131.78	HEAESDFDVADLPQLER		Q148R9	R9BP	8.07146e+07	8.28094e+07		8.1762e+07		35.601
45.16_864.5157n	0	1	#1734	2	45.1647	864.516	45.14	ALLDALNK	[8] Label:13C(6)15N(2) (K)	Q148R9	R9BP	3.47982e+07	3.6931e+07		3.58646e+07
45.18_856.5020n	0	1	#2448	2	45.1822	856.502	45.25	ALLDALNK		Q148R9	R9BP	2.45555e+07	2.65264e+07		2.55409e+07		58.9659
102.16_1709.0122n	0	2	#211,#2593	2,3	102.156	1709.01	53.03	LDVLSVIPTDLLYIK	[15] Label:13C(6)15N(2) (K)	P29974	CNGA1	6.08033e+07	6.1843e+07		6.13231e+07
102.16_1700.9985n	0	2	#439,#4512	2,3	102.156	1701	56.21	LDVLSVIPTDLLYIK		P29974	CNGA1	3.77377e+07	3.75835e+07		3.76606e+07		50.8503	53.3796	332.133
62.01_1190.5754n	0	1	#723	2	62.0067	1190.58	56.31	FGWNYPEIR	[9] Label:13C(6)15N(4) (R)	P29974	CNGA1	4.66796e+07	5.17092e+07		4.91944e+07
62.01_1180.5669n	0	1	#1055	2	62.0067	1180.57	50.12	FGWNYPEIR		P29974	CNGA1	3.14335e+07	3.54882e+07		3.34608e+07		56.3186
51.13_1674.8191n	1	1	#791	2	51.1264	1674.82	60.67	LQPQVYSPGDYICK	[13] Carbamidomethyl (C)|[14] Label:13C(6)15N(2) (K)	P29974	CNGA1	1.91253e+08	1.57252e+08		1.74252e+08
51.18_1666.8010n	2	2	#804	2	51.1773	1666.8	60.34	LQPQVYSPGDYICK	[13] Carbamidomethyl (C)	P29974	CNGA1	1.29671e+08	9.32783e+07		1.11475e+08		52.9699
47.85_1033.5221n	0	1	#569	2	47.8531	1033.52	51.5	TNYPNIFR	[8] Label:13C(6)15N(4) (R)	P29974	CNGA1	8.00256e+07	7.37678e+07		7.68967e+07
47.85_1023.5137n	0	1	#2075	2	47.8531	1023.51	50.61	TNYPNIFR		P29974	CNGA1	2.63076e+07	2.43323e+07		2.532e+07		27.2638
54.53_1227.6954n	1	1	#991	2	54.5336	1227.7	55.37	TGYLEQGLLVK	[11] Label:13C(6)15N(2) (K)	P29974	CNGA1	1.0031e+08	9.05559e+07		9.54327e+07
55.57_904.5735n	0	1	#323	2	55.5685	904.573	60.9	LGINPLLR	[8] Label:13C(6)15N(4) (R)	E1AZ71	CNGB1	7.14414e+07	6.85187e+07		6.99801e+07
55.57_894.5652n	0	1	#2532	2	55.5685	894.565	60.28	LGINPLLR		E1AZ71	CNGB1	1.12417e+07	1.08289e+07		1.10353e+07		13.0569	17.9154	989.602
31.30_1168.6688n	2	2	#374	2	31.2972	1168.67	33.94	VLPQPPGTPQK	[11] Label:13C(6)15N(2) (K)	E1AZ71	CNGB1	1.97712e+08	1.92274e+08		1.94993e+08
31.31_1160.6545n	0	1	#1878	2	31.3118	1160.65	31.27	VLPQPPGTPQK		E1AZ71	CNGB1	4.28096e+07	4.06736e+07		4.17416e+07		17.7248
31.96_1432.7283n	2	2	#992,#454	2,3	31.9598	1432.73	64.59	SDTLTVPGAAAAGHR	[15] Label:13C(6)15N(4) (R)	E1AZ71	CNGB1	2.37458e+08	2.745e+08		2.55979e+08
31.98_1422.7194n	0	2	#4040,#2290	2,3	31.9809	1422.72	44.94	SDTLTVPGAAAAGHR		E1AZ71	CNGB1	5.02612e+07	5.76377e+07		5.39494e+07		17.4507
24.94_1527.7535n	1	1	#500	2	24.9357	1527.75	116.05	AASTASQNSAIINDR	[15] Label:13C(6)15N(4) (R)	E1AZ71	CNGB1	2.55263e+08	2.51696e+08		2.53479e+08
24.94_1517.7445n	0	1	#2803	2	24.9357	1517.74	106.83	AASTASQNSAIINDR		E1AZ71	CNGB1	5.20332e+07	5.1549e+07		5.17911e+07		16.9178
23.78_1092.6046n	0	1	#687	2	23.7752	1092.6	38.15	QQQLLEQAK	[9] Label:13C(6)15N(2) (K)	E1AZ71	CNGB1	1.0767e+08	1.19784e+08		1.13727e+08
23.82_1084.5901n	0	1	#2578	2	23.8228	1084.59	34.53	QQQLLEQAK		E1AZ71	CNGB1	3.11954e+07	3.59063e+07		3.35508e+07		24.427
38.10_794.4879n	0	1	#629	2	38.1016	794.488	33.71	LPSVLTR	[7] Label:13C(6)15N(4) (R)	Q91WD8	NCKX1	6.67817e+07	6.32807e+07		6.50312e+07
38.12_784.4795n	0	1	#1167	2	38.1159	784.479	54	LPSVLTR		Q91WD8	NCKX1	2.96044e+07	3.13755e+07		3.04899e+07		38.8209	41.6476	425.694
26.68_1337.6937n	2	2	#1333	2	26.6758	1337.69	78.38	GSSSASLHNSIIR	[13] Label:13C(6)15N(4) (R)	Q91WD8	NCKX1	7.57555e+07	7.4122e+07		7.49388e+07
26.68_1327.6859n	0	1	#3479	2	26.6758	1327.69	67.56	GSSSASLHNSIIR		Q91WD8	NCKX1	3.93398e+07	3.55825e+07		3.74611e+07		41.3909
15.03_1083.5176n	0	1	#1824	2	15.0282	1083.52	70.14	QESLNQEAR	[9] Label:13C(6)15N(4) (R)	Q91WD8	NCKX1	3.71611e+07	3.93771e+07		3.82691e+07
15.38_1073.5098n	0	1	#2767	2	15.384	1073.51	68.67	QESLNQEAR		Q91WD8	NCKX1	2.00374e+07	2.13107e+07		2.06741e+07		44.731
62.68_1546.7173n	0	1	#2900	2	62.6787	1546.72	72.96	AEYPPDLFSVEDR	[13] Label:13C(6)15N(4) (R)	Q91WD8	NCKX1	9.8299e+07	9.2561e+07		9.543e+07
62.72_1536.7051n	0	1	#10133	2	62.7238	1536.71	55.49	AEYPPDLFSVEDR		Q91WD8	NCKX1	1.70431e+07	1.66694e+07		1.68563e+07		14.6254
17.18_994.5519n	0	1	#624	2	17.1814	994.552	40.07	VQPNSTLTK	[9] Label:13C(6)15N(2) (K)	P20443	S-arrestin	5.97137e+07	6.11922e+07		6.04529e+07
17.18_986.5408n	0	1	#12	2	17.1814	986.541	45.2	VQPNSTLTK		P20443	S-arrestin	7.16288e+08	7.09752e+08		7.1302e+08		976.596	853.789	20.7653
71.14_1820.8386n	0	1	#1090	2	71.1428	1820.84	50.35	ESVQDENLVFEEFAR	[15] Label:13C(6)15N(4) (R)	P20443	S-arrestin	1.68966e+08	1.58472e+08		1.63719e+08
71.10_1810.8384n	0	2	#84	2	71.1045	1810.84	107.7	ESVQDENLVFEEFAR		P20443	S-arrestin	1.24026e+09	1.4816e+09		1.36093e+09		688.281
41.39_887.5209n	0	1	#1667	2	41.3941	887.521	34.7	SVTIYLGK	[8] Label:13C(6)15N(2) (K)	P20443	S-arrestin	4.58441e+07	3.95925e+07		4.27183e+07
41.40_879.5072n	0	1	#129	2	41.3979	879.507	48.43	SVTIYLGK		P20443	S-arrestin	3.57055e+08	3.64802e+08		3.60929e+08		699.58
32.87_1435.7366n	0	2	#1509,#2192	2,3	32.8695	1435.74	84.81	HEDTNLASSTIIK	[13] Label:13C(6)15N(2) (K)	P20443	S-arrestin	1.87144e+08	2.09561e+08		1.98353e+08
32.88_1427.7245n	2	2	#52,#109	2,3	32.8786	1427.72	102.69	HEDTNLASSTIIK		P20443	S-arrestin	2.29367e+09	2.11272e+09		2.2032e+09		919.699
64.09_2381.1964n	0	1	#1941	3	64.0876	2381.2	71.92	EIYFHGEPIPVTVTVTNNTDK	[21] Label:13C(6)15N(2) (K)	P20443	S-arrestin	1.63112e+08	1.50068e+08		1.5659e+08
64.09_2373.1901n	2	2	#63	3	64.0876	2373.19	121.39	EIYFHGEPIPVTVTVTNNTDK		P20443	S-arrestin	1.79186e+09	1.93297e+09		1.86242e+09		984.788
21.94_1195.6167n	0	1	#371	2	21.9429	1195.62	75.31	GITTEEAAPTAK	[12] Label:13C(6)15N(2) (K)	Q9WVL4	GRK1	2.10064e+08	2.31836e+08		2.2095e+08
21.94_1187.6028n	1	1	#321	2	21.9429	1187.6	67.07	GITTEEAAPTAK		Q9WVL4	GRK1	2.7841e+08	2.55584e+08		2.66997e+08		100.056	86.688	204.517
23.33_971.5180n	0	1	#463	2	23.333	971.518	44.03	GYQGAIVEK	[9] Label:13C(6)15N(2) (K)	Q9WVL4	GRK1	7.60245e+07	8.6829e+07		8.14267e+07
23.33_963.5039n	0	1	#473	2	23.333	963.504	48.15	GYQGAIVEK		Q9WVL4	GRK1	7.6568e+07	8.85512e+07		8.25596e+07		83.9519
56.52_930.5420n	0	1	#833	2	56.5197	930.542	40.71	LFQQFLK	[7] Label:13C(6)15N(2) (K)	Q9WVL4	GRK1	4.56265e+07	3.98728e+07		4.27497e+07
56.56_922.5279n	0	1	#1057	2	56.5646	922.528	42.27	LFQQFLK		Q9WVL4	GRK1	3.95011e+07	3.41619e+07		3.68315e+07		71.3373
46.98_2060.9107n	2	2	#2652,#1006	2,3	46.9819	2060.91	74.82	YHIYNVDEDNPGFSEPR	[17] Label:13C(6)15N(4) (R)	Q9WVL4	GRK1	2.57711e+08	2.59146e+08		2.58428e+08
46.97_2050.9033n	2	2	#2701,#872	2,3	46.9699	2050.9	98.13	YHIYNVDEDNPGFSEPR		Q9WVL4	GRK1	2.84404e+08	2.86179e+08		2.85291e+08		91.4069
44.74_1285.6756n	0	1	#1177	2	44.7402	1285.68	75.89	NIQDVGAFSTVK	[12] Label:13C(6)15N(2) (K)	Q9WVL4	GRK1	1.64621e+08	1.70608e+08		1.67615e+08
44.75_1277.6620n	0	1	#1495	2	44.7529	1277.66	68.04	NIQDVGAFSTVK		Q9WVL4	GRK1	1.13801e+08	1.17665e+08		1.15733e+08		57.1709
27.04_1277.6229n	1	1	#471	2	27.0411	1277.62	53.46	LLPDDENTPEK	[11] Label:13C(6)15N(2) (K)	P34057	Recoverin	1.9756e+08	1.9657e+08		1.97065e+08
27.04_1269.6096n	1	1	#218	2	27.0449	1269.61	60.09	LLPDDENTPEK		P34057	Recoverin	3.65645e+08	3.63306e+08		3.64476e+08		153.14	167.132	106.079
39.38_1009.5694n	0	1	#593	2	39.3785	1009.57	53.19	LIQFEPQK	[8] Label:13C(6)15N(2) (K)	P34057	Recoverin	9.59846e+07	9.91854e+07		9.7585e+07
39.38_1001.5552n	1	1	#238	2	39.3785	1001.56	48.99	LIQFEPQK		P34057	Recoverin	2.17226e+08	2.22889e+08		2.20058e+08		186.717
36.34_1137.5424n	0	1	#1214	2	36.3358	1137.54	42.04	QEFESIYSK	[9] Label:13C(6)15N(2) (K)	P34057	Recoverin	6.35496e+07	6.22389e+07		6.28942e+07
36.34_1129.5295n	0	1	#470	2	36.3358	1129.53	40.04	QEFESIYSK		P34057	Recoverin	1.35145e+08	1.41003e+08		1.38074e+08		181.774
32.32_959.4464n	0	1	#1281	2	32.322	959.446	26.53	FFPDSDPK	[8] Label:13C(6)15N(2) (K)	P34057	Recoverin	7.68085e+07	9.06273e+07		8.37179e+07
32.32_951.4326n	0	1	#588	2	32.322	951.433	27.61	FFPDSDPK		P34057	Recoverin	1.34711e+08	1.6234e+08		1.48526e+08		146.897
22.75_1000.5116n	0	1	#1452	2	22.7503	1000.51	63.59	AYAQHVFR	[8] Label:13C(6)15N(4) (R)	P34057	Recoverin	6.49615e+07	7.27047e+07		6.88331e+07
32.42_1105.6102n	2	2	#397,#797	2,3	32.4177	1105.61	66.21	AHDAVLTLTR	[10] Label:13C(6)15N(4) (R)	P52785	Guanylyl cyclase 1	1.2454e+08	1.50363e+08		1.37451e+08
32.43_1095.6020n	0	2	#1442,#2207	2,3	32.4269	1095.6	52.85	AHDAVLTLTR		P52785	Guanylyl cyclase 1	6.96373e+07	7.56002e+07		7.26187e+07		43.7452	33.4549	529.941
23.98_740.4426n	0	1	#506	2	23.9844	740.443	27.64	ALSTALR	[7] Label:13C(6)15N(4) (R)	P52785	Guanylyl cyclase 1	4.27063e+07	4.91831e+07		4.59447e+07
23.96_730.4328n	0	1	#1699	2	23.964	730.433	31.75	ALSTALR		P52785	Guanylyl cyclase 1	1.65786e+07	1.94853e+07		1.8032e+07		32.4966
56.42_1654.8790n	2	2	#1770,#691	2,3	56.4234	1654.88	80.23	AQEHQELPLDLNLK	[14] Label:13C(6)15N(2) (K)	P52785	Guanylyl cyclase 1	1.19634e+08	1.07572e+08		1.13603e+08
56.40_1646.8660n	0	2	#4255,#1820	2,3	56.4025	1646.87	73.76	AQEHQELPLDLNLK		P52785	Guanylyl cyclase 1	4.33996e+07	3.84553e+07		4.09275e+07		29.8301
40.79_1118.6072n	2	2	#734,#1144	2,3	40.7948	1118.61	49.16	GSLHDLLAQR	[10] Label:13C(6)15N(4) (R)	P52785	Guanylyl cyclase 1	1.13555e+08	1.1024e+08		1.11898e+08
40.77_1108.5993n	0	2	#2362,#3218	2,3	40.7714	1108.6	48.27	GSLHDLLAQR		P52785	Guanylyl cyclase 1	3.64084e+07	3.85896e+07		3.7499e+07		27.7478
38.93_956.4572n	0	1	#4410	2	38.9264	956.457	33.29	DFALDGGPR	[9] Label:13C(6)15N(4) (R)	P52785	Guanylyl cyclase 1	3.52614e+06	2.24013e+06		2.88313e+06
39.08_946.4506n	0	1	#2060	2	39.0818	946.451	38.29	DFALDGGPR		P52785	Guanylyl cyclase 1	3.12792e+07	3.27348e+07		3.2007e+07		919.201
57.63_1378.7811n	1	1	#168	2	57.6294	1378.78	65.29	SQGLPVGVVLTSGR	[14] Label:13C(6)15N(4) (R)	Q5SDA5	Guanylyl cyclase 2	2.15712e+08	2.02994e+08		2.09353e+08
57.63_1368.7728n	0	1	#3456	2	57.6294	1368.77	37.49	SQGLPVGVVLTSGR		Q5SDA5	Guanylyl cyclase 2	1.28803e+07	1.18774e+07		1.23788e+07		4.89588	5.08627	3485.68
20.29_1135.5986n	0	2	#753,#524	2,3	20.2909	1135.6	93.48	ASAASLVQHSR	[11] Label:13C(6)15N(4) (R)	Q5SDA5	Guanylyl cyclase 2	5.10843e+06	5.00866e+07		2.75975e+07
20.29_1125.5786n	0	2	#34039	2,3	19.5309	1125.57	93.48	ASAASLVQHSR		Q5SDA5	Guanylyl cyclase 2	1.50843e+06	1.4866e+06		1.49751e+06		4.49295
25.48_1008.5390n	0	1	#547	2	25.4809	1008.54	48.1	HSPYQVLR	[8] Label:13C(6)15N(4) (R)	Q5SDA5	Guanylyl cyclase 2	1.08171e+08	1.02829e+08		1.055e+08
31.81_977.4696n	0	1	#5900	2	31.8086	977.47	27.56	HSFPTFSR		Q5SDA5	Guanylyl cyclase 2	6.83339e+06	8.0275e+06		7.43045e+06		5.83167
59.02_1368.6868n	1	1	#945	2	59.0232	1368.69	77.61	SLEDILTNDDVK	[12] Label:13C(6)15N(2) (K)	Q5SDA5	Guanylyl cyclase 2	1.36e+08	1.38102e+08		1.37051e+08
59.01_1360.6690n	0	1	#9592	2	59.0052	1360.67	57.6	SLEDILTNDDVK		Q5SDA5	Guanylyl cyclase 2	7.89185e+06	7.49576e+06		7.6938e+06		4.64824
48.49_1371.6344n	0	2	#1618	2	48.494	1371.63	63.13	TFYEAYAEAAAR	[12] Label:13C(6)15N(4) (R)	Q5SDA5	Guanylyl cyclase 2	8.61985e+07	8.76935e+07		8.6946e+07
48.41_1361.6248n	0	1	#18053	2	48.41	1361.62	53.55	TFYEAYAEAAAR		Q5SDA5	Guanylyl cyclase 2	5.68962e+06	5.99271e+06		5.84116e+06		5.56262
30.52_1323.6658n	2	2	#469	2	30.5198	1323.67	74.27	ATSVGDQLEAPAR	[13] Label:13C(6)15N(4) (R)	P98200	ATP8A2	1.52029e+08	1.44531e+08		1.4828e+08
30.52_1313.6558n	2	2	#12619	2	30.5218	1313.66	74.27	ATSVGDQLEAPAR		P98200	ATP8A2	2.62874e+06	3.13117e+06		2.87996e+06		1.60818	1.86263	9518.33
79.48_1460.8696n	2	2	#540	2	79.4844	1460.87	44.33	LQAGVPETIATLLK	[14] Label:13C(6)15N(2) (K)	P98200	ATP8A2	1.21872e+08	8.96459e+07		1.05759e+08
79.50_1452.8568n	0	1	#17313	2	79.4974	1452.86	40.48	LQAGVPETIATLLK		P98200	ATP8A2	2.58336e+06	1.76382e+06		2.17359e+06		1.70173
73.04_1104.6211n	0	1	#637	2	73.0375	1104.62	58.56	YSVLTFLPR	[9] Label:13C(6)15N(4) (R)	P98200	ATP8A2	3.8558e+07	3.52182e+07		3.68881e+07
73.04_1094.6181n	0	1	#56751	2	73.0672	1094.62	58.56	YSVLTFLPR		P98200	ATP8A2	695007	718209		706608		1.58607
35.15_895.5093n	0	1	#820	2	35.154	895.509	29.49	SEIVDVVK	[8] Label:13C(6)15N(2) (K)	P98200	ATP8A2	5.21651e+07	5.15334e+07		5.18493e+07
35.15_887.5013n	0	1	#9820	2	35.2031	887.501	37.49	SEIVDVVK		P98200	ATP8A2	1.30508e+06	1.23344e+06		1.26926e+06		2.02693
74.25_1407.7966n	2	2	#1338	2	74.2485	1407.8	104.57	NLLLLGATAIEDR	[13] Label:13C(6)15N(4) (R)	P98200	ATP8A2	7.2896e+07	7.48344e+07		7.38652e+07
74.26_1397.7871n	0	1	#16220	2	74.2607	1397.79	55.48	NLLLLGATAIEDR		P98200	ATP8A2	2.22797e+06	2.03668e+06		2.13233e+06		2.39025
