## Supplementary Table 4 for "Absolute quantification of photoreceptor outer segment proteins"

### Sheet: Supplementary table 4
Supplementary table 4
Calculated injected amount of heavy construct is 82.5 fmol
Calculated amount of heavy rhodopsin peptides is 330 fmol (82.5 X 4 copies of each rhodopsin peptide = 330 fmol)
Bold - indicates heavy peptides and their average intensities
												Normalized abundance			Normalized abundance		amount	ave
Peptide identifier	Ions used in quantitation	Ions	Deconvoluted peptide ions	Deconvoluted charges	Retention time (min)	Neutral mass	Score	Sequence	Modifications	Accession	Description	run 1	run 2		ave		fmol	fmol
50.19_1170.6394n	0	1	#989	2	50.1875	1170.64	70.19	LVNELTEFAK	[10] Label:13C(6)15N(2) (K)	P02769	BSA	1.17844e+08	1.08599e+08		1.13221e+08		90.6978	82.466
50.17_1162.6262n	1	1	#300	2	50.1723	1162.63	70.43	LVNELTEFAK		P02769	BSA	3.25195e+08	2.98971e+08		3.12083e+08
56.82_1021.6273n	0	1	#1122	2	56.8244	1021.63	65.39	QTALVELLK	[9] Label:13C(6)15N(2) (K)	P02769	BSA	4.73082e+07	4.8048e+07		4.76781e+07		79.0559
56.85_1013.6134n	1	1	#304	2	56.8493	1013.61	70.12	QTALVELLK		P02769	BSA	1.4349e+08	1.58056e+08		1.50773e+08
38.45_936.4954n	0	1	#1451	2	38.4477	936.495	34.31	YLYEIAR	[7] Label:13C(6)15N(4) (R)	P02769	BSA	4.79014e+07	4.75478e+07		4.77246e+07		90.4481
38.45_926.4876n	0	1	#617	2	38.4477	926.488	37.67	YLYEIAR		P02769	BSA	1.31772e+08	1.32051e+08		1.31912e+08
37.23_1312.7255n	0	2	#2106	2	37.2343	1312.73	64.29	HLVDEPQNLIK	[11] Label:13C(6)15N(2) (K)	P02769	BSA	9.98291e+07	9.88098e+07		9.93195e+07		69.6623
37.20_1304.7113n	2	2	#711,#1581	2,3	37.2001	1304.71	60.09	HLVDEPQNLIK		P02769	BSA	3.61482e+08	3.51383e+08		3.56432e+08
63.72_1488.7970n	0	2	#1183,#13960	2,3	63.7205	1488.8	112.45	LGEYGFQNALIVR	[13] Label:13C(6)15N(4) (R)	P02769	BSA	6.95302e+07	7.5218e+07		7.23741e+07		176.058
63.75_1478.7890n	0	2	#964,#11437	2,3	63.7505	1478.79	97.91	LGEYGFQNALIVR		P02769	BSA	9.86105e+07	1.0693e+08		1.0277e+08
																			ratio to rho
18.58_1368.6205n	0	1	#833	2	18.5761	1368.62	89.25	NPLGDDDASATASK	[14] Label:13C(6)15N(2) (K)	P15409	Rhodopsin	3.09827e+08	3.3726e+08		3.23543e+08
18.59_1360.6112n	2	2	#59823	2	18.5891	1360.61	90.04	NPLGDDDASATASK		P15409	Rhodopsin	2.36637e+10	2.17621e+10		2.27129e+10		23166.2	23937.7	1
11.82_1497.7123n	0	1	#56706	2	11.8224	1497.71	50.49	EAAAQQQESATTQK	[14] Label:13C(6)15N(2) (K)	P15409	Rhodopsin	1.00493e+06	955527		980227
11.84_1489.6988n	0	2	#59824	2	11.8417	1489.7	82.96	EAAAQQQESATTQK		P15409	Rhodopsin	7.4872e+07	7.19195e+07		7.33958e+07		24709.2
56.05_1695.9068n	0	2	#1140,#5244	2,3	56.0534	1695.91	68.78	LVTPGYVPTEQDVLR	[15] Label:13C(6)15N(4) (R)	P20612	GNAT1	2.45306e+08	2.43959e+08		2.44632e+08
56.14_1685.9042n	2	2	#4,#165	2,3	56.1383	1685.9	82.35	LVTPGYVPTEQDVLR		P20612	GNAT1	8.43661e+09	8.61673e+09		8.52667e+09		2875.54	2956.51	8.09661
57.64_1378.7245n	0	1	#2730	2	57.6371	1378.72	57.23	TTGIIETQFSFK	[12] Label:13C(6)15N(2) (K)	P20612	GNAT1	9.8191e+07	1.00514e+08		9.93523e+07
57.67_1370.7109n	0	2	#75	2	57.6652	1370.71	73.81	TTGIIETQFSFK		P20612	GNAT1	3.03175e+09	3.04886e+09		3.0403e+09		2524.6
65.11_2202.9934n	0	2	#4845,#7442	2,3	65.1146	2202.99	122.74	ASEYQLNDSAGYYLSDLER	[19] Label:13C(6)15N(4) (R)	P20612	GNAT1	6.81265e+07	6.99691e+07		6.90478e+07
65.13_2192.9873n	0	2	#103,#227	2,3	65.1346	2192.99	100.07	ASEYQLNDSAGYYLSDLER		P20612	GNAT1	2.93086e+09	2.87649e+09		2.90367e+09		3469.38
34.83_1177.5063n	0	1	#3847	2	34.8265	1177.51	44.79	DSGIQACFDR	[7] Carbamidomethyl (C)|[10] Label:13C(6)15N(4) (R)	P20612	GNAT1	2.66388e+07	2.3654e+07		2.51464e+07
34.79_1167.5015n	0	1	#65	2	34.7945	1167.5	67.46	DSGIQACFDR	[7] Carbamidomethyl (C)	P20612	GNAT1	1.08233e+09	9.57193e+08		1.01976e+09		3345.63
21.75_814.5044n	0	1	#1774	2	21.7537	814.504	28.43	VHAIPLR	[7] Label:13C(6)15N(4) (R)	P62874	GNB1	3.25572e+07	3.25128e+07		3.2535e+07
21.78_804.4973n	0	1	#23	2	21.7847	804.497	39.66	VHAIPLR		P62874	GNB1	1.07351e+09	1.05768e+09		1.06559e+09		2702.05	2976.99	8.04089
21.83_1024.5626n	0	1	#1032	2	21.8311	1024.56	78.52	LLVSASQDGK	[10] Label:13C(6)15N(2) (K)	P62874	GNB1	1.27116e+08	1.19606e+08		1.23361e+08
21.91_1016.5525n	1	1	#6	2	21.911	1016.55	78.45	LLVSASQDGK		P62874	GNB1	3.64064e+09	3.41841e+09		3.52952e+09		2360.43
57.13_1360.7123n	0	1	#3064	2	57.1268	1360.71	62.84	LIIWDSYTTNK	[11] Label:13C(6)15N(2) (K)	P62874	GNB1	6.25508e+07	6.45728e+07		6.35618e+07
57.13_1352.6992n	0	2	#29	2	57.1284	1352.7	93.3	LIIWDSYTTNK		P62874	GNB1	2.94539e+09	3.01554e+09		2.98046e+09		3868.49
28.57_1232.5915n	0	1	#10257	2	28.5696	1232.59	47.92	LFVSGACDASAK	[7] Carbamidomethyl (C)|[12] Label:13C(6)15N(2) (K)	P62874	GNB1	7.53356e+06	6.9499e+06		7.24173e+06
28.62_1224.5833n	0	1	#24750	2	28.6249	1224.58	59.67	LFVSGACDASAK	[7] Carbamidomethyl (C)	P62874	GNB1	1.66705e+07	1.67164e+07		1.66934e+07		190.177
61.48_2014.9783n	2	2	#101,#100	2,3	61.4775	2014.98	137.5	ACADATLSQITNNIDPVGR	[2] Carbamidomethyl (C)	P62874	GNB1	4.87458e+09	4.43104e+09		4.65281e+09
44.19_848.4525n	0	1	#1388	2	44.1893	848.453	54.19	AFLESFK	[7] Label:13C(6)15N(2) (K)	P15499	Peripherin-2	4.34781e+07	4.40578e+07		4.3768e+07
44.16_840.4398n	0	1	#59	2	44.1604	840.44	54.07	AFLESFK		P15499	Peripherin-2	5.79039e+08	5.8557e+08		5.82305e+08		1097.61	1299.1	18.4263
32.12_866.4265n	0	1	#1619	2	32.1161	866.426	42.85	YLDFSSK	[7] Label:13C(6)15N(2) (K)	P15499	Peripherin-2	3.84811e+07	3.63972e+07		3.74391e+07
32.17_858.4129n	0	1	#89	2	32.1696	858.413	50.37	YLDFSSK		P15499	Peripherin-2	5.14175e+08	4.88697e+08		5.01436e+08		1104.95
39.11_1172.5621n	0	1	#3704	2	39.1147	1172.56	51.5	ICYDALDPAK	[2] Carbamidomethyl (C)|[10] Label:13C(6)15N(2) (K)	P15499	Peripherin-2	2.4258e+07	2.64745e+07		2.53663e+07
39.11_1164.5503n	0	1	#168	2	39.1147	1164.55	75.85	ICYDALDPAK	[2] Carbamidomethyl (C)	P15499	Peripherin-2	5.29507e+08	5.1266e+08		5.21083e+08		1694.75
53.56_1245.6710n	0	2	#1256,#27669	2,3	53.5609	1245.67	47.93	GSLESTLAYGLK	[12] Label:13C(6)15N(2) (K)	P15499	Peripherin-2	4.92881e+07	5.24007e+07		5.08444e+07
53.55_1237.6591n	0	2	#1070,#21678	2,3	53.5516	1237.66	68.24	GSLESTLAYGLK		P15499	Peripherin-2	5.9885e+07	6.19236e+07		6.09043e+07		98.8232
24.84_853.4425n	0	1	#4280	2	24.841	853.442	29	SVPETWK	[7] Label:13C(6)15N(2) (K)	P15499	Peripherin-2	1.48184e+07	1.40561e+07		1.44373e+07
24.84_845.4294n	0	1	#128	2	24.841	845.429	36.57	SVPETWK		P15499	Peripherin-2	4.66484e+08	4.41373e+08		4.53928e+08		2593.92
33.52_1430.6567n	0	1	#957	2	33.5173	1430.66	86.97	YLDPSDQDVVDR	[12] Label:13C(6)15N(4) (R)	P32958	ROM1	1.63892e+08	1.44315e+08		1.54104e+08
33.52_1420.6489n	2	2	#109	2	33.5173	1420.65	86.01	YLDPSDQDVVDR		P32958	ROM1	1.08108e+09	9.48705e+08		1.01489e+09		543.327	605.609	39.5266
13.76_782.3781n	0	1	#10397	2	13.7566	782.378	25.52	DTEVPGR	[7] Label:13C(6)15N(4) (R)	P32958	ROM1	589043	739039		664041
13.73_772.3701n	0	1	#1677	2	13.726	772.37	35.4	DTEVPGR		P32958	ROM1	4.73358e+06	6.0181e+06		5.37584e+06		667.891
93.22_2959.5112n	0	1	#3975	3	93.2203	2959.51	81.52	YLQTALEGLGGVIDGEGEAQGYLFPGGLK	[29] Label:13C(6)15N(2) (K)	P32958	ROM1	5.17152e+07	5.10388e+07		5.1377e+07
93.22_2951.5002n	0	1	#3355	3	93.2203	2951.5	64.51	YLQTALEGLGGVIDGEGEAQGYLFPGGLK		P32958	ROM1	6.1555e+07	6.19739e+07		6.17645e+07		99.1799
74.20_1402.6656n	0	1	#8304	2	74.1963	1402.67	59.79	DWFGVQWVSNR	[11] Label:13C(6)15N(4) (R)	P32958	ROM1	7.11505e+06	8.22967e+06		7.67236e+06
74.16_1392.6578n	0	2	#535	2	74.1589	1392.66	69.32	DWFGVQWVSNR		P32958	ROM1	1.52016e+08	1.66332e+08		1.59174e+08		1711.58
50.41_1373.6754n	2	2	#667,#10042	2,3	50.4094	1373.68	76.04	ASLDAAQYPPWR		P32958	ROM1	6.3469e+08	5.9533e+08		6.1501e+08
49.85_1118.5867n	0	1	#931	2	49.845	1118.59	76.64	FLDSNIGFAK	[10] Label:13C(6)15N(2) (K)	P27664	PDE6A	8.61454e+07	7.91409e+07		8.26432e+07
49.87_1110.5734n	0	1	#359	2	49.869	1110.57	73.36	FLDSNIGFAK		P27664	PDE6A	1.77804e+08	1.66392e+08		1.72098e+08		171.8	175.749	136.204
42.21_922.5582n	0	1	#1031	2	42.2066	922.558	66.53	VISDLLGAK	[9] Label:13C(6)15N(2) (K)	P27664	PDE6A	6.27809e+07	6.42937e+07		6.35373e+07
42.20_914.5444n	0	1	#408	2	42.1962	914.544	70.32	VISDLLGAK		P27664	PDE6A	1.3768e+08	1.42427e+08		1.40053e+08		181.852
46.14_1218.6773n	0	2	#2259,#1699	2,3	46.138	1218.68	36.67	FHIPQEALVR	[10] Label:13C(6)15N(4) (R)	P27664	PDE6A	8.42035e+07	8.24146e+07		8.3309e+07
46.12_1208.6693n	2	2	#1469,#986	2,3	46.1168	1208.67	31.96	FHIPQEALVR		P27664	PDE6A	1.85034e+08	1.78545e+08		1.8179e+08		180.024
31.37_1199.5398n	0	2	#4192,#2043	2,3	31.3663	1199.54	38.78	QYYNFHYR	[8] Label:13C(6)15N(4) (R)	P27664	PDE6A	2.64423e+07	2.77354e+07		2.70889e+07
31.37_1189.5316n	0	2	#2501,#1188	2,3	31.3663	1189.53	42.68	QYYNFHYR		P27664	PDE6A	5.47386e+07	5.64541e+07		5.55964e+07		169.321
23.53_985.4881n	0	1	#1421	2	23.5319	985.488	41.08	IDEPHFTK		P27664	PDE6A	6.68098e+07	6.70143e+07		6.69121e+07
24.53_985.4880n	0	1	#1233	2	24.5331	985.488	29.19	IDEPHFTK		P27664	PDE6A	4.9974e+07	4.6864e+07		4.8419e+07
60.58_1237.7046n	0	2	#571,#14214	2,3	60.578	1237.7	45.84	FQIPQEVLVR	[10] Label:13C(6)15N(4) (R)	P23440	PDE6B	7.2887e+07	7.02337e+07		7.15603e+07
60.57_1227.6990n	0	2	#309,#9668	2,3	60.5667	1227.7	48.14	FQIPQEVLVR		P23440	PDE6B	1.36777e+08	1.33047e+08		1.34912e+08		155.537	169.955	140.847
65.26_1203.6732n	0	1	#866	2	65.2582	1203.67	53.57	YLNFATLNLK	[10] Label:13C(6)15N(2) (K)	P23440	PDE6B	4.4278e+07	4.39165e+07		4.40972e+07
65.26_1195.6593n	0	1	#467	2	65.2582	1195.66	56.43	YLNFATLNLK		P23440	PDE6B	9.09463e+07	9.08547e+07		9.09005e+07		170.063
18.60_877.4622n	0	1	#927	2	18.598	877.462	36.35	EELPGPTK	[8] Label:13C(6)15N(2) (K)	P23440	PDE6B	5.46928e+07	5.26396e+07		5.36662e+07
18.59_869.4483n	0	1	#488	2	18.5891	869.448	40.26	EELPGPTK		P23440	PDE6B	1.07213e+08	1.02512e+08		1.04863e+08		161.204
50.03_834.4742n	0	1	#975	2	50.0312	834.474	45.15	FLFSVSK	[7] Label:13C(6)15N(2) (K)	P23440	PDE6B	3.09831e+07	3.21036e+07		3.15433e+07
50.07_826.4600n	0	1	#613	2	50.071	826.46	47.15	FLFSVSK		P23440	PDE6B	5.57875e+07	5.84017e+07		5.70946e+07		149.328
60.04_1835.8753n	0	2	#4467,#1362	2,3	60.0392	1835.88	85.56	SFLDGNPTFAHQYFGK	[16] Label:13C(6)15N(2) (K)	P23440	PDE6B	1.22073e+08	1.55453e+08		1.38763e+08
60.08_1827.8639n	2	2	#1713,#434	2,3	60.0848	1827.86	91.73	SFLDGNPTFAHQYFGK		P23440	PDE6B	3.67555e+08	3.51139e+08		3.59347e+08		213.646
43.94_1196.6444n	1	1	#353	2	43.9425	1196.64	76.44	ILFTPDSPAAR	[11] Label:13C(6)15N(4) (R)	O35600	ABCA4	1.89431e+08	1.72282e+08		1.80857e+08
43.96_1186.6380n	0	1	#982	2	43.9552	1186.64	76.06	ILFTPDSPAAR		O35600	ABCA4	7.38482e+07	6.76789e+07		7.07635e+07		32.2796	28.8063	830.987
17.50_1233.5861n	2	2	#432	2	17.5003	1233.59	63.64	VYSGSSSPAVDR	[12] Label:13C(6)15N(4) (R)	O35600	ABCA4	1.64871e+08	1.56654e+08		1.60763e+08
17.49_1223.5787n	0	1	#1314	2	17.4916	1223.58	56.15	VYSGSSSPAVDR		O35600	ABCA4	5.13739e+07	4.66219e+07		4.89979e+07		25.1447
28.46_866.5225n	0	1	#464	2	28.4588	866.523	57.36	IAIISQGR	[8] Label:13C(6)15N(4) (R)	O35600	ABCA4	4.70271e+07	4.35285e+07		4.52778e+07
28.48_856.5138n	0	1	#1510	2	28.4755	856.514	40.43	IAIISQGR		O35600	ABCA4	1.80817e+07	1.70147e+07		1.75482e+07		31.9743
48.98_1741.8812n	2	2	#486	2	48.9846	1741.88	102.55	VVVLDEPTSGVDPYSR	[16] Label:13C(6)15N(4) (R)	O35600	ABCA4	3.14786e+08	3.35994e+08		3.2539e+08
48.99_1731.8715n	0	1	#1525	2	48.9937	1731.87	91.64	VVVLDEPTSGVDPYSR		O35600	ABCA4	9.85473e+07	1.0518e+08		1.01864e+08		25.8267
40.56_1053.5704n	0	1	#479	2	40.5557	1053.57	52.68	ALSLLEENR	[9] Label:13C(6)15N(4) (R)	O35600	ABCA4	5.98209e+07	5.66688e+07		5.82448e+07
40.56_1043.5626n	0	1	#2847	2	40.5557	1043.56	58.05	ALSLLEENR		O35600	ABCA4	1.98319e+07	2.21289e+07		2.09804e+07		29.7174
29.42_858.4698n	0	1	#792	2	29.4236	858.47	25.09	YGGISIGGK	[9] Label:13C(6)15N(2) (K)	O35600	ABCA4	4.91137e+07	4.66279e+07		4.78708e+07
32.88_964.5589n	0	1	#306	2	32.8821	964.559	50.8	SSPSPVILR	[9] Label:13C(6)15N(4) (R)	O54828	RGS9	9.51017e+07	7.92496e+07		8.71756e+07
32.87_954.5512n	0	1	#625	2	32.8729	954.551	30.91	SSPSPVILR		O54828	RGS9	5.63137e+07	4.84276e+07		5.23706e+07		49.5618	50.0566	478.212
29.54_806.4998n	1	1	#334	2	29.5434	806.5	42.59	LVEIPTK	[7] Label:13C(6)15N(2) (K)	O54828	RGS9	8.42862e+07	9.16203e+07		8.79533e+07
29.56_798.4859n	0	1	#691	2	29.5591	798.486	48.72	LVEIPTK		O54828	RGS9	4.75594e+07	5.25512e+07		5.00553e+07		46.9518
51.97_1363.6931n	2	2	#1038	2	51.9744	1363.69	43.72	YGYIYPLQDPK	[11] Label:13C(6)15N(2) (K)	O54828	RGS9	1.0273e+08	1.09578e+08		1.06154e+08
51.99_1355.6792n	0	1	#1735	2	51.9883	1355.68	55.35	YGYIYPLQDPK		O54828	RGS9	6.28301e+07	6.6734e+07		6.4782e+07		50.3469
52.95_1067.5559n	0	1	#1405	2	52.9483	1067.56	64.84	QSFQYFLK	[8] Label:13C(6)15N(2) (K)	O54828	RGS9	2.64409e+07	2.69803e+07		2.67106e+07
52.95_1059.5411n	0	1	#2344	2	52.9483	1059.54	42.43	QSFQYFLK		O54828	RGS9	1.69352e+07	1.76209e+07		1.7278e+07		53.366
39.02_953.5643n	0	1	#1150	2	39.0249	953.564	52	SSVSLGGIVK	[10] Label:13C(6)15N(2) (K)	O54828	RGS9	4.84594e+07	4.61332e+07		4.72963e+07
36.37_1180.6252n	2	2	#832	3	36.3687	1180.63	81.83	VSILFGHENR	[10] Label:13C(6)15N(4) (R)	P62881	GNB5	5.02128e+07	5.20968e+07		5.11548e+07
36.37_1170.6151n	0	1	#1604	3	36.3668	1170.62	30.09	VSILFGHENR		P62881	GNB5	2.46523e+07	2.65628e+07		2.56075e+07		41.2986	47.6155	502.729
23.41_1454.7516n	2	2	#4781,#1540	2,3	23.4078	1454.75	87.54	LHDVELHQVAER	[12] Label:13C(6)15N(4) (R)	P62881	GNB5	1.07737e+08	1.08493e+08		1.08115e+08
23.35_1444.7434n	0	2	#6929,#2248	2,3	23.3484	1444.74	76.76	LHDVELHQVAER		P62881	GNB5	7.81146e+07	7.76597e+07		7.78872e+07		59.4337
20.05_816.4466n	0	1	#1004	2	20.0487	816.447	27.46	EVAIYSK	[7] Label:13C(6)15N(2) (K)	P62881	GNB5	4.45417e+07	4.5341e+07		4.49414e+07
20.06_808.4331n	0	1	#59837	2	20.0643	808.433	32.36	EVAIYSK		P62881	GNB5	2.15417e+07	2.4341e+07		2.29414e+07		42.114
77.96_1780.8811n	0	1	#28410	2	77.9573	1780.88	44.64	ESIIFGASSVDFSLSGR	[17] Label:13C(6)15N(4) (R)	P62881	GNB5	3.21863e+06	2.83617e+06		3.0274e+06
79.22_1780.8768n	0	1	#32806	2	79.2177	1780.88	25.26	ESIIFGASSVDFSLSGR	[17] Label:13C(6)15N(4) (R)	P62881	GNB5	1.68233e+06	1.5188e+06		1.60056e+06
82.24_1780.8902n	0	1	#33183	2	82.2383	1780.89	27.34	ESIIFGASSVDFSLSGR	[17] Label:13C(6)15N(4) (R)	P62881	GNB5	1.29021e+06	1.40992e+06		1.35007e+06
24.97_829.5174n	0	1	#2057	2	24.9671	829.517	42.04	ALRPVFK		P62881	GNB5	1.43718e+07	1.46056e+07		1.44887e+07
16.29_1142.5900n	0	1	#298	2	16.2932	1142.59	86.67	TGVTGGSSAVAAR	[13] Label:13C(6)15N(4) (R)	Q148R9	R9AP	5.9736e+07	5.54787e+07		5.76073e+07
16.31_1132.5823n	0	1	#870	2	16.3111	1132.58	78.18	TGVTGGSSAVAAR		Q148R9	R9AP	3.20763e+07	2.96789e+07		3.08776e+07		44.2202	44.728	535.183
58.74_1443.8252n	2	2	#2108,#687	2,3	58.7417	1443.83	80.91	ALALGATFPLHAPR	[14] Label:13C(6)15N(4) (R)	Q148R9	R9AP	1.33009e+08	1.27562e+08		1.30286e+08
58.82_1433.8172n	0	2	#4678,#1572	2,3	58.8157	1433.82	71.55	ALALGATFPLHAPR		Q148R9	R9AP	6.55647e+07	6.24719e+07		6.40183e+07		40.538
20.58_896.4955n	0	1	#1003	2	20.5833	896.495	51.61	ELAVATGAR	[9] Label:13C(6)15N(4) (R)	Q148R9	R9AP	4.75477e+07	5.35185e+07		5.05331e+07
20.64_886.4858n	0	1	#1751	2	20.6438	886.486	34.17	ELAVATGAR		Q148R9	R9AP	2.80067e+07	3.14097e+07		2.97082e+07		48.5015
42.15_864.5166n	0	1	#1232	2	42.1482	864.517	43.65	ALLDALNK	[8] Label:13C(6)15N(2) (K)	Q148R9	R9AP	5.00718e+07	5.0019e+07		5.00454e+07
42.20_856.5028n	0	1	#2009	2	42.1962	856.503	45.84	ALLDALNK		Q148R9	R9AP	2.885e+07	2.90305e+07		2.89403e+07		47.7081
57.01_1979.9128n	2	2	#4421,#1994	2,3	57.0079	1979.91	121.95	HEAESDFDVADLPQLER	[17] Label:13C(6)15N(4) (R)	Q148R9	R9AP	1.84527e+08	1.89601e+08		1.87064e+08
57.01_1969.9045n	2	2	#8070,#3605	2,3	57.0115	1969.9	132.14	HEAESDFDVADLPQLER		Q148R9	R9AP	9.76367e+07	9.58784e+07		9.67576e+07		42.6725
44.93_1033.5234n	0	1	#928	2	44.9344	1033.52	52.38	TNYPNIFR	[8] Label:13C(6)15N(4) (R)	P29974	CNGA1	5.85245e+07	5.40055e+07		5.6265e+07
44.95_1023.5143n	0	1	#1992	2	44.9516	1023.51	52.79	TNYPNIFR		P29974	CNGA1	3.42532e+07	3.21482e+07		3.32007e+07		48.6814	67.2833	355.774
48.12_1674.8237n	2	2	#1197,#10776	2,3	48.117	1674.82	35.88	LQPQVYSPGDYICK	[13] Carbamidomethyl (C)|[14] Label:13C(6)15N(2) (K)	P29974	CNGA1	1.3601e+08	1.34519e+08		1.35264e+08
48.27_1666.8061n	2	2	#757,#4756	2,3	48.2678	1666.81	75.97	LQPQVYSPGDYICK	[13] Carbamidomethyl (C)	P29974	CNGA1	1.23702e+08	1.20303e+08		1.22002e+08		74.4111
59.19_1190.5777n	0	1	#1609	2	59.1876	1190.58	38.82	FGWNYPEIR	[9] Label:13C(6)15N(4) (R)	P29974	CNGA1	3.87238e+07	4.44344e+07		4.15791e+07
59.21_1180.5687n	0	1	#1171	2	59.2054	1180.57	35.02	FGWNYPEIR		P29974	CNGA1	3.85802e+07	4.08055e+07		3.96929e+07		78.7574
51.59_1227.6982n	0	1	#1230	2	51.5913	1227.7	51.71	TGYLEQGLLVK	[11] Label:13C(6)15N(2) (K)	P29974	CNGA1	8.7743e+07	8.74948e+07		8.76189e+07
101.91_1709.0112n	0	2	#534,#2612	2,3	101.906	1709.01	54.61	LDVLSVIPTDLLYIK	[15] Label:13C(6)15N(2) (K)	P29974	CNGA1	3.85398e+07	3.97586e+07		3.91492e+07
101.91_1700.9976n	0	2	#377,#2003	2,3	101.906	1701	53.01	LDVLSVIPTDLLYIK		P29974	CNGA1	5.00443e+07	5.05827e+07		5.03135e+07		106.027
52.62_904.5751n	0	1	#473	2	52.6249	904.575	60.87	LGINPLLR	[8] Label:13C(6)15N(4) (R)	E1AZ71	CNGB1	5.36744e+07	5.59592e+07		5.48168e+07
52.63_894.5667n	0	1	#2407	2	52.6288	894.567	60.34	LGINPLLR		E1AZ71	CNGB1	1.40245e+07	1.3048e+07		1.35362e+07		20.3722	23.9813	998.18
28.29_1168.6712n	2	2	#476	2	28.2891	1168.67	37.37	VLPQPPGTPQK	[11] Label:13C(6)15N(2) (K)	E1AZ71	CNGB1	1.80213e+08	1.6935e+08		1.74782e+08
28.29_1160.6576n	0	1	#1711	2	28.2873	1160.66	42.79	VLPQPPGTPQK		E1AZ71	CNGB1	4.84063e+07	4.55911e+07		4.69987e+07		22.1842
28.92_1432.7315n	2	2	#1166,#611	2,3	28.92	1432.73	69.53	SDTLTVPGAAAAGHR	[15] Label:13C(6)15N(4) (R)	E1AZ71	CNGB1	1.7328e+08	1.81252e+08		1.77266e+08
28.92_1422.7229n	0	2	#3606,#2130	2,3	28.9178	1422.72	64.23	SDTLTVPGAAAAGHR		E1AZ71	CNGB1	5.16122e+07	5.33861e+07		5.24991e+07		24.4332
21.21_1092.6025n	0	1	#871	2	21.2147	1092.6	40.33	QQQLLEQAK	[9] Label:13C(6)15N(2) (K)	E1AZ71	CNGB1	6.31614e+07	6.02089e+07		6.16852e+07
21.20_1084.5889n	0	1	#2280	2	21.2015	1084.59	40.04	QQQLLEQAK		E1AZ71	CNGB1	2.3434e+07	2.35418e+07		2.34879e+07		31.4136
21.96_1527.7513n	1	1	#1234	2	21.9636	1527.75	103.64	AASTASQNSAIINDR	[15] Label:13C(6)15N(4) (R)	E1AZ71	CNGB1	1.65765e+08	1.51969e+08		1.58867e+08
22.03_1517.7429n	0	1	#4648	2	22.0334	1517.74	98.37	AASTASQNSAIINDR		E1AZ71	CNGB1	4.26781e+07	4.01388e+07		4.14084e+07		21.5035
35.04_794.4899n	0	1	#764	2	35.035	794.49	30.2	LPSVLTR	[7] Label:13C(6)15N(4) (R)	Q91WD8	NCKX1	5.94981e+07	5.21927e+07		5.58454e+07
35.04_784.4814n	0	1	#1247	2	35.035	784.481	52.4	LPSVLTR		Q91WD8	NCKX1	3.26898e+07	3.36493e+07		3.31696e+07		49.0012	48.3291	495.306
23.83_1337.6944n	0	2	#2528	2	23.8255	1337.69	79.31	GSSSASLHNSIIR	[13] Label:13C(6)15N(4) (R)	Q91WD8	NCKX1	4.54851e+07	4.38383e+07		4.46617e+07
23.86_1327.6866n	0	1	#6974	2	23.8585	1327.69	66.96	GSSSASLHNSIIR		Q91WD8	NCKX1	2.57e+07	2.32634e+07		2.44817e+07		45.2231
13.91_1083.5167n	0	1	#3961	2	13.9066	1083.52	60.84	QESLNQEAR	[9] Label:13C(6)15N(4) (R)	Q91WD8	NCKX1	3.8131e+06	4.16909e+06		3.99109e+06
13.91_1073.5094n	0	1	#4708	2	13.9066	1073.51	60.26	QESLNQEAR		Q91WD8	NCKX1	2.35578e+06	2.55573e+06		2.45576e+06		50.763
59.90_1546.7200n	1	1	#2489	2	59.9001	1546.72	73.43	AEYPPDLFSVEDR	[13] Label:13C(6)15N(4) (R)	Q91WD8	NCKX1	1.50972e+08	1.43991e+08		1.47481e+08
59.83_1536.7065n	0	1	#8750	2	59.8337	1536.71	58.17	AEYPPDLFSVEDR		Q91WD8	NCKX1	3.05212e+07	2.91198e+07		2.98205e+07		16.6814
15.67_994.5510n	0	1	#1098	2	15.6724	994.551	35.14	VQPNSTLTK	[9] Label:13C(6)15N(2) (K)	P20443	S-arrestin	3.65102e+07	3.23694e+07		3.44398e+07
15.67_986.5398n	0	1	#19	2	15.6724	986.54	45.18	VQPNSTLTK		P20443	S-arrestin	4.77075e+08	4.8282e+08		4.79947e+08		1149.71	1201.39	19.925
68.32_1820.8417n	0	2	#1703,#11061	2,3	68.3193	1820.84	88.72	ESVQDENLVFEEFAR	[15] Label:13C(6)15N(4) (R)	P20443	S-arrestin	1.57149e+08	1.37083e+08		1.47116e+08
68.36_1810.8374n	0	2	#86,#929	2,3	68.3641	1810.84	115.72	ESVQDENLVFEEFAR		P20443	S-arrestin	2.05138e+09	1.73975e+09		1.89557e+09		1063
38.43_887.5212n	0	1	#1913	2	38.4345	887.521	27.08	SVTIYLGK	[8] Label:13C(6)15N(2) (K)	P20443	S-arrestin	3.6211e+07	3.63023e+07		3.62566e+07
38.45_879.5083n	0	1	#124	2	38.4477	879.508	48.43	SVTIYLGK		P20443	S-arrestin	4.27814e+08	4.1859e+08		4.23202e+08		962.973
29.88_1435.7401n	0	2	#1930,#2000	2,3	29.8819	1435.74	86.75	HEDTNLASSTIIK	[13] Label:13C(6)15N(2) (K)	P20443	S-arrestin	1.33581e+08	1.39672e+08		1.36627e+08
29.87_1427.7279n	2	2	#83,#98	2,3	29.8738	1427.73	113.98	HEDTNLASSTIIK		P20443	S-arrestin	2.4299e+09	2.40509e+09		2.4175e+09		1459.77
61.40_2381.1954n	0	1	#2461	3	61.4039	2381.2	67.57	EIYFHGEPIPVTVTVTNNTDK	[21] Label:13C(6)15N(2) (K)	P20443	S-arrestin	1.45724e+08	1.51241e+08		1.48482e+08
61.46_2373.1919n	1	1	#79	3	61.462	2373.19	60.12	EIYFHGEPIPVTVTVTNNTDK		P20443	S-arrestin	2.2621e+09	2.67474e+09		2.46842e+09		1371.51
20.73_971.5169n	0	1	#602	2	20.7272	971.517	30.35	GYQGAIVEK	[9] Label:13C(6)15N(2) (K)	Q9WVL4	RGK1	6.18725e+07	6.4842e+07		6.33572e+07
20.73_963.5031n	0	1	#426	2	20.7272	963.503	53.39	GYQGAIVEK		Q9WVL4	RGK1	8.76968e+07	8.51524e+07		8.64246e+07		112.537	103.53	231.215
19.35_1195.6175n	0	2	#606,#24033	2,3	19.3453	1195.62	65.22	GITTEEAAPTAK	[12] Label:13C(6)15N(2) (K)	Q9WVL4	RGK1	2.31843e+08	2.23969e+08		2.27906e+08
19.37_1187.6028n	2	2	#368,#16692	2,3	19.3733	1187.6	72.14	GITTEEAAPTAK		Q9WVL4	RGK1	3.18211e+08	3.05683e+08		3.11947e+08		112.922
53.68_930.5438n	0	1	#930	2	53.6848	930.544	39.95	LFQQFLK	[7] Label:13C(6)15N(2) (K)	Q9WVL4	RGK1	3.63345e+07	3.40675e+07		3.5201e+07
53.70_922.5298n	0	1	#961	2	53.7033	922.53	43.89	LFQQFLK		Q9WVL4	RGK1	3.81037e+07	3.61513e+07		3.71275e+07		87.0152
41.74_1285.6763n	0	1	#1400	2	41.7381	1285.68	73.07	NIQDVGAFSTVK	[12] Label:13C(6)15N(2) (K)	Q9WVL4	RGK1	1.13473e+08	1.09089e+08		1.11281e+08
41.80_1277.6633n	0	1	#1221	2	41.8018	1277.66	71.77	NIQDVGAFSTVK		Q9WVL4	RGK1	1.33777e+08	1.32938e+08		1.33358e+08		98.8668
44.03_2060.9126n	0	2	#4502,#1402	2,3	44.0324	2060.91	79.36	YHIYNVDEDNPGFSEPR	[17] Label:13C(6)15N(4) (R)	Q9WVL4	RGK1	2.38337e+08	2.49406e+08		2.43871e+08
44.07_2050.9050n	2	2	#3125,#895	2,3	44.0732	2050.9	96.72	YHIYNVDEDNPGFSEPR		Q9WVL4	RGK1	3.2427e+08	3.04228e+08		3.14249e+08		106.308
24.04_1277.6236n	0	1	#553	2	24.038	1277.62	55.87	LLPDDENTPEK	[11] Label:13C(6)15N(2) (K)	P34057	Recoverin	1.54568e+08	1.54347e+08		1.54458e+08
24.04_1269.6109n	1	1	#132	2	24.038	1269.61	57.8	LLPDDENTPEK		P34057	Recoverin	5.39391e+08	5.32154e+08		5.35773e+08		286.171	300.168	79.7475
36.33_1009.5707n	0	1	#648	2	36.3334	1009.57	38.77	LIQFEPQK	[8] Label:13C(6)15N(2) (K)	P34057	Recoverin	9.80975e+07	8.83284e+07		9.32129e+07
36.33_1001.5569n	1	1	#148	2	36.3334	1001.56	55.18	LIQFEPQK		P34057	Recoverin	3.8232e+08	3.47332e+08		3.64826e+08		322.897
33.18_1137.5447n	0	1	#1559	2	33.184	1137.54	38.13	QEFESIYSK	[9] Label:13C(6)15N(2) (K)	P34057	Recoverin	5.84491e+07	5.07489e+07		5.4599e+07
33.21_1129.5312n	0	1	#371	2	33.2114	1129.53	45.53	QEFESIYSK		P34057	Recoverin	2.31301e+08	2.14782e+08		2.23041e+08		337.019
29.31_959.4490n	0	1	#1742	2	29.3114	959.449	28.91	FFPDSDPK	[8] Label:13C(6)15N(2) (K)	P34057	Recoverin	6.26404e+07	6.26947e+07		6.26675e+07
29.31_951.4349n	0	1	#515	2	29.3146	951.435	36.47	FFPDSDPK		P34057	Recoverin	1.92752e+08	1.94021e+08		1.93387e+08		254.588
20.15_1000.5120n	0	1	#1815	2	20.146	1000.51	64.36	AYAQHVFR	[8] Label:13C(6)15N(4) (R)	P34057	Recoverin	4.48958e+07	5.31104e+07		4.90031e+07
21.48_740.4420n	0	1	#755	2	21.482	740.442	26.44	ALSTALR	[7] Label:13C(6)15N(4) (R)	P52785	Guanylyl cyclase 1	2.76547e+07	2.64793e+07		2.7067e+07
21.48_730.4323n	0	1	#1650	2	21.482	730.432	31.37	ALSTALR		P52785	Guanylyl cyclase 1	1.36754e+07	1.34845e+07		1.358e+07		41.3917	42.2942	565.98
29.44_1105.6130n	2	2	#807,#1071	2,3	29.4397	1105.61	66.17	AHDAVLTLTR	[10] Label:13C(6)15N(4) (R)	P52785	Guanylyl cyclase 1	9.11236e+07	9.14676e+07		9.12956e+07
29.44_1095.6048n	0	2	#1670,#2269	2,3	29.4397	1095.6	52.16	AHDAVLTLTR		P52785	Guanylyl cyclase 1	4.86223e+07	4.49748e+07		4.67986e+07		42.2899
53.61_1654.8821n	2	2	#2275,#858	2,3	53.6112	1654.88	71.01	AQEHQELPLDLNLK	[14] Label:13C(6)15N(2) (K)	P52785	Guanylyl cyclase 1	9.3911e+07	8.95238e+07		9.17174e+07
53.60_1646.8692n	0	2	#4462,#1538	2,3	53.6047	1646.87	59.14	AQEHQELPLDLNLK		P52785	Guanylyl cyclase 1	4.90446e+07	4.64379e+07		4.77412e+07		42.9433
36.12_956.4615n	0	1	#1175	2	36.1192	956.462	29.47	DFALDGGPR	[9] Label:13C(6)15N(4) (R)	P52785	Guanylyl cyclase 1	5.80379e+07	5.85834e+07		5.83106e+07
36.12_946.4527n	0	1	#2097	2	36.1192	946.453	25.97	DFALDGGPR		P52785	Guanylyl cyclase 1	3.35341e+07	3.07572e+07		3.21457e+07		45.4809
37.88_1118.6085n	0	2	#1501,#1841	2,3	37.8834	1118.61	59.47	GSLHDLLAQR	[10] Label:13C(6)15N(4) (R)	P52785	Guanylyl cyclase 1	7.61565e+07	7.74898e+07		7.68231e+07
37.89_1108.6005n	0	2	#3016,#3547	2,3	37.8893	1108.6	39.57	GSLHDLLAQR		P52785	Guanylyl cyclase 1	3.77679e+07	3.55449e+07		3.66564e+07		39.3652
54.80_1378.7828n	2	2	#289	2	54.7965	1378.78	56.31	SQGLPVGVVLTSGR	[14] Label:13C(6)15N(4) (R)	Q5SDA5	Guanylyl cyclase 2	1.69582e+08	1.81501e+08		1.75542e+08
54.79_1368.7734n	0	1	#3367	2	54.7949	1368.77	43.52	SQGLPVGVVLTSGR		Q5SDA5	Guanylyl cyclase 2	1.45824e+07	1.50246e+07		1.48035e+07		6.95726	7.35118	3256.3
22.81_1008.5395n	0	1	#843	2	22.8131	1008.54	34	HSPYQVLR	[8] Label:13C(6)15N(4) (R)	Q5SDA5	Guanylyl cyclase 2	7.39753e+07	7.5524e+07		7.47497e+07
22.78_998.5340n	0	1	#6421	2	22.7779	998.534	29.1	HSPYQVLR		Q5SDA5	Guanylyl cyclase 2	7.06507e+06	6.96994e+06		7.0175e+06		7.74511
18.08_1135.5970n	0	2	#1355	2	18.0811	1135.6	76.39	ASAASLVQHSR	[11] Label:13C(6)15N(4) (R)	Q5SDA5	Guanylyl cyclase 2	2.84879e+07	2.73896e+07		2.79388e+07
18.10_1125.5908n	0	1	#26339	2	18.1019	1125.59	54.91	ASAASLVQHSR		Q5SDA5	Guanylyl cyclase 2	299513	285372		292442		0.863549
56.09_1368.6894n	1	1	#1547	2	56.0919	1368.69	72.29	SLEDILTNDDVK	[12] Label:13C(6)15N(2) (K)	Q5SDA5	Guanylyl cyclase 2	1.25369e+08	1.25699e+08		1.25534e+08
56.12_1360.6164n	1	1	#59827	2	56.1293	1360.62	72.29	SLEDILTNDDVK		Q5SDA5	Guanylyl cyclase 2	6.33931e+06	5.96897e+06		6.15414e+06		4.04445
45.48_1371.6368n	0	2	#2549	2	45.4793	1371.64	64.56	TFYEAYAEAAAR	[12] Label:13C(6)15N(4) (R)	Q5SDA5	Guanylyl cyclase 2	1.60292e+08	1.73686e+08		1.66989e+08
45.41_1361.6265n	0	1	#18565	2	45.4058	1361.63	53.01	TFYEAYAEAAAR		Q5SDA5	Guanylyl cyclase 2	3.03679e+06	2.55892e+06		2.79785e+06		1.38227
27.41_1323.6677n	2	2	#633	2	27.4138	1323.67	74.32	ATSVGDQLEAPAR	[13] Label:13C(6)15N(4) (R)	P98200	ATP8A2	1.63035e+08	1.67557e+08		1.65296e+08
27.43_1313.6597n	2	2	#14530	2	27.4338	1313.66	44.12	ATSVGDQLEAPAR		P98200	ATP8A2	4.17479e+06	3.95732e+06		4.06605e+06		2.02939	2.12167	11282.4
32.16_895.5112n	0	1	#690	2	32.1564	895.511	38.25	SEIVDVVK	[8] Label:13C(6)15N(2) (K)	P98200	ATP8A2	6.89387e+07	6.97461e+07		6.93424e+07
32.16_887.5044n	0	1	#59831	2	32.1644	887.504	28.52	SEIVDVVK		P98200	ATP8A2	2.0387e+06	1.84606e+06		1.94238e+06		2.31095
76.88_1460.8702n	2	2	#730	2	76.8768	1460.87	47.55	LQAGVPETIATLLK	[14] Label:13C(6)15N(2) (K)	P98200	ATP8A2	9.75834e+07	1.03681e+08		1.00632e+08
76.94_1452.8570n	0	1	#17984	2	76.9404	1452.86	38.01	LQAGVPETIATLLK		P98200	ATP8A2	2.86338e+06	2.54896e+06		2.70617e+06		2.21856
70.53_1104.6209n	0	1	#1009	2	70.5346	1104.62	58.68	YSVLTFLPR	[9] Label:13C(6)15N(4) (R)	P98200	ATP8A2	3.52213e+07	3.68078e+07		3.60146e+07
70.54_1094.6129n	0	1	#18286	2	70.5386	1094.61	51.82	YSVLTFLPR		P98200	ATP8A2	814276	868853		841565		1.92781
71.68_1407.7961n	2	2	#5462	2	71.6792	1407.8	101.14	NLLLLGATAIEDR	[13] Label:13C(6)15N(4) (R)	P98200	ATP8A2	8.9713e+07	8.68295e+07		8.82713e+07
71.68_1397.7881n	2	2	#35831	2	71.6822	1397.79	53.34	NLLLLGATAIEDR		P98200	ATP8A2	3.71301e+06	3.82951e+06		3.77126e+06		3.52469
