## Supplementary Table 5 for "Absolute quantification of photoreceptor outer segment proteins"

### Sheet: Supplementary table 5
Supplementary table 5
Calculated injected amount of heavy construct is 89.5 fmol
Calculated amount of heavy rhodopsin peptides is 358 fmol (89.5 X 4 copies of each rhodopsin peptide = 358 fmol)
Bold - indicated heavy peptides and their average intensities
												Normalized abundance			Normalized abundance		amount	ave
Peptide identifier	Ions used in quantitation	Ions	Deconvoluted peptide ions	Deconvoluted charges	Retention time (min)	Neutral mass	Score	Sequence	Modifications	Accession	Description	run 1	run 2		ave		fmol	fmol
49.47_1170.6400n	0	1	#1039	2	49.4654	1170.64	71.26	LVNELTEFAK	[10] Label:13C(6)15N(2) (K)	P02769	BSA	1.09703e+08	1.071e+08		1.08402e+08		96.4752	89.5088
49.50_1162.6266n	1	1	#375	2	49.4969	1162.63	70.13	LVNELTEFAK		P02769	BSA	2.85585e+08	2.76227e+08		2.80906e+08
56.47_1021.6274n	0	1	#1165	2	56.4707	1021.63	69.91	QTALVELLK	[9] Label:13C(6)15N(2) (K)	P02769	BSA	4.4716e+07	4.33942e+07		4.40551e+07		93.7165
56.49_1013.6135n	0	1	#505	2	56.4896	1013.61	70.04	QTALVELLK		P02769	BSA	1.19471e+08	1.15573e+08		1.17522e+08
36.41_1312.7254n	0	2	#1304,#2860	2,3	36.4148	1312.73	56.97	HLVDEPQNLIK	[11] Label:13C(6)15N(2) (K)	P02769	BSA	9.06096e+07	9.3965e+07		9.22873e+07		73.129
36.41_1304.7111n	2	2	#437,#1107	2,3	36.4148	1304.71	67.64	HLVDEPQNLIK		P02769	BSA	3.18517e+08	3.12473e+08		3.15495e+08
63.40_1488.7971n	0	2	#1372,#16521	2,3	63.3974	1488.8	112.58	LGEYGFQNALIVR	[13] Label:13C(6)15N(4) (R)	P02769	BSA	6.62954e+07	6.7836e+07		6.70657e+07		84.8946
63.48_1478.7890n	2	2	#580,#7139	2,3	63.4782	1478.79	97.95	LGEYGFQNALIVR		P02769	BSA	2.01171e+08	1.93823e+08		1.97497e+08
37.55_936.4960n	0	1	#1487	2	37.5544	936.496	34.43	YLYEIAR	[7] Label:13C(6)15N(4) (R)	P02769	BSA	3.29881e+07	3.90219e+07		3.6005e+07		99.3285
37.54_926.4878n	0	1	#642	2	37.5352	926.488	39.66	YLYEIAR		P02769	BSA	8.32815e+07	9.79605e+07		9.0621e+07
																			ratio to rho
18.31_1368.6208n	0	1	#775	2	18.3091	1368.62	86.28	NPLGDDDASATASK	[14] Label:13C(6)15N(2) (K)	P15409	Rhodopsin	4.13772e+08	3.8589e+08		3.99831e+08
18.36_1360.6114n	2	2	#2	2	18.3559	1360.61	100.74	NPLGDDDASATASK		P15409	Rhodopsin	2.56909e+10	2.88575e+10		2.72742e+10		24420.7	20855.5	1
11.71_1497.7107n	0	1	#54418	2	11.709	1497.71	39.57	EAAAQQQESATTQK	[14] Label:13C(6)15N(2) (K)	P15409	Rhodopsin	1.03181e+06	980897		1.00636e+06
11.72_1489.6972n	0	2	#7044	2	11.7195	1489.7	82.97	EAAAQQQESATTQK		P15409	Rhodopsin	4.69654e+07	5.02424e+07		4.86039e+07		17290.3
55.70_1695.9070n	0	2	#1008,#4977	2,3	55.7005	1695.91	75.82	LVTPGYVPTEQDVLR	[15] Label:13C(6)15N(4) (R)	P20612	GNAT1	2.73646e+08	2.52379e+08		2.63013e+08
55.74_1685.9046n	2	2	#8,#203	2,3	55.7352	1685.9	95.58	LVTPGYVPTEQDVLR		P20612	GNAT1	8.13073e+09	7.5734e+09		7.85206e+09		2671.96	2610.59	7.98882
57.35_1378.7245n	0	1	#4038	2	57.3474	1378.72	60.26	TTGIIETQFSFK	[12] Label:13C(6)15N(2) (K)	P20612	GNAT1	9.25174e+07	8.97575e+07		9.11374e+07
57.57_1370.7108n	0	2	#144	2	57.5686	1370.71	71.32	TTGIIETQFSFK		P20612	GNAT1	2.85652e+09	2.79912e+09		2.82782e+09		2777.01
66.23_2767.2308n	1	1	#1975	3	66.3645	2767.23	94.95	AHLSICFPDYDGPNTYEDAGNYIK	[6] Carbamidomethyl (C)|[24] Label:13C(6)15N(2) (K)	P20612	GNAT1	2.32855e+08	2.07243e+08		2.20049e+08
66.28_2759.2192n	1	1	#86	3	66.2844	2759.22	87.62	AHLSICFPDYDGPNTYEDAGNYIK	[6] Carbamidomethyl (C)	P20612	GNAT1	4.63414e+09	4.42148e+09		4.52781e+09		2592.62
64.96_2202.9930n	0	2	#4590,#6647	2,3	64.963	2202.99	117.75	ASEYQLNDSAGYYLSDLER	[19] Label:13C(6)15N(4) (R)	P20612	GNAT1	2.82062e+07	2.88836e+07		2.85449e+07
64.98_2192.9884n	0	2	#83,#166	2,3	64.9832	2192.99	99.3	ASEYQLNDSAGYYLSDLER		P20612	GNAT1	7.62672e+08	7.68705e+08		7.65689e+08		2400.75
34.10_1177.5074n	0	1	#4766	2	34.0977	1177.51	48.26	DSGIQACFDR	[7] Carbamidomethyl (C)|[10] Label:13C(6)15N(4) (R)	P20612	GNAT1	7.56532e+07	7.3997e+07		7.48251e+07
34.08_1167.5008n	0	1	#146	2	34.0838	1167.5	65.74	DSGIQACFDR	[7] Carbamidomethyl (C)	P20612	GNAT1	7.90946e+08	9.40476e+08		8.65711e+08		1035.5
20.92_814.5047n	0	1	#1516	2	20.9237	814.505	42.14	VHAIPLR	[7] Label:13C(6)15N(4) (R)	P62874	GNB1	3.29267e+07	3.1646e+07		3.22863e+07
20.93_804.4975n	0	1	#29	2	20.9345	804.497	39.9	VHAIPLR		P62874	GNB1	9.23893e+08	8.97009e+08		9.10451e+08		2523.84	2640.43	7.89851
21.12_1024.5637n	0	1	#868	2	21.1237	1024.56	65.91	LLVSASQDGK	[10] Label:13C(6)15N(2) (K)	P62874	GNB1	1.33667e+08	1.2967e+08		1.31669e+08
21.12_1016.5529n	0	1	#11	2	21.1237	1016.55	78.82	LLVSASQDGK		P62874	GNB1	3.7051e+09	3.41008e+09		3.55759e+09		2418.23
56.86_1360.7135n	0	1	#3847	2	56.8551	1360.71	66.07	LIIWDSYTTNK	[11] Label:13C(6)15N(2) (K)	P62874	GNB1	5.50325e+07	5.41745e+07		5.46035e+07
56.64_1352.6988n	0	2	#81	2	56.6446	1352.7	74.51	LIIWDSYTTNK		P62874	GNB1	1.70441e+09	1.93082e+09		1.81762e+09		2979.24
27.96_1232.5933n	0	1	#12766	2	27.9607	1232.59	43.36	LFVSGACDASAK	[7] Carbamidomethyl (C)|[12] Label:13C(6)15N(2) (K)	P62874	GNB1	7.73478e+06	7.36576e+06		7.55027e+06
27.97_1224.5852n	1	1	#15	2	27.9742	1224.59	83.75	LFVSGACDASAK	[7] Carbamidomethyl (C)	P62874	GNB1	4.33525e+09	4.28418e+09		4.30972e+09		51086.9
43.48_848.4528n	0	1	#1153	2	43.4829	848.453	54.19	AFLESFK	[7] Label:13C(6)15N(2) (K)	P15499	Peripherin-2	3.7638e+07	4.00517e+07		3.88449e+07
43.48_840.4400n	0	1	#52	2	43.4829	840.44	54.29	AFLESFK		P15499	Peripherin-2	4.46007e+08	4.69507e+08		4.57757e+08		1054.69	1137.83	18.3292
31.41_866.4268n	0	1	#2086	2	31.4101	866.427	40.47	YLDFSSK	[7] Label:13C(6)15N(2) (K)	P15499	Peripherin-2	3.7659e+07	3.75632e+07		3.76111e+07
31.39_858.4133n	1	1	#133	2	31.3916	858.413	52.7	YLDFSSK		P15499	Peripherin-2	5.09833e+08	5.15946e+08		5.1289e+08		1220.48
38.36_1172.5628n	0	1	#4039	2	38.3575	1172.56	51.56	ICYDALDPAK	[2] Carbamidomethyl (C)|[10] Label:13C(6)15N(2) (K)	P15499	Peripherin-2	1.95195e+07	1.9516e+07		1.95177e+07
38.36_1164.5511n	0	1	#240	2	38.3575	1164.55	75.89	ICYDALDPAK	[2] Carbamidomethyl (C)	P15499	Peripherin-2	2.56278e+08	2.40198e+08		2.48238e+08		1138.31
52.93_1245.6712n	0	2	#1206,#28689	2,3	52.9311	1245.67	53.15	GSLESTLAYGLK	[12] Label:13C(6)15N(2) (K)	P15499	Peripherin-2	6.72479e+07	6.55432e+07		6.63956e+07
52.94_1237.6587n	0	2	#1416,#32930	2,3	52.9413	1237.66	81.46	GSLESTLAYGLK		P15499	Peripherin-2	4.99168e+07	4.84131e+07		4.91649e+07		66.2734
24.15_853.4435n	0	1	#5164	2	24.1467	853.444	28.41	SVPETWK	[7] Label:13C(6)15N(2) (K)	P15499	Peripherin-2	1.19404e+07	1.17505e+07		1.18455e+07
24.20_845.4302n	1	1	#132	2	24.1989	845.43	35.16	SVPETWK		P15499	Peripherin-2	4.91463e+08	4.96818e+08		4.94141e+08		3733.54
32.92_1430.6575n	0	1	#999	2	32.9248	1430.66	82.64	YLDPSDQDVVDR	[12] Label:13C(6)15N(4) (R)	P32958	ROM1	1.70458e+08	1.80013e+08		1.75236e+08
32.95_1420.6491n	2	2	#164	2	32.9509	1420.65	80.69	YLDPSDQDVVDR		P32958	ROM1	8.88167e+08	9.38704e+08		9.13435e+08		466.529	542.721	38.4277
13.62_782.3784n	0	1	#26561	2	13.6165	782.378	33.84	DTEVPGR	[7] Label:13C(6)15N(4) (R)	P32958	ROM1	335465	398231		366848
13.64_772.3701n	0	1	#4344	2	13.6386	772.37	44.2	DTEVPGR		P32958	ROM1	2.21809e+06	2.85559e+06		2.53684e+06		618.912
74.20_1402.6652n	0	1	#26021	2	74.2005	1402.67	40.93	DWFGVQWVSNR	[11] Label:13C(6)15N(4) (R)	P32958	ROM1	1.20881e+06	1.04088e+06		1.12485e+06
74.17_1392.6564n	0	1	#4106	2	74.1738	1392.66	56.86	DWFGVQWVSNR		P32958	ROM1	1.62202e+07	1.51478e+07		1.5684e+07		1247.92
93.30_2959.5135n	0	1	#9426	3	93.3	2959.51	80.22	YLQTALEGLGGVIDGEGEAQGYLFPGGLK	[29] Label:13C(6)15N(2) (K)	P32958	ROM1	3.10966e+07	2.98329e+07		3.04648e+07
49.62_1373.6755n	2	2	#632,#10174	2,3	49.6182	1373.68	82.86	ASLDAAQYPPWR		P32958	ROM1	7.08484e+08	6.99078e+08		7.03781e+08
49.14_1118.5876n	0	1	#880	2	49.1388	1118.59	76.59	FLDSNIGFAK	[10] Label:13C(6)15N(2) (K)	P27664	PDE6A	9.30767e+07	9.23471e+07		9.27119e+07
49.14_1110.5738n	1	1	#464	2	49.1388	1110.57	76.95	FLDSNIGFAK		P27664	PDE6A	1.53933e+08	1.53801e+08		1.53867e+08		148.536	148.621	140.326
41.32_922.5590n	0	1	#982	2	41.3182	922.559	66.06	VISDLLGAK	[9] Label:13C(6)15N(2) (K)	P27664	PDE6A	6.62071e+07	6.86098e+07		6.74085e+07
41.33_914.5452n	0	1	#504	2	41.3319	914.545	66.42	VISDLLGAK		P27664	PDE6A	1.31272e+08	1.30485e+08		1.30878e+08		173.771
45.53_1218.6779n	0	2	#2725,#1869	2,3	45.5331	1218.68	35.26	FHIPQEALVR	[10] Label:13C(6)15N(4) (R)	P27664	PDE6A	6.86823e+07	6.91692e+07		6.89258e+07
45.51_1208.6702n	0	2	#1787,#1280	2,3	45.5129	1208.67	33.6	FHIPQEALVR		P27664	PDE6A	1.31327e+08	1.30931e+08		1.31129e+08		170.271
30.70_1199.5408n	0	2	#9794,#3784	2,3	30.7028	1199.54	37.78	QYYNFHYR	[8] Label:13C(6)15N(4) (R)	P27664	PDE6A	1.06065e+07	9.29111e+06		9.94883e+06
30.70_1189.5322n	0	2	#8393,#3770	2,3	30.7008	1189.53	38.14	QYYNFHYR		P27664	PDE6A	1.20663e+07	1.05898e+07		1.13281e+07		101.908
22.92_985.4888n	0	1	#1639	2	22.9237	985.489	38.75	IDEPHFTK		P27664	PDE6A	8.41599e+07	8.57709e+07		8.49654e+07
60.35_1237.7048n	0	2	#566,#10989	2,3	60.3543	1237.7	50.14	FQIPQEVLVR	[10] Label:13C(6)15N(4) (R)	P23440	PDE6B	6.03499e+07	5.24475e+07		5.63987e+07
60.35_1227.6987n	0	2	#436,#9776	2,3	60.3543	1227.7	44.59	FQIPQEVLVR		P23440	PDE6B	8.16393e+07	6.99311e+07		7.57852e+07		120.265	131.743	158.304
65.21_1203.6739n	0	1	#997	2	65.2061	1203.67	37.88	YLNFATLNLK	[10] Label:13C(6)15N(2) (K)	P23440	PDE6B	4.12679e+07	4.54051e+07		4.33365e+07
65.20_1195.6597n	0	1	#713	2	65.2023	1195.66	56.83	YLNFATLNLK		P23440	PDE6B	7.07276e+07	7.86736e+07		7.47006e+07		154.274
18.31_877.4623n	0	1	#1020	2	18.3118	877.462	40.31	EELPGPTK	[8] Label:13C(6)15N(2) (K)	P23440	PDE6B	5.18091e+07	5.07094e+07		5.12593e+07
18.33_869.4484n	0	1	#1068	2	18.3274	869.448	40.22	EELPGPTK		P23440	PDE6B	7.01803e+07	6.6741e+07		6.84606e+07		119.534
49.32_834.4744n	0	1	#1058	2	49.3192	834.474	44.45	FLFSVSK	[7] Label:13C(6)15N(2) (K)	P23440	PDE6B	3.15535e+07	2.84126e+07		2.9983e+07
49.32_826.4604n	0	1	#860	2	49.3224	826.46	41.06	FLFSVSK		P23440	PDE6B	4.56536e+07	4.12859e+07		4.34698e+07		129.758
59.85_1835.8745n	0	2	#7405	2	59.8495	1835.87	101.48	SFLDGNPTFAHQYFGK	[16] Label:13C(6)15N(2) (K)	P23440	PDE6B	3.76614e+07	4.51612e+07		4.14113e+07
59.90_1827.8596n	0	1	#3235	2	59.9001	1827.86	80.63	SFLDGNPTFAHQYFGK		P23440	PDE6B	6.48137e+07	6.00066e+07		6.24102e+07		134.884
17.21_1233.5873n	1	1	#509	2	17.2057	1233.59	62.22	VYSGSSSPAVDR	[12] Label:13C(6)15N(4) (R)	O35600	ABCA4	1.62416e+08	1.66973e+08		1.64695e+08
17.20_1223.5787n	0	1	#1094	2	17.1961	1223.58	69.73	VYSGSSSPAVDR		O35600	ABCA4	5.31521e+07	5.15049e+07		5.23285e+07		28.4369	28.2073	739.364
27.71_866.5225n	0	1	#533	2	27.7111	866.522	60.85	IAIISQGR	[8] Label:13C(6)15N(4) (R)	O35600	ABCA4	6.07435e+07	5.97097e+07		6.02266e+07
27.71_856.5139n	0	1	#1358	2	27.7149	856.514	31.89	IAIISQGR		O35600	ABCA4	2.0136e+07	2.28066e+07		2.14713e+07		31.9075
48.28_1741.8802n	2	2	#655	2	48.2806	1741.88	115.94	VVVLDEPTSGVDPYSR	[16] Label:13C(6)15N(4) (R)	O35600	ABCA4	3.1301e+08	2.94469e+08		3.03739e+08
48.31_1731.8706n	1	1	#1951	2	48.3059	1731.87	102.09	VVVLDEPTSGVDPYSR		O35600	ABCA4	8.83856e+07	8.93554e+07		8.88705e+07		26.1866
28.63_858.4700n	0	1	#922	2	28.6316	858.47	29.57	YGGISIGGK	[9] Label:13C(6)15N(2) (K)	O35600	ABCA4	3.3002e+07	3.30113e+07		3.30067e+07
28.65_850.4557n	0	1	#2326	2	28.6515	850.456	56.87	YGGISIGGK		O35600	ABCA4	9.25223e+06	1.01448e+07		9.69854e+06		26.2983
39.52_1053.5708n	0	1	#443	2	39.5242	1053.57	54.5	ALSLLEENR	[9] Label:13C(6)15N(4) (R)	O35600	ABCA4	5.49994e+07	6.61726e+07		6.0586e+07
39.52_1043.5626n	0	1	#4824	2	39.5242	1043.56	42.92	ALSLLEENR		O35600	ABCA4	5.16597e+06	6.28019e+06		5.72308e+06		8.45435
43.29_1186.6380n	0	1	#834	2	43.2947	1186.64	76.05	ILFTPDSPAAR		O35600	ABCA4	6.58946e+07	6.72426e+07		6.65686e+07
28.83_806.5002n	0	1	#262	2	28.8328	806.5	44.74	LVEIPTK	[7] Label:13C(6)15N(2) (K)	O54828	RGS9	8.05664e+07	8.13049e+07		8.09356e+07
28.83_798.4863n	0	1	#431	2	28.8328	798.486	37.12	LVEIPTK		O54828	RGS9	4.06494e+07	4.16753e+07		4.11623e+07		45.518	47.8357	435.982
31.98_964.5596n	0	1	#318	2	31.9775	964.56	46.57	SSPSPVILR	[9] Label:13C(6)15N(4) (R)	O54828	RGS9	8.75957e+07	9.15321e+07		8.95639e+07
31.96_954.5517n	0	1	#570	2	31.9613	954.552	33.13	SSPSPVILR		O54828	RGS9	4.94002e+07	4.59122e+07		4.76562e+07		47.6222
38.20_953.5652n	0	1	#1030	2	38.2023	953.565	44.65	SSVSLGGIVK	[10] Label:13C(6)15N(2) (K)	O54828	RGS9	4.92013e+07	4.81061e+07		4.86537e+07
38.20_945.5504n	0	1	#1627	2	38.2023	945.55	15.47	SSVSLGGIVK		O54828	RGS9	2.85775e+07	2.54467e+07		2.70121e+07		49.6896
51.30_1363.6921n	1	1	#1229	2	51.304	1363.69	53.95	YGYIYPLQDPK	[11] Label:13C(6)15N(2) (K)	O54828	RGS9	1.42334e+08	1.41007e+08		1.41671e+08
51.29_1355.6778n	1	1	#1863	2	51.2925	1355.68	38.76	YGYIYPLQDPK		O54828	RGS9	8.21822e+07	8.11528e+07		8.16675e+07		51.5932
52.23_1067.5555n	0	1	#1334	2	52.2266	1067.56	44.04	QSFQYFLK	[8] Label:13C(6)15N(2) (K)	O54828	RGS9	3.46266e+07	3.88817e+07		3.67541e+07
52.19_1059.5408n	0	1	#2029	2	52.1922	1059.54	40.5	QSFQYFLK		O54828	RGS9	1.71742e+07	1.95845e+07		1.83794e+07		44.7556
35.62_1180.6252n	0	2	#1119	3	35.6153	1180.63	71.09	VSILFGHENR	[10] Label:13C(6)15N(4) (R)	P62881	GNB5	3.03979e+07	3.11797e+07		3.07888e+07
35.62_1170.6162n	0	1	#2109	3	35.6153	1170.62	25.93	VSILFGHENR		P62881	GNB5	1.43769e+07	1.6248e+07		1.53124e+07		44.5117	46.6981	446.603
22.46_1454.7527n	2	2	#6554,#2375	2,3	22.4647	1454.75	71.09	LHDVELHQVAER	[12] Label:13C(6)15N(4) (R)	P62881	GNB5	1.16755e+08	1.10491e+08		1.13623e+08
22.45_1444.7442n	0	2	#9902,#3548	2,3	22.4546	1444.74	61.97	LHDVELHQVAER		P62881	GNB5	6.02815e+07	6.38391e+07		6.20603e+07		48.8844
75.54_1780.8759n	0	1	#18207	2	75.5356	1780.88	41.09	ESIIFGASSVDFSLSGR	[17] Label:13C(6)15N(4) (R)	P62881	GNB5	1.21033e+07	1.25243e+07		1.23138e+07
75.63_1770.8863n	0	1	#41626	2	75.6282	1770.89	34.59	ESIIFGASSVDFSLSGR		P62881	GNB5	1.41205e+06	922124		1.16709e+06		8.4827
19.61_816.4470n	0	1	#1095	2	19.6059	816.447	37.24	EVAIYSK	[7] Label:13C(6)15N(2) (K)	P62881	GNB5	4.11406e+07	4.28564e+07		4.19985e+07
19.61_808.4381n	0	1	#58004	2	19.6153	808.438	28.28	EVAIYSK		P62881	GNB5	1.42406e+07	1.28564e+07		1.35485e+07		28.8722
16.01_1142.5908n	0	1	#345	2	16.0083	1142.59	62.45	TGVTGGSSAVAAR	[13] Label:13C(6)15N(4) (R)	Q148R9	R9BP	6.62986e+07	5.75653e+07		6.1932e+07
16.03_1132.5825n	0	1	#578	2	16.0291	1132.58	91.56	TGVTGGSSAVAAR		Q148R9	R9BP	3.84189e+07	3.40452e+07		3.6232e+07		52.3601	48.7327	427.957
58.48_1443.8247n	2	2	#783	3	58.4813	1443.82	85.64	ALALGATFPLHAPR	[14] Label:13C(6)15N(4) (R)	Q148R9	R9BP	8.47732e+07	8.20935e+07		8.34333e+07
58.54_1433.8171n	0	1	#1557	3	58.5431	1433.82	54.37	ALALGATFPLHAPR		Q148R9	R9BP	4.56019e+07	4.56728e+07		4.56373e+07		48.9557
20.18_896.4956n	0	1	#885	2	20.1758	896.496	47.87	ELAVATGAR	[9] Label:13C(6)15N(4) (R)	Q148R9	R9BP	5.11708e+07	5.55777e+07		5.33743e+07
20.18_886.4868n	0	1	#1344	2	20.1758	886.487	29.49	ELAVATGAR		Q148R9	R9BP	2.51633e+07	2.87768e+07		2.697e+07		45.2243
41.36_864.5172n	0	1	#1546	2	41.3582	864.517	40.21	ALLDALNK	[8] Label:13C(6)15N(2) (K)	Q148R9	R9BP	5.30765e+07	4.77922e+07		5.04343e+07
41.30_856.5030n	0	1	#2331	2	41.2994	856.503	45.31	ALLDALNK		Q148R9	R9BP	2.92114e+07	2.55773e+07		2.73944e+07		48.6136
56.98_1979.9131n	2	2	#5626,#1976	2,3	56.9754	1979.91	109.15	HEAESDFDVADLPQLER	[17] Label:13C(6)15N(4) (R)	Q148R9	R9BP	1.97635e+08	2.00325e+08		1.9898e+08
56.96_1969.9051n	2	2	#8755,#4692	2,3	56.9629	1969.91	102.8	HEAESDFDVADLPQLER		Q148R9	R9BP	7.81621e+07	7.84496e+07		7.83059e+07		35.2215
101.91_1709.0118n	0	2	#856,#3870	2,3	101.907	1709.01	58.01	LDVLSVIPTDLLYIK	[15] Label:13C(6)15N(2) (K)	P29974	CNGA1	3.63344e+07	3.91074e+07		3.77209e+07
101.89_1700.9980n	0	2	#740,#2962	2,3	101.894	1701	57.99	LDVLSVIPTDLLYIK		P29974	CNGA1	2.28483e+07	2.54187e+07		2.41335e+07		57.2615	66.5512	313.375
44.27_1033.5236n	0	1	#1112	2	44.2718	1033.52	55.92	TNYPNIFR	[8] Label:13C(6)15N(4) (R)	P29974	CNGA1	4.3407e+07	4.66839e+07		4.50455e+07
44.27_1023.5155n	0	1	#2001	2	44.2718	1023.52	50.15	TNYPNIFR		P29974	CNGA1	3.24237e+07	3.43538e+07		3.33887e+07		66.3395
58.96_1190.5794n	0	1	#2070	2	58.9641	1190.58	58.14	FGWNYPEIR	[9] Label:13C(6)15N(4) (R)	P29974	CNGA1	4.27894e+07	4.34936e+07		4.31415e+07
58.95_1180.5692n	0	1	#1444	2	58.9527	1180.57	28.18	FGWNYPEIR		P29974	CNGA1	3.28213e+07	3.43823e+07		3.36018e+07		69.7091
47.42_1674.8245n	0	1	#1327	2	47.4227	1674.82	44.01	LQPQVYSPGDYICK	[13] Carbamidomethyl (C)|[14] Label:13C(6)15N(2) (K)	P29974	CNGA1	1.28076e+08	1.22832e+08		1.25454e+08
47.59_1666.8070n	2	2	#420	2	47.5923	1666.81	71.25	LQPQVYSPGDYICK	[13] Carbamidomethyl (C)	P29974	CNGA1	1.03312e+08	1.01043e+08		1.02178e+08		72.8946
50.73_1227.6973n	1	1	#1191	2	50.7276	1227.7	26.39	TGYLEQGLLVK	[11] Label:13C(6)15N(2) (K)	P29974	CNGA1	1.20351e+08	1.23377e+08		1.21864e+08
28.15_1432.7335n	2	2	#664	3	28.1529	1432.73	64.53	SDTLTVPGAAAAGHR	[15] Label:13C(6)15N(4) (R)	E1AZ71	CNGB1	1.17284e+08	1.27611e+08		1.22448e+08
28.20_1422.7233n	0	1	#1876	3	28.1983	1422.72	64.97	SDTLTVPGAAAAGHR		E1AZ71	CNGB1	3.08405e+07	2.9078e+07		2.99592e+07		21.8979	24.0173	868.354
27.42_1168.6715n	1	1	#687	2	27.4184	1168.67	37.81	VLPQPPGTPQK	[11] Label:13C(6)15N(2) (K)	E1AZ71	CNGB1	1.36312e+08	1.33119e+08		1.34716e+08
27.42_1160.6575n	0	1	#1603	2	27.4184	1160.66	33.95	VLPQPPGTPQK		E1AZ71	CNGB1	4.06003e+07	4.39137e+07		4.2257e+07		28.0739
51.08_904.5741n	0	1	#768	2	51.0802	904.574	62.2	LGINPLLR	[8] Label:13C(6)15N(4) (R)	E1AZ71	CNGB1	8.26962e+07	8.4896e+07		8.37961e+07
51.08_894.5658n	0	1	#3258	2	51.0802	894.566	48	LGINPLLR		E1AZ71	CNGB1	2.01688e+07	2.06811e+07		2.0425e+07		21.8153
21.20_1527.7522n	1	1	#1392	2	21.2027	1527.75	78.3	AASTASQNSAIINDR	[15] Label:13C(6)15N(4) (R)	E1AZ71	CNGB1	1.87501e+08	1.89201e+08		1.88351e+08
21.25_1517.7434n	0	1	#2936	2	21.2514	1517.74	43.21	AASTASQNSAIINDR		E1AZ71	CNGB1	5.13397e+07	5.08627e+07		5.11012e+07		24.282
20.59_1092.6034n	0	1	#781	2	20.5878	1092.6	33.22	QQQLLEQAK	[9] Label:13C(6)15N(2) (K)	E1AZ71	CNGB1	5.88114e+07	5.98485e+07		5.93299e+07
20.57_1084.5897n	0	1	#1417	2	20.5738	1084.59	28.46	QQQLLEQAK		E1AZ71	CNGB1	3.54465e+07	3.37773e+07		3.46119e+07		52.2125
34.33_794.4899n	0	1	#898	2	34.3304	794.49	29.09	LPSVLTR	[7] Label:13C(6)15N(4) (R)	Q91WD8	NCKX1	4.93041e+07	4.8316e+07		4.881e+07
34.33_784.4816n	0	1	#1454	2	34.3304	784.482	52.25	LPSVLTR		Q91WD8	NCKX1	2.89007e+07	2.67869e+07		2.78438e+07		51.0555	46.7581	446.03
53.02_2711.2966n	1	1	#1317	3	53.0224	2711.3	40.27	AESSPDEDEPAELPAVTVTPAPAPDAK	[27] Label:13C(6)15N(2) (K)	Q91WD8	NCKX1	1.16825e+08	1.15472e+08		1.16148e+08
53.04_2703.2832n	0	1	#3555	3	53.0429	2703.28	27.21	AESSPDEDEPAELPAVTVTPAPAPDAK		Q91WD8	NCKX1	4.22332e+07	4.53363e+07		4.37848e+07		33.7391
22.54_1337.6945n	0	2	#5269	2	22.5353	1337.69	93.3	GSSSASLHNSIIR	[13] Label:13C(6)15N(4) (R)	Q91WD8	NCKX1	8.55229e+07	8.54587e+07		8.54908e+07
22.83_1327.6864n	0	1	#3957	2	22.8292	1327.69	78.88	GSSSASLHNSIIR		Q91WD8	NCKX1	5.27038e+07	5.32851e+07		5.29944e+07		55.4797
59.65_1546.7191n	1	1	#2863	2	59.6488	1546.72	75.02	AEYPPDLFSVEDR	[13] Label:13C(6)15N(4) (R)	Q91WD8	NCKX1	1.44213e+08	1.45617e+08		1.44915e+08
59.50_1536.7061n	0	1	#12096	2	59.4985	1536.71	72.55	AEYPPDLFSVEDR		Q91WD8	NCKX1	2.44464e+07	2.66518e+07		2.55491e+07		15.7792
13.73_1083.5164n	0	1	#17624	2	13.7308	1083.52	51.01	QESLNQEAR	[9] Label:13C(6)15N(4) (R)	Q91WD8	NCKX1	367290	1.2083e+06		787796
15.39_994.5516n	0	1	#883	2	15.3928	994.552	33.18	VQPNSTLTK	[9] Label:13C(6)15N(2) (K)	P20443	S-arrestin	5.24691e+07	5.04051e+07		5.14371e+07
15.38_986.5394n	0	1	#7	2	15.3825	986.539	44.59	VQPNSTLTK		P20443	S-arrestin	7.9664e+08	7.96608e+08		7.96624e+08		1386.12	1153.54	18.0796
68.21_1820.8402n	0	1	#1452	2	68.2119	1820.84	88.92	ESVQDENLVFEEFAR	[15] Label:13C(6)15N(4) (R)	P20443	S-arrestin	1.24439e+08	1.24257e+08		1.24348e+08
68.23_1810.8386n	0	2	#134	2	68.2294	1810.84	106.98	ESVQDENLVFEEFAR		P20443	S-arrestin	1.19607e+09	1.20314e+09		1.1996e+09		863.419
28.95_1435.7408n	0	2	#2424,#2881	2,3	28.949	1435.74	87.91	HEDTNLASSTIIK	[13] Label:13C(6)15N(2) (K)	P20443	S-arrestin	1.19965e+08	1.18211e+08		1.19088e+08
28.98_1427.7285n	2	2	#127,#153	2,3	28.9835	1427.73	103.12	HEDTNLASSTIIK		P20443	S-arrestin	1.70126e+09	1.91401e+09		1.80763e+09		1358.51
37.80_887.5226n	0	1	#2505	2	37.7983	887.523	21.66	SVTIYLGK	[8] Label:13C(6)15N(2) (K)	P20443	S-arrestin	2.36398e+07	2.52807e+07		2.44603e+07
37.80_879.5088n	0	1	#252	2	37.7983	879.509	48.52	SVTIYLGK		P20443	S-arrestin	2.36633e+08	2.47516e+08		2.42074e+08		885.748
61.13_2381.1983n	0	2	#21998,#2877	2,3	61.1296	2381.2	80.22	EIYFHGEPIPVTVTVTNNTDK	[21] Label:13C(6)15N(2) (K)	P20443	S-arrestin	1.59154e+08	1.37453e+08		1.48303e+08
61.26_2373.1912n	1	1	#114,#1525	2,3	61.2648	2373.19	57.1	EIYFHGEPIPVTVTVTNNTDK		P20443	S-arrestin	2.19796e+09	2.02373e+09		2.11084e+09		1273.88
18.96_1195.6181n	0	1	#627	2	18.9596	1195.62	54.83	GITTEEAAPTAK	[12] Label:13C(6)15N(2) (K)	Q9WVL4	GRK1	1.62492e+08	1.8095e+08		1.71721e+08
18.96_1187.6037n	1	1	#539	2	18.9596	1187.6	69.12	GITTEEAAPTAK		Q9WVL4	GRK1	2.07958e+08	2.3044e+08		2.19199e+08		114.245	102.409	203.649
53.00_930.5440n	0	1	#819	2	53.0007	930.544	37.29	LFQQFLK	[7] Label:13C(6)15N(2) (K)	Q9WVL4	GRK1	2.87736e+07	2.79128e+07		2.83432e+07
53.00_922.5299n	0	1	#923	2	53.0007	922.53	43.63	LFQQFLK		Q9WVL4	GRK1	2.87931e+07	2.54725e+07		2.71328e+07		85.678
43.43_2060.9133n	0	2	#4659,#1401	2,3	43.4325	2060.91	79.4	YHIYNVDEDNPGFSEPR	[17] Label:13C(6)15N(4) (R)	Q9WVL4	GRK1	1.82187e+08	1.80934e+08		1.8156e+08
43.44_2050.9052n	2	2	#3015,#933	2,3	43.4385	2050.91	109.87	YHIYNVDEDNPGFSEPR		Q9WVL4	GRK1	1.98156e+08	2.17808e+08		2.07982e+08		102.524
41.09_1285.6769n	0	1	#1670	2	41.0944	1285.68	80.92	NIQDVGAFSTVK	[12] Label:13C(6)15N(2) (K)	Q9WVL4	GRK1	1.57229e+08	1.2067e+08		1.38949e+08
41.05_1277.6638n	0	1	#1121	2	41.0536	1277.66	74.07	NIQDVGAFSTVK		Q9WVL4	GRK1	1.57692e+08	1.75132e+08		1.66412e+08		107.189
20.20_963.5033n	0	1	#558	2	20.1991	963.503	52.8	GYQGAIVEK		Q9WVL4	GRK1	6.16351e+07	5.53569e+07		5.8496e+07
23.62_1277.6253n	1	1	#739	2	23.6151	1277.63	51.39	LLPDDENTPEK	[11] Label:13C(6)15N(2) (K)	P34057	Recoverin	1.71734e+08	1.7322e+08		1.72477e+08
23.63_1269.6120n	1	1	#360	2	23.6262	1269.61	57.04	LLPDDENTPEK		P34057	Recoverin	3.5786e+08	3.57183e+08		3.57522e+08		185.522	178.65	116.739
35.65_1009.5719n	0	1	#830	2	35.6495	1009.57	38.8	LIQFEPQK	[8] Label:13C(6)15N(2) (K)	P34057	Recoverin	8.89765e+07	8.62551e+07		8.76158e+07
35.68_1001.5573n	1	1	#342	2	35.6829	1001.56	55.23	LIQFEPQK		P34057	Recoverin	2.04318e+08	2.02263e+08		2.03291e+08		207.663
19.59_1000.5126n	0	1	#1672	2	19.593	1000.51	50.9	AYAQHVFR	[8] Label:13C(6)15N(4) (R)	P34057	Recoverin	4.90272e+07	5.14144e+07		5.02208e+07
19.62_990.5038n	0	1	#967	2	19.6248	990.504	61.35	AYAQHVFR		P34057	Recoverin	7.89267e+07	7.96269e+07		7.92768e+07		141.282
28.59_959.4491n	0	1	#1967	2	28.5864	959.449	29.78	FFPDSDPK	[8] Label:13C(6)15N(2) (K)	P34057	Recoverin	4.96565e+07	5.12227e+07		5.04396e+07
28.59_951.4356n	0	1	#1017	2	28.5902	951.436	32.4	FFPDSDPK		P34057	Recoverin	9.644e+07	9.68578e+07		9.66489e+07		171.494
32.56_1137.5452n	0	1	#1979	2	32.5563	1137.55	35.34	QEFESIYSK	[9] Label:13C(6)15N(2) (K)	P34057	Recoverin	6.01935e+07	6.53996e+07		6.27966e+07
32.57_1129.5317n	0	1	#949	2	32.5665	1129.53	34.85	QEFESIYSK		P34057	Recoverin	1.35589e+08	1.27232e+08		1.3141e+08		187.291
52.93_1654.8819n	2	2	#1812,#640	2,3	52.9311	1654.88	65.94	AQEHQELPLDLNLK	[14] Label:13C(6)15N(2) (K)	P52785	Guanylyl cyclase1	9.11307e+07	9.22828e+07		9.17067e+07
52.93_1646.8688n	0	2	#2866,#948	2,3	52.9311	1646.87	56.01	AQEHQELPLDLNLK		P52785	Guanylyl cyclase1	4.42399e+07	4.8849e+07		4.65445e+07		45.4245	44.383	469.898
20.86_740.4423n	0	1	#717	2	20.8613	740.442	26.6	ALSTALR	[7] Label:13C(6)15N(4) (R)	P52785	Guanylyl cyclase1	3.08277e+07	2.82807e+07		2.95542e+07
20.86_730.4325n	0	1	#1114	2	20.8613	730.432	34.89	ALSTALR		P52785	Guanylyl cyclase1	1.516e+07	1.50241e+07		1.5092e+07		45.7037
28.68_1105.6138n	0	2	#797,#1250	2,3	28.6801	1105.61	66.11	AHDAVLTLTR	[10] Label:13C(6)15N(4) (R)	P52785	Guanylyl cyclase1	7.90155e+07	8.20699e+07		8.05427e+07
28.67_1095.6051n	0	2	#1382,#2111	2,3	28.6736	1095.61	60.48	AHDAVLTLTR		P52785	Guanylyl cyclase1	4.21647e+07	4.00269e+07		4.10958e+07		45.6661
35.40_956.4614n	0	1	#1449	2	35.3996	956.461	39.64	DFALDGGPR	[9] Label:13C(6)15N(4) (R)	P52785	Guanylyl cyclase1	4.90825e+07	4.90113e+07		4.90469e+07
35.43_946.4534n	0	1	#2173	2	35.4345	946.453	29.01	DFALDGGPR		P52785	Guanylyl cyclase1	2.44538e+07	2.38403e+07		2.41471e+07		44.0631
36.91_1118.6080n	0	2	#2037,#2765	2,3	36.9116	1118.61	41.87	GSLHDLLAQR	[10] Label:13C(6)15N(4) (R)	P52785	Guanylyl cyclase1	7.05723e+07	6.94295e+07		7.00009e+07
36.93_1108.6005n	0	2	#4065,#5707	2,3	36.9328	1108.6	48.54	GSLHDLLAQR		P52785	Guanylyl cyclase1	3.12586e+07	3.29664e+07		3.21125e+07		41.0576
54.19_1378.7826n	2	2	#430	2	54.1873	1378.78	60.76	SQGLPVGVVLTSGR	[14] Label:13C(6)15N(4) (R)	Q5SDA5	Guanylyl cyclase 2	1.49428e+08	1.44275e+08		1.46852e+08
54.19_1368.7737n	0	1	#3310	2	54.1927	1368.77	25.82	SQGLPVGVVLTSGR		Q5SDA5	Guanylyl cyclase 2	1.33311e+07	1.31407e+07		1.32359e+07		8.06675	7.26538	2870.53
21.53_1008.5396n	0	1	#540	2	21.5257	1008.54	37.69	HSPYQVLR	[8] Label:13C(6)15N(4) (R)	Q5SDA5	Guanylyl cyclase 2	7.18109e+07	6.78208e+07		6.98159e+07
28.03_998.5315n	0	1	#10340	2	21.4346	998.532	26.42	HSPYQVLR		Q5SDA5	Guanylyl cyclase 2	5.05087e+06	5.40125e+06		5.22606e+06		6.69951
17.68_1135.5976n	0	2	#1499	2	17.6755	1135.6	62.76	ASAASLVQHSR	[11] Label:13C(6)15N(4) (R)	Q5SDA5	Guanylyl cyclase 2	2.27914e+07	2.71302e+07		2.49608e+07
17.67_1125.5895n	0	1	#6704	2	17.6689	1125.59	54	ASAASLVQHSR		Q5SDA5	Guanylyl cyclase 2	2.12262e+06	2.48832e+06		2.30547e+06		8.26654
45.83_1371.6441n	1	1	#1038	2	45.8296	1371.64	41.01	TFYEAYAEAAAR	[12] Label:13C(6)15N(4) (R)	Q5SDA5	Guanylyl cyclase 2	1.23931e+08	1.14056e+08		1.18994e+08
44.81_1361.6275n	0	1	#17792	2	44.8149	1361.63	32.67	TFYEAYAEAAAR		Q5SDA5	Guanylyl cyclase 2	8.39757e+06	8.54093e+06		8.46925e+06		6.37008
55.69_1368.6889n	1	1	#1540	2	55.6895	1368.69	70.49	SLEDILTNDDVK	[12] Label:13C(6)15N(2) (K)	Q5SDA5	Guanylyl cyclase 2	1.08084e+08	1.05434e+08		1.06759e+08
55.54_1360.6801n	1	1	#57998	2	55.5425	1360.68	41.19	SLEDILTNDDVK		Q5SDA5	Guanylyl cyclase 2	8.08413e+06	8.43442e+06		8.25927e+06		6.92404
26.82_1323.6699n	1	1	#715	2	26.8163	1323.67	46.01	ATSVGDQLEAPAR	[13] Label:13C(6)15N(4) (R)	P98200	ATP8A2	1.27275e+08	1.2231e+08		1.24793e+08
26.83_1313.6610n	1	1	#57995	2	26.8343	1313.66	31.27	ATSVGDQLEAPAR		P98200	ATP8A2	3.27509e+06	3.01003e+06		3.14256e+06		2.25381	2.17701	9579.9
31.39_895.5117n	0	1	#848	2	31.3916	895.512	36.15	SEIVDVVK	[8] Label:13C(6)15N(2) (K)	P98200	ATP8A2	5.02752e+07	5.15038e+07		5.08895e+07
31.44_887.5062n	0	1	#57994	2	31.4432	887.506	26.55	SEIVDVVK		P98200	ATP8A2	1.58523e+06	1.52382e+06		1.55452e+06		2.73396
76.84_1460.8699n	2	2	#878	2	76.841	1460.87	50.78	LQAGVPETIATLLK	[14] Label:13C(6)15N(2) (K)	P98200	ATP8A2	9.89805e+07	9.18461e+07		9.54133e+07
76.91_1452.8566n	0	1	#25103	2	76.906	1452.86	34.38	LQAGVPETIATLLK		P98200	ATP8A2	1.90583e+06	1.88548e+06		1.89566e+06		1.77817
71.74_1407.7962n	2	2	#1318	2	71.7406	1407.8	89.77	NLLLLGATAIEDR	[13] Label:13C(6)15N(4) (R)	P98200	ATP8A2	7.01016e+07	7.16307e+07		7.08662e+07
71.76_1397.7874n	0	1	#18309	2	71.7561	1397.79	46.41	NLLLLGATAIEDR		P98200	ATP8A2	2.07417e+06	2.15835e+06		2.11626e+06		2.67272
70.52_1104.6209n	0	1	#1430	2	70.5186	1104.62	54.37	YSVLTFLPR	[9] Label:13C(6)15N(4) (R)	P98200	ATP8A2	2.28342e+07	2.3635e+07		2.32346e+07
70.60_1094.6128n	0	1	#42016	2	70.6017	1094.61	45.16	YSVLTFLPR		P98200	ATP8A2	380280	370685		375482		1.44637
