## Supplementary Table 6 for "Absolute quantification of photoreceptor outer segment proteins"

### Sheet: Supplementary table 6
Supplementary table 6
Calculated injected amount of heavy construct is 99.8 fmol
Calculated amount of heavy rhodopsin peptides is 399.2 fmol (99.8 X 4 copies of each rhodopsin peptide = 399.2 fmol)
Bold - indicates heavy peptides and their average intensities
												Normalized abundance			Normalized abundance		amount	ave
Peptide identifier	Ions used in quantitation	Ions	Deconvoluted peptide ions	Deconvoluted charges	Retention time (min)	Neutral mass	Score	Sequence	Modifications	Accession	Description	run 1	run 2				fmol	fmol
51.49_1170.6378n	0	1	#218	2	51.4896	1170.64	75.7	LVNELTEFAK	[10] Label:13C(6)15N(2) (K)	P02769	BSA	6.2789e+07	6.41103e+07		6.34496e+07		89.2985	99.8256
51.52_1162.6242n	1	1	#160	2	51.5164	1162.62	62.34	LVNELTEFAK		P02769	BSA	8.65139e+07	9.11196e+07		8.88167e+07
39.37_936.4946n	0	1	#233	2	39.3747	936.495	40.41	YLYEIAR	[7] Label:13C(6)15N(4) (R)	P02769	BSA	3.6226e+07	3.47717e+07		3.54989e+07		122.344
39.39_926.4862n	0	1	#248	2	39.3874	926.486	40.41	YLYEIAR		P02769	BSA	3.72155e+07	3.53234e+07		3.62694e+07
58.77_1021.6264n	0	1	#338	2	58.7691	1021.63	68.29	QTALVELLK	[9] Label:13C(6)15N(2) (K)	P02769	BSA	3.92785e+07	3.59866e+07		3.76325e+07		97.9264
58.75_1013.6125n	0	1	#288	2	58.7525	1013.61	69.96	QTALVELLK		P02769	BSA	4.98865e+07	4.61871e+07		4.80368e+07
38.35_1312.7228n	2	2	#663,#1179	2,3	38.3482	1312.72	67.39	HLVDEPQNLIK	[11] Label:13C(6)15N(2) (K)	P02769	BSA	7.4601e+07	6.31409e+07		6.88709e+07		89.7334
38.35_1304.7088n	2	2	#526,#1026	2,3	38.3492	1304.71	70.62	HLVDEPQNLIK		P02769	BSA	1.04628e+08	8.72486e+07		9.59383e+07
64.84_1488.7988n	0	2	#899,#13327	2	64.844	1488.8	112.8	LGEYGFQNALIVR	[13] Label:13C(6)15N(4) (R)	P02769	BSA	3.38105e+07	3.00469e+07		3.19287e+07		958.728
64.80_1478.7889n	0	1	#5434	2	64.796	1478.79	97.86	LGEYGFQNALIVR		P02769	BSA	4.51448e+06	3.81131e+06		4.1629e+06
																			ratio to rho
18.90_1368.6239n	1	1	#268	2	18.9	1368.62	96.22	NPLGDDDASATASK	[14] Label:13C(6)15N(2) (K)	P15409	Rhodopsin	4.90315e+08	5.90509e+08		5.40412e+08
18.89_1360.6112n	2	2	#1	2	18.8924	1360.61	96.94	NPLGDDDASATASK		P15409	Rhodopsin	1.76447e+10	1.96433e+10		1.8644e+10		13799.8	12688.2	1
11.95_1497.7152n	1	2	#39624	2	11.9448	1499.71	82.92	EAAAQQQESATTQK	[14] Label:13C(6)15N(2) (K)	P15409	Rhodopsin	3.90603e+07	3.87217e+07		3.8891e+07
11.94_1489.7004n	1	2	#1483	2	11.9402	1489.7	83.12	EAAAQQQESATTQK		P15409	Rhodopsin	1.01406e+09	1.23705e+09		1.12556e+09		11576.5
56.43_1695.9073n	0	2	#465,#2955	2,3	56.4332	1695.91	77.75	LVTPGYVPTEQDVLR	[15] Label:13C(6)15N(4) (R)	P20612	GNAT1	5.43739e+08	6.11144e+08		5.77442e+08
56.49_1685.9003n	2	2	#6,#242	2,3	56.4891	1685.9	84.27	LVTPGYVPTEQDVLR		P20612	GNAT1	8.39873e+09	9.09949e+09		8.74911e+09		1515.15	1696.14	7.48062
65.49_2202.9948n	0	2	#2325,#3339	2,3	65.4901	2202.99	122.89	ASEYQLNDSAGYYLSDLER	[19] Label:13C(6)15N(4) (R)	P20612	GNAT1	1.06045e+08	1.05383e+08		1.05714e+08
65.52_2192.9874n	0	2	#85,#173	2,3	65.5161	2192.99	128.19	ASEYQLNDSAGYYLSDLER		P20612	GNAT1	2.20245e+09	2.32701e+09		2.26473e+09		2142.31
58.06_1378.7216n	0	1	#1236	2	58.0613	1378.72	63.71	TTGIIETQFSFK	[12] Label:13C(6)15N(2) (K)	P20612	GNAT1	1.5629e+08	1.55494e+08		1.55892e+08
58.13_1370.7079n	0	1	#47	2	58.1267	1370.71	75.48	TTGIIETQFSFK		P20612	GNAT1	2.24705e+09	2.21442e+09		2.23073e+09		1430.95
34.95_1177.5057n	0	1	#1503	2	34.9541	1177.51	59.6	DSGIQACFDR	[7] Carbamidomethyl (C)|[10] Label:13C(6)15N(4) (R)	P20612	GNAT1	4.7246e+07	4.39399e+07		4.5593e+07
34.95_1167.4983n	0	1	#66	2	34.9518	1167.5	77.73	DSGIQACFDR	[7] Carbamidomethyl (C)	P20612	GNAT1	7.602e+08	7.13414e+08		7.36807e+08		1616.05
66.71_2759.2207n	1	1	#39	3	66.7108	2759.22	100.55	AHLSICFPDYDGPNTYEDAGNYIK	[6] Carbamidomethyl (C)	P20612	GNAT1	3.22458e+09	2.63649e+09		2.93053e+09
22.23_1024.5639n	0	1	#416	2	22.2266	1024.56	78.63	LLVSASQDGK	[10] Label:13C(6)15N(2) (K)	P62874	GNB1	2.58239e+08	2.73981e+08		2.6611e+08
22.20_1016.5509n	1	1	#5	2	22.2041	1016.55	78.75	LLVSASQDGK		P62874	GNB1	3.8715e+09	3.95025e+09		3.91088e+09		1469.65	1656.34	7.66036
57.36_1360.7114n	0	1	#1461	2	57.3563	1360.71	69.16	LIIWDSYTTNK	[11] Label:13C(6)15N(2) (K)	P62874	GNB1	1.07809e+08	1.06753e+08		1.07281e+08
57.63_1352.6982n	0	1	#29	2	57.6344	1352.7	67.47	LIIWDSYTTNK		P62874	GNB1	2.00096e+09	2.21866e+09		2.10981e+09		1966.62
22.14_814.5047n	0	1	#868	2	22.1365	814.505	39.77	VHAIPLR	[7] Label:13C(6)15N(4) (R)	P62874	GNB1	8.35198e+07	8.64591e+07		8.49894e+07
22.17_804.4968n	0	1	#24	2	22.1668	804.497	40.13	VHAIPLR		P62874	GNB1	1.23285e+09	1.3725e+09		1.30268e+09		1532.75
28.96_1232.5921n	0	1	#4132	2	28.9571	1232.59	82.2	LFVSGACDASAK	[7] Carbamidomethyl (C)|[12] Label:13C(6)15N(2) (K)	P62874	GNB1	1.50099e+07	1.72746e+07		1.61423e+07
28.99_1224.5808n	1	1	#8	2	28.9866	1224.58	82.64	LFVSGACDASAK	[7] Carbamidomethyl (C)	P62874	GNB1	4.02413e+09	4.57307e+09		4.2986e+09		26629.5
44.63_848.4520n	0	1	#523	2	44.634	848.452	56.86	AFLESFK	[7] Label:13C(6)15N(2) (K)	P15499	Peripherin-2	6.52767e+07	6.86654e+07		6.69711e+07
44.63_840.4380n	0	1	#41	2	44.634	840.438	56.8	AFLESFK		P15499	Peripherin-2	4.26081e+08	4.48195e+08		4.37138e+08		652.727	635.503	19.9655
32.56_866.4265n	0	1	#596	2	32.5558	866.426	46.77	YLDFSSK	[7] Label:13C(6)15N(2) (K)	P15499	Peripherin-2	7.28706e+07	9.01663e+07		8.15185e+07
32.62_858.4125n	0	1	#49	2	32.6212	858.413	46.54	YLDFSSK		P15499	Peripherin-2	4.49892e+08	5.58132e+08		5.04012e+08		618.28
53.88_1245.6685n	0	2	#614	2	53.8792	1245.67	65.29	GSLESTLAYGLK	[12] Label:13C(6)15N(2) (K)	P15499	Peripherin-2	8.6224e+07	8.32336e+07		8.47288e+07
53.91_1237.6556n	0	1	#1165	2	53.9142	1237.66	81.8	GSLESTLAYGLK		P15499	Peripherin-2	4.37616e+07	4.19287e+07		4.28451e+07		50.5674
39.41_1172.5608n	0	1	#1702	2	39.4083	1172.56	54.17	ICYDALDPAK	[2] Carbamidomethyl (C)|[10] Label:13C(6)15N(2) (K)	P15499	Peripherin-2	5.29379e+07	5.9476e+07		5.62069e+07
39.45_1164.5481n	1	1	#162	2	39.4538	1164.55	75.37	ICYDALDPAK	[2] Carbamidomethyl (C)	P15499	Peripherin-2	5.43343e+08	5.8925e+08		5.66296e+08		1007.52
25.14_853.4422n	0	1	#2007	2	25.138	853.442	36.46	SVPETWK	[7] Label:13C(6)15N(2) (K)	P15499	Peripherin-2	3.04265e+07	3.19362e+07		3.11813e+07
25.18_845.4281n	0	1	#127	2	25.1833	845.428	38.43	SVPETWK		P15499	Peripherin-2	4.44501e+08	4.69897e+08		4.57199e+08		1466.26
33.75_1430.6547n	0	1	#389	2	33.7519	1430.65	91.19	YLDPSDQDVVDR	[12] Label:13C(6)15N(4) (R)	P32958	ROM1	2.45351e+08	2.8524e+08		2.65295e+08
33.75_1420.6463n	2	2	#92	2	33.7497	1420.65	101.01	YLDPSDQDVVDR		P32958	ROM1	7.73949e+08	9.13898e+08		8.43923e+08		318.107	333.099	38.0913
13.77_782.3793n	0	1	#1030	2	13.7712	782.379	28.53	DTEVPGR	[7] Label:13C(6)15N(4) (R)	P32958	ROM1	2.21897e+07	1.4201e+07		1.81954e+07
13.77_772.3712n	0	1	#283	2	13.7712	772.371	36.17	DTEVPGR		P32958	ROM1	7.90164e+07	5.14091e+07		6.52128e+07		358.403
93.24_2959.5129n	0	1	#10230	3	93.243	2959.51	107.26	YLQTALEGLGGVIDGEGEAQGYLFPGGLK	[29] Label:13C(6)15N(2) (K)	P32958	ROM1	6.71292e+06	5.19158e+06		5.95225e+06
93.24_2951.5044n	0	1	#4395	3	93.2352	2951.5	102.26	YLQTALEGLGGVIDGEGEAQGYLFPGGLK		P32958	ROM1	2.17895e+07	1.66367e+07		1.92131e+07		322.787
74.46_1402.6655n	0	1	#5088	2	74.4605	1402.67	61.88	DWFGVQWVSNR	[11] Label:13C(6)15N(4) (R)	P32958	ROM1	5.73695e+06	4.6107e+06		5.17383e+06
74.51_1392.6571n	0	2	#593	2	74.5067	1392.66	74.17	DWFGVQWVSNR		P32958	ROM1	7.97599e+07	6.31933e+07		7.14766e+07		1381.5
50.94_1373.6726n	2	2	#711,#12988	2,3	50.9399	1373.67	78.79	ASLDAAQYPPWR		P32958	ROM1	4.48534e+08	4.66163e+08		4.57349e+08
50.15_1118.5852n	0	1	#346	2	50.1506	1118.59	76.5	FLDSNIGFAK	[10] Label:13C(6)15N(2) (K)	P27664	PDE6A	1.47821e+08	1.55496e+08		1.51659e+08
50.13_1110.5712n	0	1	#381	2	50.1318	1110.57	76.75	FLDSNIGFAK		P27664	PDE6A	1.47713e+08	1.57934e+08		1.52823e+08		100.768	97.828	129.699
42.39_922.5570n	0	1	#470	2	42.3932	922.557	66.68	VISDLLGAK	[9] Label:13C(6)15N(2) (K)	P27664	PDE6A	1.26587e+08	1.45011e+08		1.35799e+08
42.53_914.5429n	0	1	#544	2	42.5312	914.543	68.24	VISDLLGAK		P27664	PDE6A	1.29046e+08	1.49886e+08		1.39466e+08		102.7
46.60_1218.6749n	0	2	#1122,#834	2,3	46.6043	1218.67	41.6	FHIPQEALVR	[10] Label:13C(6)15N(4) (R)	P27664	PDE6A	1.34362e+08	1.41306e+08		1.37834e+08
46.62_1208.6678n	0	2	#1380,#1015	2,3	46.6191	1208.67	34.21	FHIPQEALVR		P27664	PDE6A	1.20814e+08	1.27331e+08		1.24072e+08		90.0156
31.81_1199.5390n	0	2	#2340,#903	2,3	31.8093	1199.54	40.72	QYYNFHYR	[8] Label:13C(6)15N(4) (R)	P27664	PDE6A	5.19028e+07	5.61317e+07		5.40173e+07
31.86_1189.5309n	0	2	#4156,#1578	2,3	31.8558	1189.53	45.88	QYYNFHYR		P27664	PDE6A	3.00431e+07	3.16212e+07		3.08321e+07		57.0783
23.85_985.4866n	0	1	#1399	2	23.8516	985.487	46.42	IDEPHFTK		P27664	PDE6A	5.65602e+07	6.41475e+07		6.03539e+07
24.96_985.4868n	0	1	#1598	2	24.9564	985.487	30.64	IDEPHFTK		P27664	PDE6A	2.40942e+07	2.35303e+07		2.38123e+07
61.16_1237.7044n	0	2	#185,#10689	2,3	61.1632	1237.7	50.02	FQIPQEVLVR	[10] Label:13C(6)15N(4) (R)	P23440	PDE6B	1.57406e+08	1.22478e+08		1.39942e+08
61.16_1227.6969n	0	2	#284,#11140	2,3	61.1646	1227.7	44.18	FQIPQEVLVR		P23440	PDE6B	1.32553e+08	1.26499e+08		1.29526e+08		92.5572	100.413	126.36
18.97_877.4635n	0	1	#279	2	18.97	877.464	41.32	EELPGPTK	[8] Label:13C(6)15N(2) (K)	P23440	PDE6B	1.19859e+08	1.37157e+08		1.28508e+08
18.97_869.4495n	0	1	#339	2	18.9655	869.449	41.94	EELPGPTK		P23440	PDE6B	1.12037e+08	1.28844e+08		1.2044e+08		93.7221
60.45_1835.8722n	0	2	#3734,#802	2,3	60.45	1835.87	101.52	SFLDGNPTFAHQYFGK	[16] Label:13C(6)15N(2) (K)	P23440	PDE6B	1.56481e+08	1.58575e+08		1.57528e+08
60.44_1827.8587n	2	2	#2491,#529	2,3	60.4393	1827.86	102.11	SFLDGNPTFAHQYFGK		P23440	PDE6B	1.89687e+08	2.03749e+08		1.96718e+08		124.878
65.89_1203.6743n	0	1	#498	2	65.8859	1203.67	44.51	YLNFATLNLK	[10] Label:13C(6)15N(2) (K)	P23440	PDE6B	8.68254e+07	6.55377e+07		7.61816e+07
65.88_1195.6602n	0	1	#664	2	65.8837	1195.66	57	YLNFATLNLK		P23440	PDE6B	7.25711e+07	6.5307e+07		6.8939e+07		90.4931
50.51_834.4731n	0	1	#503	2	50.5126	834.473	48.56	FLFSVSK	[7] Label:13C(6)15N(2) (K)	P23440	PDE6B	6.13849e+07	6.72643e+07		6.43246e+07
50.50_826.4590n	0	1	#806	2	50.4998	826.459	46.98	FLFSVSK		P23440	PDE6B	3.86511e+07	4.32017e+07		4.09264e+07		63.6248
44.43_1196.6433n	1	1	#79	2	44.4251	1196.64	76.32	ILFTPDSPAAR	[11] Label:13C(6)15N(4) (R)	O35600	ABCA4	2.42725e+08	2.43235e+08		2.4298e+08
44.43_1186.6361n	0	1	#686	2	44.4251	1186.64	75.7	ILFTPDSPAAR		O35600	ABCA4	4.4348e+07	4.56455e+07		4.49967e+07		18.5187	16.1321	786.517
49.33_1741.8756n	2	2	#170	2	49.3305	1741.88	116.11	VVVLDEPTSGVDPYSR	[16] Label:13C(6)15N(4) (R)	O35600	ABCA4	5.34088e+08	3.89494e+08		4.61791e+08
49.33_1731.8676n	0	1	#1306	2	49.3316	1731.87	101.79	VVVLDEPTSGVDPYSR		O35600	ABCA4	8.87079e+07	6.28897e+07		7.57988e+07		16.4141
17.68_1233.5871n	1	1	#230	2	17.6753	1233.59	68.56	VYSGSSSPAVDR	[12] Label:13C(6)15N(4) (R)	O35600	ABCA4	2.58495e+08	3.0284e+08		2.80667e+08
17.68_1223.5790n	0	1	#1526	2	17.6753	1223.58	40.09	VYSGSSSPAVDR		O35600	ABCA4	3.90008e+07	4.30102e+07		4.10055e+07		14.61
28.81_866.5205n	0	1	#271	2	28.8067	866.52	39.72	IAIISQGR	[8] Label:13C(6)15N(4) (R)	O35600	ABCA4	8.33991e+07	1.1048e+08		9.69394e+07
28.84_856.5119n	0	1	#1804	2	28.8434	856.512	34.16	IAIISQGR		O35600	ABCA4	1.34865e+07	1.78909e+07		1.56887e+07		16.184
29.84_858.4684n	0	1	#400	2	29.8378	858.468	56.71	YGGISIGGK	[9] Label:13C(6)15N(2) (K)	O35600	ABCA4	9.6794e+07	1.04457e+08		1.00625e+08
29.87_850.4540n	0	1	#2518	2	29.8698	850.454	49.73	YGGISIGGK		O35600	ABCA4	1.40844e+07	1.59697e+07		1.5027e+07		14.9336
40.97_1053.5689n	0	1	#280	2	40.9677	1053.57	66.16	ALSLLEENR	[9] Label:13C(6)15N(4) (R)	O35600	ABCA4	1.25546e+08	1.26381e+08		1.25963e+08
40.98_1043.5611n	0	1	#3122	2	40.9804	1043.56	62.2	ALSLLEENR		O35600	ABCA4	1.02255e+07	1.02492e+07		1.02374e+07		8.12726
33.32_964.5577n	1	1	#132	2	33.3245	964.558	42.06	SSPSPVILR	[9] Label:13C(6)15N(4) (R)	O54828	RGS9	1.92008e+08	1.9095e+08		1.91479e+08
33.34_954.5497n	0	1	#755	2	33.3395	954.55	31.12	SSPSPVILR		O54828	RGS9	5.19917e+07	5.18696e+07		5.19306e+07		27.1208	26.417	480.302
29.94_806.4989n	1	1	#177	2	29.942	806.499	46.91	LVEIPTK	[7] Label:13C(6)15N(2) (K)	O54828	RGS9	1.75502e+08	1.84175e+08		1.79839e+08
29.98_798.4848n	0	1	#908	2	29.9816	798.485	51.63	LVEIPTK		O54828	RGS9	4.58798e+07	4.8073e+07		4.69764e+07		26.1214
52.24_1363.6915n	1	1	#494	2	52.2351	1363.69	58.1	YGYIYPLQDPK	[11] Label:13C(6)15N(2) (K)	O54828	RGS9	1.74075e+08	1.34604e+08		1.5434e+08
52.24_1355.6772n	0	1	#1753	2	52.2351	1355.68	66.16	YGYIYPLQDPK		O54828	RGS9	4.63789e+07	3.62465e+07		4.13127e+07		26.7674
53.31_1067.5536n	0	1	#669	2	53.3149	1067.55	68.46	QSFQYFLK	[8] Label:13C(6)15N(2) (K)	O54828	RGS9	4.69934e+07	4.71367e+07		4.70651e+07
53.35_1059.5389n	0	1	#2297	2	53.3543	1059.54	51.94	QSFQYFLK		O54828	RGS9	1.19286e+07	1.22239e+07		1.20762e+07		25.6586
39.46_953.5631n	0	1	#458	2	39.4567	953.563	54.14	SSVSLGGIVK	[10] Label:13C(6)15N(2) (K)	O54828	RGS9	1.12237e+08	1.22233e+08		1.17235e+08
36.80_1180.6228n	2	2	#438	3	36.8045	1180.62	68.33	VSILFGHENR	[10] Label:13C(6)15N(4) (R)	P62881	GNB5	7.71614e+07	7.82355e+07		7.76984e+07
36.79_1170.6135n	0	1	#1888	3	36.787	1170.61	44.99	VSILFGHENR		P62881	GNB5	2.03515e+07	1.81895e+07		1.92705e+07		24.8017	26.5438	478.008
23.58_1454.7500n	2	2	#2417,#628	2,3	23.5818	1454.75	82.94	LHDVELHQVAER	[12] Label:13C(6)15N(4) (R)	P62881	GNB5	2.10608e+08	2.31377e+08		2.20993e+08
23.61_1444.7417n	0	2	#7574,#1832	2,3	23.6069	1444.74	63.78	LHDVELHQVAER		P62881	GNB5	6.16116e+07	6.34082e+07		6.25099e+07		28.2859
78.19_1780.8794n	0	1	#26119	2	78.1863	1780.88	28.55	ESIIFGASSVDFSLSGR	[17] Label:13C(6)15N(4) (R)	P62881	GNB5	1.1812e+06	858151		1.01967e+06
78.66_1770.8894n	0	1	#9629	2	78.6646	1770.89	54.49	ESIIFGASSVDFSLSGR		P62881	GNB5	4.67061e+06	3.87408e+06		4.27234e+06		418.991
20.41_816.4466n	0	1	#478	2	20.4083	816.447	26.98	EVAIYSK	[7] Label:13C(6)15N(2) (K)	P62881	GNB5	8.20092e+07	1.02196e+08		9.21026e+07
58.37_1308.6696n	0	1	#1512	2	58.3743	1308.67	68.7	VIVWDSFTTNK		P62881	GNB5	6.37672e+07	7.06808e+07		6.7224e+07
59.48_1443.8225n	2	2	#1324,#334	2,3	59.4816	1443.82	85.65	ALALGATFPLHAPR	[14] Label:13C(6)15N(4) (R)	Q148R9	R9BP	1.22429e+08	1.13137e+08		1.17783e+08
59.45_1433.8145n	0	2	#6996,#1971	2,3	59.4517	1433.81	71.91	ALALGATFPLHAPR		Q148R9	R9BP	3.12147e+07	2.94722e+07		3.03435e+07		25.7622	25.5127	497.328
20.86_896.4951n	0	1	#351	2	20.8641	896.495	49.49	ELAVATGAR	[9] Label:13C(6)15N(4) (R)	Q148R9	R9BP	1.1147e+08	1.22392e+08		1.16931e+08
20.95_886.4867n	0	1	#1554	2	20.95	886.487	44.79	ELAVATGAR		Q148R9	R9BP	3.01818e+07	2.88378e+07		2.95098e+07		25.237
42.37_864.5154n	0	1	#572	2	42.3672	864.515	43.82	ALLDALNK	[8] Label:13C(6)15N(2) (K)	Q148R9	R9BP	9.96918e+07	1.10441e+08		1.05067e+08
42.37_856.5012n	0	1	#2224	2	42.3695	856.501	47.23	ALLDALNK		Q148R9	R9BP	2.45922e+07	2.71438e+07		2.5868e+07		24.6206
57.56_1979.9104n	2	2	#1921,#588	2,3	57.5616	1979.91	118.34	HEAESDFDVADLPQLER	[17] Label:13C(6)15N(4) (R)	Q148R9	R9BP	2.62214e+08	2.60935e+08		2.61574e+08
57.56_1969.9019n	0	2	#6559,#1999	2,3	57.5632	1969.9	132.16	HEAESDFDVADLPQLER		Q148R9	R9BP	6.92833e+07	6.899e+07		6.91366e+07		26.431
16.57_1142.5919n	1	1	#100	2	16.5669	1142.59	102.74	TGVTGGSSAVAAR	[13] Label:13C(6)15N(4) (R)	Q148R9	R9BP	1.33035e+08	1.39881e+08		1.36458e+08
16.56_1132.5839n	0	1	#1047	2	16.5647	1132.58	106.39	TGVTGGSSAVAAR		Q148R9	R9BP	1.46958e+07	1.48774e+07		1.47866e+07		10.836
45.39_1033.5221n	1	1	#500	2	45.3934	1033.52	53.67	TNYPNIFR	[8] Label:13C(6)15N(4) (R)	P29974	CNGA1	9.22136e+07	1.08062e+08		1.00138e+08
45.42_1023.5132n	0	1	#2302	2	45.4156	1023.51	52.44	TNYPNIFR		P29974	CNGA1	2.09937e+07	2.49153e+07		2.29545e+07		22.9229	38.7642	327.316
59.69_1190.5752n	0	1	#723	2	59.688	1190.58	57.08	FGWNYPEIR	[9] Label:13C(6)15N(4) (R)	P29974	CNGA1	7.74695e+07	7.23113e+07		7.48904e+07
59.69_1180.5666n	0	1	#1125	2	59.6857	1180.57	50.31	FGWNYPEIR		P29974	CNGA1	3.26879e+07	3.68717e+07		3.47798e+07		46.441
48.28_1674.8197n	1	1	#1290	2	48.2824	1674.82	45.68	LQPQVYSPGDYICK	[13] Carbamidomethyl (C)|[14] Label:13C(6)15N(2) (K)	P29974	CNGA1	1.42516e+08	1.43066e+08		1.42791e+08
48.60_1666.8027n	0	1	#916	2	48.5973	1666.8	75.23	LQPQVYSPGDYICK	[13] Carbamidomethyl (C)	P29974	CNGA1	7.17679e+07	6.22529e+07		6.70104e+07		46.9289
101.66_1709.0103n	0	2	#1492,#8761	2,3	101.657	1709.01	53.91	LDVLSVIPTDLLYIK	[15] Label:13C(6)15N(2) (K)	P29974	CNGA1	1.40283e+07	1.49844e+07		1.45064e+07
101.66_1700.9966n	0	2	#1074,#5642	2,3	101.657	1701	50.34	LDVLSVIPTDLLYIK		P29974	CNGA1	2.16821e+07	2.45112e+07		2.30967e+07		159.217
52.00_1227.6960n	1	1	#481	2	51.9969	1227.7	65.53	TGYLEQGLLVK	[11] Label:13C(6)15N(2) (K)	P29974	CNGA1	1.77358e+08	1.36895e+08		1.57127e+08
53.03_904.5735n	0	1	#221	2	53.0305	904.574	60.92	LGINPLLR	[8] Label:13C(6)15N(4) (R)	E1AZ71	CNGB1	9.63542e+07	8.35071e+07		8.99306e+07
53.05_894.5651n	0	1	#2616	2	53.0521	894.565	56.6	LGINPLLR		E1AZ71	CNGB1	8.86086e+06	7.58901e+06		8.22493e+06		9.14586	11.4635	1106.83
28.69_1168.6685n	1	1	#241	2	28.6888	1168.67	36.1	VLPQPPGTPQK	[11] Label:13C(6)15N(2) (K)	E1AZ71	CNGB1	2.44853e+08	2.86357e+08		2.65605e+08
28.69_1160.6545n	0	1	#2022	2	28.6888	1160.65	26.75	VLPQPPGTPQK		E1AZ71	CNGB1	3.0706e+07	3.69753e+07		3.38407e+07		12.741
29.40_1432.7282n	2	2	#803,#296	2,3	29.404	1432.73	65.09	SDTLTVPGAAAAGHR	[15] Label:13C(6)15N(4) (R)	E1AZ71	CNGB1	2.81103e+08	3.32473e+08		3.06788e+08
29.44_1422.7197n	0	2	#5426,#2151	2,3	29.442	1422.72	65.51	SDTLTVPGAAAAGHR		E1AZ71	CNGB1	3.53216e+07	4.20383e+07		3.86799e+07		12.608
21.62_1092.6018n	0	1	#427	2	21.6154	1092.6	54.3	QQQLLEQAK	[9] Label:13C(6)15N(2) (K)	E1AZ71	CNGB1	9.12192e+07	1.16533e+08		1.03876e+08
21.60_1084.5881n	0	1	#2624	2	21.6034	1084.59	38.61	QQQLLEQAK		E1AZ71	CNGB1	1.43956e+07	1.93414e+07		1.68685e+07		16.2391
22.28_1527.7512n	1	1	#629	2	22.2756	1527.75	108.18	AASTASQNSAIINDR	[15] Label:13C(6)15N(4) (R)	E1AZ71	CNGB1	4.20327e+08	4.00377e+08		4.10352e+08
22.26_1517.7432n	0	1	#4877	2	22.2608	1517.74	102.86	AASTASQNSAIINDR		E1AZ71	CNGB1	2.62149e+07	2.78179e+07		2.70164e+07		6.5837
35.48_794.4885n	0	1	#342	2	35.4804	794.488	32.87	LPSVLTR	[7] Label:13C(6)15N(4) (R)	Q91WD8	NCKX1	9.62792e+07	9.59391e+07		9.61092e+07
35.49_784.4801n	0	1	#1319	2	35.4946	784.48	53.8	LPSVLTR		Q91WD8	NCKX1	2.62759e+07	2.56171e+07		2.59465e+07		26.9969	26.0836	486.442
53.81_2711.2911n	1	1	#428	3	53.81	2711.29	54.55	AESSPDEDEPAELPAVTVTPAPAPDAK	[27] Label:13C(6)15N(2) (K)	Q91WD8	NCKX1	1.97308e+08	1.88619e+08		1.92963e+08
53.85_2703.2774n	0	1	#2530	3	53.8479	2703.28	56.72	AESSPDEDEPAELPAVTVTPAPAPDAK		Q91WD8	NCKX1	4.76102e+07	4.55312e+07		4.65707e+07		24.1345
14.15_1083.5182n	0	1	#975	2	14.1527	1083.52	64.76	QESLNQEAR	[9] Label:13C(6)15N(4) (R)	Q91WD8	NCKX1	6.17735e+07	5.61311e+07		5.89523e+07
14.15_1073.5101n	0	1	#2507	2	14.1527	1073.51	75.44	QESLNQEAR		Q91WD8	NCKX1	1.54147e+07	1.65605e+07		1.59876e+07		27.1195
59.96_1546.7181n	1	1	#1264	2	59.9599	1546.72	91.6	AEYPPDLFSVEDR	[13] Label:13C(6)15N(4) (R)	Q91WD8	NCKX1	2.05062e+08	1.96181e+08		2.00621e+08
60.02_1536.7042n	0	1	#6542	2	60.0211	1536.7	52.68	AEYPPDLFSVEDR		Q91WD8	NCKX1	2.75805e+07	2.74297e+07		2.75051e+07		13.71
24.17_1337.6919n	2	2	#1510,#873	2,3	24.1722	1337.69	79.48	GSSSASLHNSIIR	[13] Label:13C(6)15N(4) (R)	Q91WD8	NCKX1	1.71622e+08	1.9836e+08		1.84991e+08
15.90_994.5533n	0	1	#208	2	15.8981	994.553	46.24	VQPNSTLTK	[9] Label:13C(6)15N(2) (K)	P20443	S-arrestin	1.25984e+08	1.26905e+08		1.26444e+08
15.91_986.5401n	0	1	#7	2	15.9109	986.54	44.96	VQPNSTLTK		P20443	S-arrestin	9.71915e+08	9.78996e+08		9.75455e+08		771.451	754.887	16.808
30.43_1435.7394n	0	2	#938,#739	2,3	30.4313	1435.74	93.01	HEDTNLASSTIIK	[13] Label:13C(6)15N(2) (K)	P20443	S-arrestin	2.6572e+08	2.89961e+08		2.7784e+08
30.43_1427.7258n	2	2	#96,#60	2,3	30.4335	1427.73	120.08	HEDTNLASSTIIK		P20443	S-arrestin	2.16491e+09	2.34792e+09		2.25641e+09		812.126
68.62_1820.8446n	0	2	#809,#5400	2,3	68.6202	1820.84	102.4	ESVQDENLVFEEFAR	[15] Label:13C(6)15N(4) (R)	P20443	S-arrestin	2.31702e+08	1.86686e+08		2.09194e+08
68.67_1810.8378n	0	2	#54,#895	2,3	68.6746	1810.84	115.52	ESVQDENLVFEEFAR		P20443	S-arrestin	1.77807e+09	1.44156e+09		1.60981e+09		769.53
38.91_887.5197n	0	1	#953	2	38.9065	887.52	35.17	SVTIYLGK	[8] Label:13C(6)15N(2) (K)	P20443	S-arrestin	5.62665e+07	5.45142e+07		5.53903e+07
38.97_879.5064n	0	1	#145	2	38.9667	879.506	48.35	SVTIYLGK		P20443	S-arrestin	2.82973e+08	2.76416e+08		2.79694e+08		504.951
61.77_2381.1989n	0	1	#1533	3	61.7706	2381.2	72.04	EIYFHGEPIPVTVTVTNNTDK	[21] Label:13C(6)15N(2) (K)	P20443	S-arrestin	1.76299e+08	1.69733e+08		1.73016e+08
61.77_2373.1867n	1	1	#90	3	61.7706	2373.19	61.86	EIYFHGEPIPVTVTVTNNTDK		P20443	S-arrestin	1.52243e+09	1.64853e+09		1.58548e+09		916.378
19.66_1195.6180n	1	1	#273	2	19.6562	1195.62	66.82	GITTEEAAPTAK	[12] Label:13C(6)15N(2) (K)	Q9WVL4	GRK1	3.68238e+08	3.22267e+08		3.45252e+08
19.64_1187.6040n	1	1	#371	2	19.6419	1187.6	75.29	GITTEEAAPTAK		Q9WVL4	GRK1	2.30317e+08	2.57083e+08		2.437e+08		70.5861	63.3876	200.168
21.07_971.5167n	0	1	#292	2	21.0672	971.517	52.59	GYQGAIVEK	[9] Label:13C(6)15N(2) (K)	Q9WVL4	GRK1	1.15926e+08	1.3054e+08		1.23233e+08
21.08_963.5026n	0	1	#475	2	21.082	963.503	57.24	GYQGAIVEK		Q9WVL4	GRK1	7.55754e+07	8.53173e+07		8.04464e+07		65.2799
54.05_930.5418n	0	1	#472	2	54.0548	930.542	40.66	LFQQFLK	[7] Label:13C(6)15N(2) (K)	Q9WVL4	GRK1	5.51494e+07	5.21214e+07		5.36354e+07
54.08_922.5275n	0	1	#1242	2	54.0751	922.527	40.12	LFQQFLK		Q9WVL4	GRK1	2.91991e+07	3.20679e+07		3.06335e+07		57.1143
44.34_2060.9106n	2	2	#2473,#506	2,3	44.3375	2060.91	89.61	YHIYNVDEDNPGFSEPR	[17] Label:13C(6)15N(4) (R)	Q9WVL4	GRK1	2.80725e+08	2.67474e+08		2.741e+08
44.33_2050.9029n	0	2	#3018,#748	2,3	44.3291	2050.9	90.75	YHIYNVDEDNPGFSEPR		Q9WVL4	GRK1	2.07239e+08	2.00003e+08		2.03621e+08		74.2873
42.04_1285.6748n	0	1	#639	2	42.0421	1285.67	81.62	NIQDVGAFSTVK	[12] Label:13C(6)15N(2) (K)	Q9WVL4	GRK1	2.25758e+08	2.26108e+08		2.25933e+08
42.04_1277.6612n	0	1	#1248	2	42.0443	1277.66	68.28	NIQDVGAFSTVK		Q9WVL4	GRK1	1.1451e+08	1.09934e+08		1.12222e+08		49.6706
24.38_1277.6220n	1	1	#238	2	24.3783	1277.62	58.07	LLPDDENTPEK	[11] Label:13C(6)15N(2) (K)	P34057	Recoverin	3.34438e+08	3.33245e+08		3.33841e+08
24.38_1269.6085n	1	1	#246	2	24.3783	1269.61	53.33	LLPDDENTPEK		P34057	Recoverin	3.60898e+08	3.60985e+08		3.60941e+08		108.118	121.111	104.765
36.73_1009.5690n	0	1	#282	2	36.7313	1009.57	53.16	LIQFEPQK	[8] Label:13C(6)15N(2) (K)	P34057	Recoverin	1.68767e+08	1.66895e+08		1.67831e+08
36.73_1001.5546n	0	1	#249	2	36.7313	1001.55	53.08	LIQFEPQK		P34057	Recoverin	2.16049e+08	2.14411e+08		2.1523e+08		128.242
33.57_1137.5428n	0	1	#677	2	33.5731	1137.54	42.79	QEFESIYSK	[9] Label:13C(6)15N(2) (K)	P34057	Recoverin	1.09231e+08	1.18641e+08		1.13936e+08
33.61_1129.5288n	0	1	#505	2	33.6097	1129.53	42.48	QEFESIYSK		P34057	Recoverin	1.52107e+08	1.69071e+08		1.60589e+08		140.946
29.68_959.4474n	0	1	#789	2	29.6829	959.447	28.13	FFPDSDPK	[8] Label:13C(6)15N(2) (K)	P34057	Recoverin	1.26365e+08	1.46241e+08		1.36303e+08
29.71_951.4337n	0	1	#722	2	29.7105	951.434	32.87	FFPDSDPK		P34057	Recoverin	1.35628e+08	1.56435e+08		1.46031e+08		107.137
20.57_1000.5114n	0	1	#1025	2	20.5726	1000.51	64.25	AYAQHVFR	[8] Label:13C(6)15N(4) (R)	P34057	Recoverin	8.18464e+07	9.15257e+07		8.66861e+07
21.88_740.4418n	0	1	#315	2	21.8825	740.442	37.39	ALSTALR	[7] Label:13C(6)15N(4) (R)	P52785	Guanylyl cyclase 1	4.76235e+07	5.03695e+07		4.89965e+07
21.86_730.4320n	0	1	#1782	2	21.8626	730.432	31.6	ALSTALR		P52785	Guanylyl cyclase 1	1.03219e+07	1.06956e+07		1.05087e+07		21.4479	22.5177	563.475
53.98_1654.8772n	2	2	#1568,#396	2,3	53.9844	1654.88	75.76	AQEHQELPLDLNLK	[14] Label:13C(6)15N(2) (K)	P52785	Guanylyl cyclase 1	1.36879e+08	1.29414e+08		1.33147e+08
54.00_1646.8645n	0	2	#5543,#1499	2,3	53.9973	1646.86	60.07	AQEHQELPLDLNLK		P52785	Guanylyl cyclase 1	3.53347e+07	3.34177e+07		3.43762e+07		25.8182
36.36_956.4599n	0	1	#402	2	36.3559	956.46	39.3	DFALDGGPR	[9] Label:13C(6)15N(4) (R)	P52785	Guanylyl cyclase 1	1.02324e+08	1.07842e+08		1.05083e+08
36.36_946.4511n	0	1	#1727	2	36.3559	946.451	35.71	DFALDGGPR		P52785	Guanylyl cyclase 1	2.47252e+07	2.59722e+07		2.53487e+07		24.1225
29.92_1105.6116n	2	2	#460,#648	2,3	29.9196	1105.61	66.3	AHDAVLTLTR	[10] Label:13C(6)15N(4) (R)	P52785	Guanylyl cyclase 1	1.77813e+08	1.88008e+08		1.82911e+08
29.90_1095.6033n	0	2	#2000,#2724	2,3	29.9006	1095.6	51.1	AHDAVLTLTR		P52785	Guanylyl cyclase 1	3.78174e+07	3.8518e+07		3.81677e+07		20.8668
38.26_1118.6066n	2	2	#863,#942	2,3	38.2623	1118.61	49.9	GSLHDLLAQR	[10] Label:13C(6)15N(4) (R)	P52785	Guanylyl cyclase 1	1.14599e+08	1.21799e+08		1.18199e+08
38.32_1108.5983n	0	2	#3789,#4133	2,3	38.3168	1108.6	44.13	GSLHDLLAQR		P52785	Guanylyl cyclase 1	2.43635e+07	2.37031e+07		2.40333e+07		20.333
55.23_1378.7809n	2	2	#158,#8151	2,3	55.2338	1378.78	68.15	SQGLPVGVVLTSGR	[14] Label:13C(6)15N(4) (R)	Q5SDA5	Guanylyl cyclase 2	2.61461e+08	3.05018e+08		2.8324e+08
55.20_1368.7705n	0	1	#4295	2	55.1964	1368.77	59.93	SQGLPVGVVLTSGR		Q5SDA5	Guanylyl cyclase 2	9.48201e+06	1.16296e+07		1.05558e+07		3.7268	3.93684	3222.93
23.21_1008.5371n	0	1	#319	2	23.2105	1008.54	50.64	HSPYQVLR	[8] Label:13C(6)15N(4) (R)	Q5SDA5	Guanylyl cyclase 2	1.41768e+08	1.39818e+08		1.40793e+08
23.17_998.5318n	0	1	#6060	2	23.1703	998.532	37.22	HSPYQVLR		Q5SDA5	Guanylyl cyclase 2	8.26623e+06	8.05615e+06		8.16119e+06		5.7966
56.25_1368.6878n	1	1	#439	2	56.2455	1368.69	66.54	SLEDILTNDDVK	[12] Label:13C(6)15N(2) (K)	Q5SDA5	Guanylyl cyclase 2	1.74462e+08	1.11944e+08		1.43203e+08
56.26_1360.6734n	0	1	#6850	2	56.2642	1360.67	44.18	SLEDILTNDDVK		Q5SDA5	Guanylyl cyclase 2	4.87006e+06	4.74043e+06		4.80525e+06		3.35554
45.72_1371.6336n	2	2	#1046	2	45.7171	1371.63	65.49	TFYEAYAEAAAR	[12] Label:13C(6)15N(4) (R)	Q5SDA5	Guanylyl cyclase 2	1.06859e+08	1.09529e+08		1.08194e+08
45.66_1361.6256n	0	1	#15736	2	45.6626	1361.63	52.63	TFYEAYAEAAAR		Q5SDA5	Guanylyl cyclase 2	3.15812e+06	3.04876e+06		3.10344e+06		2.8684
18.27_1135.5979n	0	2	#760,#446	2,3	18.2695	1135.6	76.68	ASAASLVQHSR	[11] Label:13C(6)15N(4) (R)	Q5SDA5	Guanylyl cyclase 2	1.10278e+08	1.26463e+08		1.18371e+08
27.66_1323.6645n	2	2	#287	2	27.6584	1323.66	74.06	ATSVGDQLEAPAR	[13] Label:13C(6)15N(4) (R)	P98200	ATP8A2	2.54213e+08	3.00356e+08		2.77284e+08
27.67_1313.6562n	0	1	#11932	2	27.67	1313.66	25.74	ATSVGDQLEAPAR		P98200	ATP8A2	2.9563e+06	2.83735e+06		2.89683e+06		1.04471	1.47079	8626.77
32.53_895.5108n	1	1	#321	2	32.5312	895.511	41.61	SEIVDVVK	[8] Label:13C(6)15N(2) (K)	P98200	ATP8A2	1.11095e+08	1.37595e+08		1.24345e+08
32.60_887.4960n	0	1	#14379	2	32.6018	887.496	31.33	SEIVDVVK		P98200	ATP8A2	2.29287e+06	2.57434e+06		2.43361e+06		1.95714
77.33_1460.8696n	0	2	#455	2	77.3309	1460.87	58.29	LQAGVPETIATLLK	[14] Label:13C(6)15N(2) (K)	P98200	ATP8A2	6.91667e+07	6.81194e+07		6.86431e+07
77.27_1452.8559n	0	1	#19273	2	77.269	1452.86	45.59	LQAGVPETIATLLK		P98200	ATP8A2	965290	871095		918192		1.33763
72.22_1407.7962n	2	2	#656	2	72.2171	1407.8	108.28	NLLLLGATAIEDR	[13] Label:13C(6)15N(4) (R)	P98200	ATP8A2	1.17346e+08	1.08029e+08		1.12688e+08
72.14_1397.7877n	0	1	#14346	2	72.1416	1397.79	86.65	NLLLLGATAIEDR		P98200	ATP8A2	1.74659e+06	1.73246e+06		1.73952e+06		1.54367
71.08_1104.6209n	0	1	#691	2	71.0756	1104.62	58.69	YSVLTFLPR	[9] Label:13C(6)15N(4) (R)	P98200	ATP8A2	4.77036e+07	3.30691e+07		4.03864e+07
