## Supplementary Table 7 for "Absolute quantification of photoreceptor outer segment proteins"

### Sheet: Supplementary table 7
Supplementary table 7
Calculated injected amount of heavy construct is 66.9 fmol
Calculated amount of heavy rhodopsin peptides is 263.6 fmol (65.9 X 4 copies of each rhodopsin peptide = 263.6 fmol)
Bold - indicates heavy peptides and their average intensities
												Normalized abundance			Normalized abundance		amount	ave
Peptide identifier	Ions used in quantitation	Ions	Deconvoluted peptide ions	Deconvoluted charges	Retention time (min)	Neutral mass	Score	Sequence	Modifications	Accession	Description	run 1	run 2				fmol	fmol
52.01_1170.6374n	0	1	#219	2	52.0055	1170.64	69.51	LVNELTEFAK	[10] Label:13C(6)15N(2) (K)	P02769	BSA	4.92619e+07	4.97239e+07		4.94929e+07		59.6968	65.8652
52.01_1162.6257n	1	1	#172	2	52.0055	1162.63	69.87	LVNELTEFAK		P02769	BSA	6.71569e+07	6.83131e+07		6.7735e+07
39.94_936.4949n	0	1	#231	2	39.9441	936.495	37.67	YLYEIAR	[7] Label:13C(6)15N(4) (R)	P02769	BSA	2.61405e+07	2.73676e+07		2.67541e+07		79.016
39.96_926.4865n	0	1	#258	2	39.9618	926.487	35.57	YLYEIAR		P02769	BSA	2.75898e+07	2.77359e+07		2.76629e+07
59.24_1021.6265n	0	1	#315	2	59.2388	1021.63	65.59	QTALVELLK	[9] Label:13C(6)15N(2) (K)	P02769	BSA	3.3422e+07	3.75495e+07		3.54857e+07		64.0014
59.24_1013.6128n	0	1	#253	2	59.2388	1013.61	69.72	QTALVELLK		P02769	BSA	4.27276e+07	4.787e+07		4.52988e+07
38.85_1312.7229n	2	2	#666,#1359	2,3	38.8486	1312.72	75.87	HLVDEPQNLIK	[11] Label:13C(6)15N(2) (K)	P02769	BSA	5.56627e+07	6.22408e+07		5.89517e+07		60.7466
38.87_1304.7089n	2	2	#542,#1042	2,3	38.8675	1304.71	60.52	HLVDEPQNLIK		P02769	BSA	7.50164e+07	8.35556e+07		7.9286e+07
65.16_1488.7993n	0	2	#1077	2	65.1577	1488.8	112.45	LGEYGFQNALIVR	[13] Label:13C(6)15N(4) (R)	P02769	BSA	4.28416e+07	3.69331e+07		3.98874e+07		565.371
65.15_1478.7895n	0	1	#6013	2	65.148	1478.79	97.81	LGEYGFQNALIVR		P02769	BSA	6.25672e+06	5.27129e+06		5.764e+06
																			ratio to rho
19.06_1368.6239n	1	1	#218	2	19.0634	1368.62	96.04	NPLGDDDASATASK	[14] Label:13C(6)15N(2) (K)	P15409	Rhodopsin	6.22733e+08	6.27349e+08		6.25041e+08
19.03_1360.6114n	2	2	#1	2	19.0335	1360.61	97.24	NPLGDDDASATASK		P15409	Rhodopsin	1.66771e+10	1.77956e+10		1.72364e+10		7280.16	7464.35	1
11.93_1497.7133n	0	1	#37322	2	11.9293	1497.71	54.41	EAAAQQQESATTQK	[14] Label:13C(6)15N(2) (K)	P15409	Rhodopsin	1.15892e+06	1.26314e+06		1.21103e+06
11.94_1489.7009n	0	2	#37321	2	11.9385	1489.7	82.85	EAAAQQQESATTQK		P15409	Rhodopsin	3.31436e+07	3.70277e+07		3.50856e+07		7648.54
56.61_1695.9073n	0	2	#398,#2457	2,3	56.6067	1695.91	68.46	LVTPGYVPTEQDVLR	[15] Label:13C(6)15N(4) (R)	P20612	GNAT1	4.23092e+08	4.33217e+08		4.28155e+08
56.61_1685.9003n	2	2	#5,#183	2,3	56.6067	1685.9	82.51	LVTPGYVPTEQDVLR		P20612	GNAT1	6.46625e+09	6.64413e+09		6.55519e+09		1010.48	964.989	7.73517
58.24_1378.7224n	0	1	#971	2	58.2377	1378.72	66.19	TTGIIETQFSFK	[12] Label:13C(6)15N(2) (K)	P20612	GNAT1	1.03081e+08	9.92446e+07		1.01163e+08
58.23_1370.7091n	0	2	#37	2	58.2267	1370.71	69.7	TTGIIETQFSFK		P20612	GNAT1	1.37199e+09	1.32321e+09		1.3476e+09		879.194
65.51_2202.9946n	0	2	#1767,#2480	2,3	65.5072	2202.99	134.85	ASEYQLNDSAGYYLSDLER	[19] Label:13C(6)15N(4) (R)	P20612	GNAT1	1.11237e+08	1.14232e+08		1.12735e+08
65.53_2192.9875n	0	2	#61,#115	2,3	65.533	2192.99	84.26	ASEYQLNDSAGYYLSDLER		P20612	GNAT1	1.72428e+09	1.71e+09		1.71714e+09		1005.29
35.09_1177.5064n	0	1	#1497	2	35.0854	1177.51	56.08	DSGIQACFDR	[7] Carbamidomethyl (C)|[10] Label:13C(6)15N(4) (R)	P20612	GNAT1	2.40135e+07	2.64539e+07		2.52337e+07
66.59_2759.2216n	1	1	#26	3	66.5878	2759.22	91.9	AHLSICFPDYDGPNTYEDAGNYIK	[6] Carbamidomethyl (C)	P20612	GNAT1	1.98448e+09	1.92568e+09		1.95508e+09
22.35_1024.5634n	0	1	#339	2	22.3467	1024.56	78.94	LLVSASQDGK	[10] Label:13C(6)15N(2) (K)	P62874	GNB1	1.75274e+08	1.9812e+08		1.86697e+08
22.33_1016.5505n	1	1	#4	2	22.3278	1016.55	78.74	LLVSASQDGK		P62874	GNB1	2.42809e+09	2.73084e+09		2.57947e+09		911.879	961.549	7.76284
57.53_1360.7116n	0	1	#1307	2	57.5286	1360.71	66.26	LIIWDSYTTNK	[11] Label:13C(6)15N(2) (K)	P62874	GNB1	1.02729e+08	1.1051e+08		1.0662e+08
57.53_1352.6966n	0	2	#25	2	57.5279	1352.7	88.02	LIIWDSYTTNK		P62874	GNB1	1.70736e+09	1.68852e+09		1.69794e+09		1051.06
22.40_814.5043n	0	1	#928	2	22.3961	814.504	38.84	VHAIPLR	[7] Label:13C(6)15N(4) (R)	P62874	GNB1	4.16825e+07	4.73013e+07		4.44919e+07
22.46_804.4965n	0	1	#41	2	22.4556	804.497	37.8	VHAIPLR		P62874	GNB1	5.83131e+08	6.59548e+08		6.21339e+08		921.706
29.20_1232.5920n	0	1	#3728	2	29.1953	1232.59	44.1	LFVSGACDASAK	[7] Carbamidomethyl (C)|[12] Label:13C(6)15N(2) (K)	P62874	GNB1	1.10256e+07	1.32524e+07		1.2139e+07
29.23_1224.5805n	1	1	#6	2	29.2264	1224.58	82.25	LFVSGACDASAK	[7] Carbamidomethyl (C)	P62874	GNB1	2.6218e+09	3.02291e+09		2.82236e+09		15345.2
61.70_2014.9753n	2	2	#102,#85	2,3	61.6968	2014.98	137.45	ACADATLSQITNNIDPVGR	[2] Carbamidomethyl (C)	P62874	GNB1	2.6044e+09	2.7536e+09		2.679e+09
44.86_848.4520n	0	1	#453	2	44.8576	848.452	56.76	AFLESFK	[7] Label:13C(6)15N(2) (K)	P15499	Peripherin-2	4.92362e+07	5.42344e+07		5.17353e+07
44.87_840.4380n	1	1	#36	2	44.8749	840.438	56.75	AFLESFK		P15499	Peripherin-2	3.14204e+08	3.46247e+08		3.30226e+08		421.277	421.167	17.723
32.82_866.4240n	0	1	#617	2	32.8246	866.424	48.46	YLDFSSK	[7] Label:13C(6)15N(2) (K)	P15499	Peripherin-2	4.7873e+07	4.79315e+07		4.79023e+07
32.82_858.4102n	0	1	#75	2	32.8246	858.41	48.01	YLDFSSK		P15499	Peripherin-2	3.04195e+08	3.07005e+08		3.056e+08		421.058
39.68_1172.5617n	0	1	#1560	2	39.6754	1172.56	52.59	ICYDALDPAK	[2] Carbamidomethyl (C)|[10] Label:13C(6)15N(2) (K)	P15499	Peripherin-2	3.45652e+07	3.43702e+07		3.44677e+07
39.70_1164.5491n	1	1	#156	2	39.7049	1164.55	75.68	ICYDALDPAK	[2] Carbamidomethyl (C)	P15499	Peripherin-2	3.41659e+08	3.41341e+08		3.415e+08		653.916
25.26_853.4420n	0	1	#2056	2	25.2575	853.442	30.86	SVPETWK	[7] Label:13C(6)15N(2) (K)	P15499	Peripherin-2	1.91554e+07	2.11197e+07		2.01375e+07
25.35_845.4279n	0	1	#148	2	25.3465	845.428	36.64	SVPETWK		P15499	Peripherin-2	2.83628e+08	3.18926e+08		3.01277e+08		987.424
53.91_1245.6689n	0	1	#568	2	53.9115	1245.67	70.1	GSLESTLAYGLK	[12] Label:13C(6)15N(2) (K)	P15499	Peripherin-2	4.80155e+07	5.70429e+07		5.25292e+07
54.01_1237.6554n	0	2	#1072	2	54.0134	1237.66	68.26	GSLESTLAYGLK		P15499	Peripherin-2	2.39446e+07	2.95196e+07		2.67321e+07		33.5874
33.84_1430.6517n	0	1	#400	2	33.8404	1430.65	100.39	YLDPSDQDVVDR	[12] Label:13C(6)15N(4) (R)	P32958	ROM1	1.88705e+08	2.04838e+08		1.96771e+08
33.84_1420.6435n	2	2	#107	2	33.8395	1420.64	90.95	YLDPSDQDVVDR		P32958	ROM1	6.03258e+08	6.51177e+08		6.27217e+08		210.378	209.199	35.6806
13.75_782.3794n	0	1	#1283	2	13.7532	782.379	26.65	DTEVPGR	[7] Label:13C(6)15N(4) (R)	P32958	ROM1	1.1573e+07	1.22697e+07		1.19214e+07
13.76_772.3713n	0	1	#391	2	13.7554	772.371	33.02	DTEVPGR		P32958	ROM1	3.48968e+07	4.32647e+07		3.90807e+07		216.362
92.99_2959.5117n	0	1	#15085	3	92.9924	2959.51	102.8	YLQTALEGLGGVIDGEGEAQGYLFPGGLK	[29] Label:13C(6)15N(2) (K)	P32958	ROM1	3.40928e+06	3.60424e+06		3.50676e+06
92.80_2951.5053n	0	1	#6443	3	92.8011	2951.51	78.68	YLQTALEGLGGVIDGEGEAQGYLFPGGLK		P32958	ROM1	1.13336e+07	1.00106e+07		1.06721e+07		200.857
74.42_1402.6652n	0	1	#5083	2	74.4242	1402.67	59.7	DWFGVQWVSNR	[11] Label:13C(6)15N(4) (R)	P32958	ROM1	5.25744e+06	2.78455e+06		4.02099e+06
74.46_1392.6567n	0	2	#625	2	74.4574	1392.66	73.72	DWFGVQWVSNR		P32958	ROM1	6.31062e+07	3.85452e+07		5.08257e+07		834.245
50.97_1383.6818n	0	1	#37188	2	50.9657	1383.68	73.09	ASLDAAQYPPWR	[12] Label:13C(6)15N(4) (R)	P32958	ROM1	3.34071e+07	4.00419e+07		3.67245e+07
50.94_1373.6724n	2	2	#675	2	50.9435	1373.67	85.39	ASLDAAQYPPWR		P32958	ROM1	2.81112e+08	2.86853e+08		2.83983e+08		510.363
50.24_1118.5852n	0	1	#337	2	50.2438	1118.59	76.75	FLDSNIGFAK	[10] Label:13C(6)15N(2) (K)	P27664	PDE6A	1.02887e+08	8.69896e+07		9.49384e+07
50.24_1110.5711n	0	1	#347	2	50.2438	1110.57	78.68	FLDSNIGFAK		P27664	PDE6A	1.03515e+08	8.79726e+07		9.5744e+07		66.5601	63.8179	116.963
42.62_922.5575n	0	1	#459	2	42.6166	922.558	69.68	VISDLLGAK	[9] Label:13C(6)15N(2) (K)	P27664	PDE6A	1.0618e+08	1.08987e+08		1.07583e+08
42.60_914.5433n	1	1	#458	2	42.5979	914.543	66.52	VISDLLGAK		P27664	PDE6A	1.0783e+08	1.10976e+08		1.09403e+08		67.1163
46.84_1218.6748n	0	2	#1109,#716	2,3	46.8358	1218.67	32.71	FHIPQEALVR	[10] Label:13C(6)15N(4) (R)	P27664	PDE6A	6.93854e+07	6.83191e+07		6.88523e+07
46.84_1208.6672n	0	2	#1325,#937	2,3	46.8358	1208.67	33.36	FHIPQEALVR		P27664	PDE6A	6.10381e+07	5.95106e+07		6.02743e+07		57.7774
32.07_1199.5353n	0	2	#3102,#986	2,3	32.0669	1199.54	35.1	QYYNFHYR	[8] Label:13C(6)15N(4) (R)	P27664	PDE6A	3.32092e+07	3.19702e+07		3.25897e+07
10	0	2	#5028,#1597	2,3	32.0985	1189.53	42.3	QYYNFHYR		P27664	PDE6A	1.89667e+07	1.82401e+07		1.86034e+07		37.6752
24.04_993.5014n	0	1	#1449	2	24.0424	993.501	34.49	IDEPHFTK	[8] Label:13C(6)15N(2) (K)	P27664	PDE6A	1.78307e+07	1.76447e+07		1.77377e+07
24.01_985.4874n	0	1	#1540	2	24.0066	985.487	37.93	IDEPHFTK		P27664	PDE6A	3.06595e+07	2.79792e+07		2.93193e+07		109.094
61.22_1237.7048n	0	1	#181	2	61.2235	1237.7	43.75	FQIPQEVLVR	[10] Label:13C(6)15N(4) (R)	P23440	PDE6B	6.5954e+07	6.70151e+07		6.64845e+07
61.22_1227.6972n	0	2	#251	2	61.2235	1227.7	46.49	FQIPQEVLVR		P23440	PDE6B	5.94751e+07	5.21605e+07		5.58178e+07		55.411	58.0387	128.61
19.20_877.4637n	0	1	#258	2	19.1985	877.464	40.4	EELPGPTK	[8] Label:13C(6)15N(2) (K)	P23440	PDE6B	9.50634e+07	1.02601e+08		9.88323e+07
19.19_869.4495n	0	1	#292	2	19.1937	869.449	39.98	EELPGPTK		P23440	PDE6B	8.95331e+07	9.70865e+07		9.33098e+07		62.3121
66.00_1203.6742n	0	1	#427	2	66.0029	1203.67	56.71	YLNFATLNLK	[10] Label:13C(6)15N(2) (K)	P23440	PDE6B	5.01024e+07	4.70267e+07		4.85646e+07
66.01_1195.6603n	0	1	#570	2	66.0052	1195.66	59.01	YLNFATLNLK		P23440	PDE6B	4.52553e+07	3.94711e+07		4.23632e+07		57.5723
50.70_834.4730n	0	1	#478	2	50.6952	834.473	52.34	FLFSVSK	[7] Label:13C(6)15N(2) (K)	P23440	PDE6B	4.24788e+07	4.09443e+07		4.17115e+07
50.70_826.4589n	0	1	#788	2	50.6952	826.459	47.06	FLFSVSK		P23440	PDE6B	3.66502e+07	3.52192e+07		3.59347e+07		56.8593
60.43_1835.8728n	0	2	#4280,#721	2,3	60.4269	1835.87	89.65	SFLDGNPTFAHQYFGK	[16] Label:13C(6)15N(2) (K)	P23440	PDE6B	7.62192e+07	6.66188e+07		7.1419e+07
60.48_1827.8589n	2	2	#2944,#479	2,3	60.4787	1827.86	71.45	SFLDGNPTFAHQYFGK		P23440	PDE6B	1.17449e+08	1.02155e+08		1.09802e+08		101.47
44.69_1196.6430n	1	1	#139	2	44.6868	1196.64	76.33	ILFTPDSPAAR	[11] Label:13C(6)15N(4) (R)	O35600	ABCA4	1.68237e+08	1.63272e+08		1.65754e+08
44.69_1186.6354n	0	1	#913	2	44.6868	1186.64	76.1	ILFTPDSPAAR		O35600	ABCA4	3.02577e+07	2.93409e+07		2.97993e+07		11.8655	10.1135	738.056
49.39_1741.8763n	2	2	#216,#1841	2,3	49.3874	1741.88	108.42	VVVLDEPTSGVDPYSR	[16] Label:13C(6)15N(4) (R)	O35600	ABCA4	2.59414e+08	2.66183e+08		2.62799e+08
49.41_1731.8696n	0	2	#1417,#10686	2,3	49.4081	1731.87	76.32	VVVLDEPTSGVDPYSR		O35600	ABCA4	4.02667e+07	4.21068e+07		4.11868e+07		10.3438
17.79_1233.5876n	1	1	#250	2	17.787	1233.59	72.04	VYSGSSSPAVDR	[12] Label:13C(6)15N(4) (R)	O35600	ABCA4	1.55408e+08	1.50271e+08		1.52839e+08
17.77_1223.5790n	0	1	#1742	2	17.7713	1223.58	37.29	VYSGSSSPAVDR		O35600	ABCA4	2.17674e+07	2.01348e+07		2.09511e+07		9.04723
29.01_866.5206n	0	1	#267	2	29.0129	866.521	44.38	IAIISQGR	[8] Label:13C(6)15N(4) (R)	O35600	ABCA4	7.02558e+07	6.77233e+07		6.89895e+07
29.07_856.5120n	0	1	#1762	2	29.0682	856.512	35.32	IAIISQGR		O35600	ABCA4	1.10631e+07	1.04657e+07		1.07644e+07		10.298
30.11_858.4689n	0	1	#401	2	30.1109	858.469	52.19	YGGISIGGK	[9] Label:13C(6)15N(2) (K)	O35600	ABCA4	6.38124e+07	6.59175e+07		6.48649e+07
30.09_850.4545n	0	1	#2472	2	30.0905	850.454	57.06	YGGISIGGK		O35600	ABCA4	8.87986e+06	8.83665e+06		8.85826e+06		9.01327
41.21_1053.5688n	0	1	#305	2	41.2111	1053.57	73.82	ALSLLEENR	[9] Label:13C(6)15N(4) (R)	O35600	ABCA4	8.19857e+07	7.59239e+07		7.89548e+07
41.26_1043.5608n	0	1	#3402	2	41.258	1043.56	43.2	ALSLLEENR		O35600	ABCA4	6.64492e+06	6.24259e+06		6.44375e+06		5.38647
33.64_964.5555n	1	1	#161	2	33.6361	964.556	45.71	SSPSPVILR	[9] Label:13C(6)15N(4) (R)	O54828	RGS9	1.05619e+08	1.33298e+08		1.19458e+08
33.64_954.5475n	0	1	#765	2	33.6361	954.548	33.79	SSPSPVILR		O54828	RGS9	2.88801e+07	3.59218e+07		3.2401e+07		17.9013	17.057	437.612
30.24_806.4993n	1	1	#172	2	30.2393	806.499	46.87	LVEIPTK	[7] Label:13C(6)15N(2) (K)	O54828	RGS9	1.04037e+08	1.13007e+08		1.08522e+08
30.22_798.4852n	0	1	#835	2	30.2154	798.485	52.08	LVEIPTK		O54828	RGS9	2.70887e+07	2.90293e+07		2.8059e+07		17.0648
39.70_953.5640n	0	1	#406	2	39.7049	953.564	42.33	SSVSLGGIVK	[10] Label:13C(6)15N(2) (K)	O54828	RGS9	6.93196e+07	7.68249e+07		7.30723e+07
39.71_945.5500n	0	1	#1647	2	39.7137	945.55	29.84	SSVSLGGIVK		O54828	RGS9	1.63048e+07	1.81664e+07		1.72356e+07		15.5675
52.26_1363.6910n	1	1	#498	2	52.2624	1363.69	49.84	YGYIYPLQDPK	[11] Label:13C(6)15N(2) (K)	O54828	RGS9	9.46973e+07	9.07963e+07		9.27468e+07
52.28_1355.6768n	0	1	#1699	2	52.2752	1355.68	49.75	YGYIYPLQDPK		O54828	RGS9	2.58621e+07	2.41315e+07		2.49968e+07		17.7881
53.33_1067.5532n	0	1	#620	2	53.3312	1067.55	68.61	QSFQYFLK	[8] Label:13C(6)15N(2) (K)	O54828	RGS9	2.70209e+07	2.92882e+07		2.81545e+07
53.36_1059.5387n	0	1	#2161	2	53.3603	1059.54	48.68	QSFQYFLK		O54828	RGS9	6.79714e+06	7.6756e+06		7.23637e+06		16.9635
37.10_1180.6230n	2	2	#370	3	37.1043	1180.62	76.5	VSILFGHENR	[10] Label:13C(6)15N(4) (R)	P62881	GNB5	3.92718e+07	4.91558e+07		4.42138e+07
37.09_1170.6132n	0	1	#1700	3	37.0934	1170.61	41.66	VSILFGHENR		P62881	GNB5	9.75831e+06	1.11794e+07		1.04689e+07		15.6274	16.3088	457.689
23.80_1454.7508n	2	2	#2542,#503	2,3	23.7959	1454.75	83.42	LHDVELHQVAER	[12] Label:13C(6)15N(4) (R)	P62881	GNB5	1.12009e+08	1.24452e+08		1.1823e+08
23.83_1444.7426n	0	2	#7502,#1563	2,3	23.8276	1444.74	77.08	LHDVELHQVAER		P62881	GNB5	3.09137e+07	3.47726e+07		3.28431e+07		18.3341
20.61_816.4470n	1	1	#508	2	20.6132	816.447	28.39	EVAIYSK	[7] Label:13C(6)15N(2) (K)	P62881	GNB5	5.42681e+07	5.35154e+07		5.38917e+07
20.61_808.4328n	0	1	#2162	2	20.6132	808.433	29.15	EVAIYSK		P62881	GNB5	1.22942e+07	1.21447e+07		1.22194e+07		14.9649
58.40_1308.6707n	0	1	#1656	2	58.4039	1308.67	81.28	VIVWDSFTTNK		P62881	GNB5	3.62602e+07	4.18186e+07		3.90394e+07
78.46_1770.8904n	0	1	#10939	2	78.4563	1770.89	34.96	ESIIFGASSVDFSLSGR		P62881	GNB5	2.40509e+06	2.18549e+06		2.29529e+06
59.55_1443.8227n	0	2	#1565,#298	2,3	59.5515	1443.82	86.12	ALALGATFPLHAPR	[14] Label:13C(6)15N(4) (R)	Q148R9	R9BP	7.26605e+07	8.06006e+07		7.66305e+07
59.59_1433.8145n	0	2	#7411,#1800	2,3	59.5871	1433.81	78.06	ALALGATFPLHAPR		Q148R9	R9BP	1.44686e+07	1.64944e+07		1.54815e+07		13.3339	16.3844	455.578
21.06_896.4948n	0	1	#367	2	21.063	896.495	55.45	ELAVATGAR	[9] Label:13C(6)15N(4) (R)	Q148R9	R9BP	7.54886e+07	8.26464e+07		7.90675e+07
21.06_886.4865n	0	1	#1524	2	21.063	886.486	44.89	ELAVATGAR		Q148R9	R9BP	1.8094e+07	1.95348e+07		1.88144e+07		15.7049
57.66_1979.9106n	2	2	#2115,#474	2,3	57.6586	1979.91	118.17	HEAESDFDVADLPQLER	[17] Label:13C(6)15N(4) (R)	Q148R9	R9BP	1.79283e+08	1.74339e+08		1.76811e+08
57.67_1969.9025n	0	2	#5971,#1608	2,3	57.6673	1969.9	111.12	HEAESDFDVADLPQLER		Q148R9	R9BP	5.38714e+07	5.25611e+07		5.32162e+07		19.8646
42.60_864.5158n	1	1	#542	2	42.5979	864.516	43.01	ALLDALNK	[8] Label:13C(6)15N(2) (K)	Q148R9	R9BP	8.18009e+07	8.28876e+07		8.23443e+07
42.58_856.5014n	0	1	#1932	2	42.5835	856.501	38.49	ALLDALNK		Q148R9	R9BP	2.05154e+07	2.09913e+07		2.07533e+07		16.6341
16.70_1142.5922n	1	1	#89	2	16.6986	1142.59	82.47	TGVTGGSSAVAAR	[13] Label:13C(6)15N(4) (R)	Q148R9	R9BP	1.10113e+08	9.33458e+07		1.01729e+08
16.70_1132.5839n	0	1	#915	2	16.6963	1132.58	95.9	TGVTGGSSAVAAR		Q148R9	R9BP	1.36833e+07	9.79713e+06		1.17402e+07		7.61684
45.66_1033.5222n	1	1	#513	2	45.6583	1033.52	40.77	TNYPNIFR	[8] Label:13C(6)15N(4) (R)	P29974	CNGA1	6.41224e+07	6.92403e+07		6.66813e+07
45.66_1023.5132n	0	1	#2336	2	45.6606	1023.51	45.89	TNYPNIFR		P29974	CNGA1	1.928e+07	1.66474e+07		1.79637e+07		17.7802	24.4824	304.887
59.68_1190.5753n	0	1	#742	2	59.6826	1190.58	56.65	FGWNYPEIR	[9] Label:13C(6)15N(4) (R)	P29974	CNGA1	2.85869e+07	2.66523e+07		2.76196e+07
59.70_1180.5665n	0	1	#1134	2	59.6969	1180.57	51.04	FGWNYPEIR		P29974	CNGA1	1.15564e+07	1.18729e+07		1.17147e+07		27.9935
48.31_1674.8203n	1	1	#1290	2	48.3135	1674.82	55.39	LQPQVYSPGDYICK	[13] Carbamidomethyl (C)|[14] Label:13C(6)15N(2) (K)	P29974	CNGA1	6.86803e+07	6.91344e+07		6.89073e+07
48.63_1666.8030n	0	2	#973	2	48.6321	1666.8	63.91	LQPQVYSPGDYICK	[13] Carbamidomethyl (C)	P29974	CNGA1	2.70638e+07	3.07212e+07		2.88925e+07		27.6735
101.81_1709.0112n	0	2	#1065,#5390	2,3	101.815	1709.01	65.79	LDVLSVIPTDLLYIK	[15] Label:13C(6)15N(2) (K)	P29974	CNGA1	8.64793e+06	9.91808e+06		9.28301e+06
101.81_1700.9973n	0	2	#714,#3837	2,3	101.815	1701	44.27	LDVLSVIPTDLLYIK		P29974	CNGA1	1.34583e+07	1.53509e+07		1.44046e+07		102.413
52.07_1227.6957n	1	1	#425	2	52.0686	1227.7	71.65	TGYLEQGLLVK	[11] Label:13C(6)15N(2) (K)	P29974	CNGA1	8.40102e+07	9.71633e+07		9.05867e+07
53.15_904.5733n	0	1	#211	2	53.1537	904.573	64.56	LGINPLLR	[8] Label:13C(6)15N(4) (R)	E1AZ71	CNGB1	5.0644e+07	5.26983e+07		5.16711e+07
53.15_894.5650n	0	1	#2269	2	53.1537	894.565	53.6	LGINPLLR		E1AZ71	CNGB1	4.91552e+06	4.80929e+06		4.86241e+06		6.21079	7.97011	936.543
28.90_1168.6690n	2	2	#279	2	28.8979	1168.67	34.49	VLPQPPGTPQK	[11] Label:13C(6)15N(2) (K)	E1AZ71	CNGB1	1.61378e+08	1.70954e+08		1.66166e+08
28.90_1160.6549n	0	1	#2118	2	28.8979	1160.65	34.91	VLPQPPGTPQK		E1AZ71	CNGB1	2.02448e+07	2.13489e+07		2.07968e+07		8.26038
29.67_1432.7281n	2	2	#1089,#288	2,3	29.6748	1432.73	58.22	SDTLTVPGAAAAGHR	[15] Label:13C(6)15N(4) (R)	E1AZ71	CNGB1	1.73053e+08	1.91113e+08		1.82083e+08
29.70_1422.7196n	0	2	#6575,#2220	2,3	29.6996	1422.72	40.78	SDTLTVPGAAAAGHR		E1AZ71	CNGB1	2.14954e+07	2.42501e+07		2.28727e+07		8.29072
21.80_1092.6015n	0	1	#449	2	21.7999	1092.6	50.68	QQQLLEQAK	[9] Label:13C(6)15N(2) (K)	E1AZ71	CNGB1	6.79638e+07	7.36913e+07		7.08276e+07
21.82_1084.5877n	0	1	#2715	2	21.8215	1084.59	36.7	QQQLLEQAK		E1AZ71	CNGB1	1.07742e+07	1.19186e+07		1.13464e+07		10.573
22.44_1527.7504n	1	1	#613	2	22.4427	1527.75	106.86	AASTASQNSAIINDR	[15] Label:13C(6)15N(4) (R)	E1AZ71	CNGB1	2.55146e+08	2.33283e+08		2.44214e+08
22.45_1517.7425n	0	1	#4713	2	22.4534	1517.74	100.93	AASTASQNSAIINDR		E1AZ71	CNGB1	2.21504e+07	2.60681e+07		2.41093e+07		6.51564
35.68_794.4886n	0	1	#366	2	35.6787	794.489	30.41	LPSVLTR	[7] Label:13C(6)15N(4) (R)	Q91WD8	NCKX1	5.3834e+07	6.82043e+07		6.10191e+07
35.68_784.4802n	0	1	#1322	2	35.681	784.48	53.98	LPSVLTR		Q91WD8	NCKX1	1.48646e+07	1.84638e+07		1.66642e+07		18.0245	14.9478	499.363
53.73_2711.2917n	1	1	#415	3	53.7319	2711.29	52.88	AESSPDEDEPAELPAVTVTPAPAPDAK	[27] Label:13C(6)15N(2) (K)	Q91WD8	NCKX1	1.37096e+08	1.41382e+08		1.39239e+08
53.79_2703.2771n	0	1	#2317	3	53.7894	2703.28	31.89	AESSPDEDEPAELPAVTVTPAPAPDAK		Q91WD8	NCKX1	3.40363e+07	2.8477e+07		3.12566e+07		14.8158
24.31_1337.6930n	2	2	#1543	2	24.3128	1337.69	79.72	GSSSASLHNSIIR	[13] Label:13C(6)15N(4) (R)	Q91WD8	NCKX1	3.23058e+07	3.72086e+07		3.47572e+07
24.38_1327.6856n	0	1	#11183	2	24.3767	1327.69	63.13	GSSSASLHNSIIR		Q91WD8	NCKX1	6.37813e+06	6.91943e+06		6.64878e+06		12.6253
59.92_1546.7183n	1	1	#1247	2	59.9168	1546.72	68.98	AEYPPDLFSVEDR	[13] Label:13C(6)15N(4) (R)	Q91WD8	NCKX1	8.4073e+07	8.57937e+07		8.49333e+07
59.81_1536.7044n	0	1	#6473	2	59.808	1536.7	52.83	AEYPPDLFSVEDR		Q91WD8	NCKX1	1.68942e+07	1.99758e+07		1.8435e+07		14.3254
14.51_1083.5183n	0	1	#1305	2	14.5076	1083.52	62.28	QESLNQEAR	[9] Label:13C(6)15N(4) (R)	Q91WD8	NCKX1	1.15883e+07	1.0875e+07		1.12317e+07
14.48_1073.5099n	0	1	#6919	2	14.4817	1073.51	59.62	QESLNQEAR		Q91WD8	NCKX1	1.01977e+07	9.61119e+06		9.90447e+06		58.2011
15.98_994.5534n	0	1	#227	2	15.9776	994.553	47	VQPNSTLTK	[9] Label:13C(6)15N(2) (K)	P20443	S-arrestin	9.15733e+07	9.03227e+07		9.0948e+07
15.98_986.5402n	0	1	#10	2	15.9754	986.54	42.94	VQPNSTLTK		P20443	S-arrestin	7.01983e+08	6.91627e+08		6.96805e+08		505.664	513.646	14.5321
68.53_1820.8431n	0	2	#683,#4002	2,3	68.5297	1820.84	105.29	ESVQDENLVFEEFAR	[15] Label:13C(6)15N(4) (R)	P20443	S-arrestin	1.30522e+08	8.33462e+07		1.06934e+08
68.53_1810.8382n	0	2	#47,#672	2,3	68.5308	1810.84	97.25	ESVQDENLVFEEFAR		P20443	S-arrestin	1.01076e+09	6.32155e+08		8.21456e+08		507.005
30.73_1435.7381n	0	2	#1050,#731	2,3	30.7322	1435.74	90.51	HEDTNLASSTIIK	[13] Label:13C(6)15N(2) (K)	P20443	S-arrestin	1.62469e+08	1.71791e+08		1.6713e+08
30.75_1427.7243n	2	2	#127,#60	2,3	30.7493	1427.72	116.13	HEDTNLASSTIIK		P20443	S-arrestin	1.30272e+09	1.37272e+09		1.33772e+09		528.268
39.21_887.5206n	0	1	#871	2	39.2124	887.521	35.5	SVTIYLGK	[8] Label:13C(6)15N(2) (K)	P20443	S-arrestin	4.03945e+07	3.90497e+07		3.97221e+07
39.19_879.5073n	0	1	#137	2	39.1932	879.507	48.38	SVTIYLGK		P20443	S-arrestin	2.04222e+08	1.89771e+08		1.96997e+08		327.318
61.80_2381.1987n	0	1	#1389	3	61.7976	2381.2	72.25	EIYFHGEPIPVTVTVTNNTDK	[21] Label:13C(6)15N(2) (K)	P20443	S-arrestin	1.13388e+08	1.03672e+08		1.0853e+08
61.80_2373.1870n	2	2	#69	3	61.7991	2373.19	120.12	EIYFHGEPIPVTVTVTNNTDK		P20443	S-arrestin	1.50125e+09	1.45397e+09		1.47761e+09		898.575
19.82_1195.6183n	2	2	#274	2	19.8204	1195.62	78.62	GITTEEAAPTAK	[12] Label:13C(6)15N(2) (K)	Q9WVL4	GRK1	1.79863e+08	2.12529e+08		1.96196e+08
19.83_1187.6041n	1	1	#376	2	19.8339	1187.6	70.17	GITTEEAAPTAK		Q9WVL4	GRK1	1.43467e+08	1.69959e+08		1.56713e+08		52.7181	41.939	177.981
21.22_971.5166n	0	1	#301	2	21.2213	971.517	56.01	GYQGAIVEK	[9] Label:13C(6)15N(2) (K)	Q9WVL4	GRK1	7.7316e+07	8.8095e+07		8.27055e+07
21.22_963.5023n	0	1	#552	2	21.2235	963.502	54.26	GYQGAIVEK		Q9WVL4	GRK1	5.24185e+07	6.01439e+07		5.62812e+07		44.9131
54.11_930.5419n	0	1	#420	2	54.1131	930.542	38.68	LFQQFLK	[7] Label:13C(6)15N(2) (K)	Q9WVL4	GRK1	3.13592e+07	3.93092e+07		3.53342e+07
54.17_922.5275n	0	1	#1144	2	54.1724	922.528	41.75	LFQQFLK		Q9WVL4	GRK1	1.28119e+07	1.63429e+07		1.45774e+07		27.2288
44.46_2060.9108n	2	2	#2797,#426	2,3	44.4625	2060.91	89.27	YHIYNVDEDNPGFSEPR	[17] Label:13C(6)15N(4) (R)	Q9WVL4	GRK1	1.83759e+08	1.60374e+08		1.72067e+08
44.48_2050.9030n	0	2	#3365,#603	2,3	44.4837	2050.9	84.81	YHIYNVDEDNPGFSEPR		Q9WVL4	GRK1	1.39664e+08	1.19841e+08		1.29753e+08		49.7695
42.23_1285.6751n	0	1	#491	2	42.2261	1285.68	65.56	NIQDVGAFSTVK	[12] Label:13C(6)15N(2) (K)	Q9WVL4	GRK1	1.39467e+08	1.46813e+08		1.4314e+08
42.27_1277.6614n	0	1	#1035	2	42.2669	1277.66	58.12	NIQDVGAFSTVK		Q9WVL4	GRK1	7.44365e+07	7.76624e+07		7.60494e+07		35.0654
24.56_1277.6228n	1	1	#263	2	24.559	1277.62	54.25	LLPDDENTPEK	[11] Label:13C(6)15N(2) (K)	P34057	Recoverin	1.92833e+08	2.15725e+08		2.04279e+08
24.56_1269.6092n	1	1	#277	2	24.559	1269.61	53.84	LLPDDENTPEK		P34057	Recoverin	2.06101e+08	2.29352e+08		2.17727e+08		70.3447	79.442	93.9598
36.94_1009.5689n	0	1	#272	2	36.9382	1009.57	54.94	LIQFEPQK	[8] Label:13C(6)15N(2) (K)	P34057	Recoverin	9.71749e+07	1.07461e+08		1.02318e+08
36.95_1001.5545n	0	1	#236	2	36.9484	1001.55	55.29	LIQFEPQK		P34057	Recoverin	1.24947e+08	1.35946e+08		1.30447e+08		84.1445
33.71_1137.5406n	0	1	#663	2	33.7052	1137.54	42.65	QEFESIYSK	[9] Label:13C(6)15N(2) (K)	P34057	Recoverin	7.87693e+07	9.19646e+07		8.53669e+07
33.71_1129.5265n	0	1	#516	2	33.7052	1129.53	40.96	QEFESIYSK		P34057	Recoverin	1.0889e+08	1.26675e+08		1.17783e+08		91.0616
29.92_959.4474n	0	1	#895	2	29.9154	959.447	26.04	FFPDSDPK	[8] Label:13C(6)15N(2) (K)	P34057	Recoverin	8.58756e+07	9.40381e+07		8.99568e+07
29.96_951.4338n	0	1	#784	2	29.959	951.434	32.13	FFPDSDPK		P34057	Recoverin	9.39982e+07	1.02863e+08		9.84306e+07		72.2171
20.83_1000.5108n	0	1	#1111	2	20.8346	1000.51	66.98	AYAQHVFR	[8] Label:13C(6)15N(4) (R)	P34057	Recoverin	4.41681e+07	4.8334e+07		4.6251e+07
22.10_740.4416n	0	1	#351	2	22.1	740.442	37.48	ALSTALR	[7] Label:13C(6)15N(4) (R)	P52785	Guanylyl cyclase 1	3.73835e+07	3.92136e+07		3.82986e+07
22.12_730.4320n	0	1	#1696	2	22.1193	730.432	29.17	ALSTALR		P52785	Guanylyl cyclase 1	8.2826e+06	8.70649e+06		8.49455e+06		14.6387	14.835	503.159
54.05_1654.8774n	2	2	#2046,#384	2,3	54.0497	1654.88	77.39	AQEHQELPLDLNLK	[14] Label:13C(6)15N(2) (K)	P52785	Guanylyl cyclase 1	7.30216e+07	9.0109e+07		8.15653e+07
54.09_1646.8649n	0	2	#8067,#1258	2,3	54.0915	1646.86	65.7	AQEHQELPLDLNLK		P52785	Guanylyl cyclase 1	1.85403e+07	2.2985e+07		2.07626e+07		16.8005
36.55_956.4594n	0	1	#414	2	36.5468	956.459	44.31	DFALDGGPR	[9] Label:13C(6)15N(4) (R)	P52785	Guanylyl cyclase 1	5.91329e+07	6.25596e+07		6.08463e+07
36.49_946.4514n	0	1	#1775	2	36.4934	946.451	35.95	DFALDGGPR		P52785	Guanylyl cyclase 1	1.33223e+07	1.50598e+07		1.41911e+07		15.3931
30.21_1105.6123n	2	2	#607,#591	2,3	30.2083	1105.61	66.39	AHDAVLTLTR	[10] Label:13C(6)15N(4) (R)	P52785	Guanylyl cyclase 1	9.73682e+07	1.00048e+08		9.87081e+07
30.21_1095.6042n	0	2	#2441,#2499	2,3	30.2143	1095.6	45.5	AHDAVLTLTR		P52785	Guanylyl cyclase 1	2.05127e+07	2.25946e+07		2.15536e+07		14.4116
38.60_1118.6070n	2	2	#1049,#795	2,3	38.6018	1118.61	51.08	GSLHDLLAQR	[10] Label:13C(6)15N(4) (R)	P52785	Guanylyl cyclase 1	6.21611e+07	5.95485e+07		6.08548e+07
38.61_1108.5986n	0	2	#4427,#3644	2,3	38.6096	1108.6	39.21	GSLHDLLAQR		P52785	Guanylyl cyclase 1	1.18508e+07	1.19953e+07		1.1923e+07		12.9311
55.23_1378.7808n	2	2	#169	2	55.2311	1378.78	67.61	SQGLPVGVVLTSGR	[14] Label:13C(6)15N(4) (R)	Q5SDA5	Guanylyl cyclase 2	2.10139e+08	1.83411e+08		1.96775e+08
55.27_1368.7705n	0	1	#4102	2	55.2662	1368.77	27.62	SQGLPVGVVLTSGR		Q5SDA5	Guanylyl cyclase 2	7.46534e+06	7.1498e+06		7.30757e+06		2.45102	2.28107	3272.3
23.44_1008.5375n	1	1	#364	2	23.443	1008.54	43.2	HSPYQVLR	[8] Label:13C(6)15N(4) (R)	Q5SDA5	Guanylyl cyclase 2	9.84282e+07	1.07746e+08		1.03087e+08
23.42_977.4700n	0	1	#7193	2	23.4205	998.511	32.09	HSPYQVLR		Q5SDA5	Guanylyl cyclase 2	3.23976e+06	3.52193e+06		3.38085e+06		2.16454
56.29_1368.6876n	2	2	#447	2	56.2943	1368.69	75.81	SLEDILTNDDVK	[12] Label:13C(6)15N(2) (K)	Q5SDA5	Guanylyl cyclase 2	1.3896e+08	1.23575e+08		1.31267e+08
56.28_1360.6736n	0	1	#7169	2	56.2836	1360.67	56.34	SLEDILTNDDVK		Q5SDA5	Guanylyl cyclase 2	4.69201e+06	4.16922e+06		4.43061e+06		2.22767
18.37_1135.5980n	0	2	#935,#423	2,3	18.3684	1135.6	87.07	ASAASLVQHSR	[11] Label:13C(6)15N(4) (R)	Q5SDA5	Guanylyl cyclase 2	7.43777e+07	7.01022e+07		7.224e+07
45.77_1371.6333n	0	2	#1000,#9426	2,3	45.7718	1371.63	73.68	TFYEAYAEAAAR	[12] Label:13C(6)15N(4) (R)	Q5SDA5	Guanylyl cyclase 2	8.84505e+07	1.03513e+08		9.59818e+07
46.92_1371.6394n	0	2	#1276,#8520	2,3	46.9199	1371.64	40.3	TFYEAYAEAAAR	[12] Label:13C(6)15N(4) (R)	Q5SDA5	Guanylyl cyclase 2	5.84571e+07	5.74058e+07		5.79315e+07
27.93_1323.6655n	2	2	#273	2	27.9342	1323.67	74.61	ATSVGDQLEAPAR	[13] Label:13C(6)15N(4) (R)	P98200	ATP8A2	1.52567e+08	1.41677e+08		1.47122e+08
27.92_1313.6563n	0	1	#11352	2	27.9236	1313.66	35.16	ATSVGDQLEAPAR		P98200	ATP8A2	2.17099e+06	1.69753e+06		1.93426e+06		0.86772	0.887189	8413.49
77.34_1460.8697n	0	2	#490	2	77.3432	1460.87	53.82	LQAGVPETIATLLK	[14] Label:13C(6)15N(2) (K)	P98200	ATP8A2	4.19863e+07	4.11295e+07		4.15579e+07
77.31_1452.8559n	0	1	#17896	2	77.3087	1452.86	31.51	LQAGVPETIATLLK		P98200	ATP8A2	627941	605955		616948		0.979803
72.25_1407.7967n	2	2	#692	2	72.2485	1407.8	101.42	NLLLLGATAIEDR	[13] Label:13C(6)15N(4) (R)	P98200	ATP8A2	6.20382e+07	5.51962e+07		5.86172e+07
72.20_1397.7878n	0	1	#14192	2	72.199	1397.79	86.96	NLLLLGATAIEDR		P98200	ATP8A2	800483	645486		722984		0.814044
32.70_895.5083n	1	1	#389	2	32.6953	895.508	43.51	SEIVDVVK	[8] Label:13C(6)15N(2) (K)	P98200	ATP8A2	7.42356e+07	7.21969e+07		7.32163e+07
71.13_1104.6208n	0	1	#632	2	71.1308	1104.62	58.58	YSVLTFLPR	[9] Label:13C(6)15N(4) (R)	P98200	ATP8A2	4.10525e+07	2.42181e+07		3.26353e+07
